# Regulatory landscapes and structural choreography of transcription initiation in spirochetes

**DOI:** 10.64898/2026.02.09.704077

**Authors:** Vilma K. Trapp, Tingting Wang, Tarek Hilal, Janne J. Makinen, Juho Kotikoski, Paavo J. Tavi, Ville Levola, Sari Paavilainen, Bernhard Loll, Markus C. Wahl, Georgiy A. Belogurov

## Abstract

Spirochaetota is a deeply rooted bacterial phylum of evolutionary and medical importance. We show that the spirochetal RNA polymerase (RNAP) has a diminished ability to melt promoters compared to its *Escherichia coli* counterpart. This deficiency is compensated by CarD and is not linked to the phylum’s natural resistance to the antibiotic rifampicin. CryoEM analysis revealed that the spirochetal RNAP disengages the −35 element during promoter unwinding, which contrasts with other bacterial RNAPs that release this element later during the initial transcription. Our research also details the unusually tight, non-sequence-specific binding of the spirochetal RNAP holoenzyme to DNA, which may be linked to the highly extended structure of the spirochetal nucleoid. We support these observations with a structural analysis of the dimeric holoenzyme non-specifically bound to DNA. Our results highlight the functional diversity of bacterial transcription systems and lay the foundation for understanding transcription regulation in pathogenic spirochetes.
