## Supplementary Data File for "Regulatory landscapes and structural choreography of transcription initiation in spirochetes": CLMS_sfc_holo_card_rep1.csv

Id	Score	Protein1	PepPos1	PepSeq1	LinkPos1	Protein2	PepPos2	PepSeq2	LinkPos2
1	46.82	Spiaf_1501	471	VKSVK	2	Spiaf_0549	322	GKQGR	2
2	70.86	Spiaf_0548	866	AKEVR	2	Spiaf_1501	471	VKSVK	2
4	112.31	Spiaf_0549	193	MKMVEK	2	Spiaf_0549	199	GAKADK	3
5	205.73	Spiaf_0549	304	VVKGASNRPLK	3	Spiaf_1501	471	VKSVK	2
6	62.84	Spiaf_0577	345	AGTGKETQDEA	5	Spiaf_0548	866	AKEVR	2
7	54.53	Spiaf_0577	298	TEDDIAKTR	7	Spiaf_0577	341	YHQKAGTGK	4
8	77.72	Spiaf_0577	345	AGTGKETQDEA	5	Spiaf_1501	471	VKSVK	2
9	112.75	Spiaf_0577	345	AGTGKETQDEA	5	Spiaf_0577	337	GNLKYHQK	4
10	96.62	Spiaf_0549	329	QNLLGKR	6	Spiaf_0549	322	GKQGR	2
11	40.95	Spiaf_1501	566	QIEAKALR	5	Spiaf_0549	322	GKQGR	2
12	61.05	Spiaf_0577	298	TEDDIAKTR	7	Spiaf_0548	866	AKEVR	2
13	79.49	Spiaf_0549	304	VVKGASNRPLK	3	Spiaf_1501	473	SVKNVAR	3
14	247.11	Spiaf_0548	916	LKEGDKIAGR	6	Spiaf_0548	926	HGNKGVIAR	4
15	23.7	Spiaf_0577	345	AGTGKETQDEA	5	Spiaf_0577	307	NFGKK	4
16	64.65	Spiaf_1501	13	LLEYAKK	6	Spiaf_0549	322	GKQGR	2
18	177.94	Spiaf_0548	798	ETKLGVEK	3	Spiaf_0548	866	AKEVR	2
19	50.4	Spiaf_0548	798	ETKLGVEK	3	Spiaf_1501	471	VKSVK	2
20	52.28	Spiaf_0549	65	FKSIR	2	Spiaf_1501	471	VKSVK	2
22	56.94	Spiaf_0577	298	TEDDIAKTR	7	Spiaf_1069	56	KVAYR	1
23	88.35	Spiaf_0577	345	AGTGKETQDEA	5	Spiaf_0577	298	TEDDIAKTR	7
25	45.63	Spiaf_0577	298	TEDDIAKTR	7	Spiaf_0577	307	NFGKK	4
26	33.54	Spiaf_1501	566	QIEAKALR	5	Spiaf_1501	370	KYTNR	1
27	41.98	Spiaf_0549	304	VVKGASNRPLK	3	Spiaf_0548	798	ETKLGVEK	3
28	20.54	Spiaf_1501	167	ELNLSKK	6	Spiaf_1501	471	VKSVK	2
29	67.43	Spiaf_1501	566	QIEAKALR	5	Spiaf_1501	471	VKSVK	2
30	60.87	Spiaf_0548	843	VTPKSESETTPEFK	4	Spiaf_0549	322	GKQGR	2
31	306.48	Spiaf_0548	1037	LNHLIDDKMHAR	8	Spiaf_0548	926	HGNKGVIAR	4
32	53.48	Spiaf_0549	329	QNLLGKR	6	Spiaf_1501	471	VKSVK	2
33	123.4	Spiaf_1501	566	QIEAKALR	5	Spiaf_0548	433	IAKER	3
34	109.15	Spiaf_0577	279	SSNCLKNADIR	6	Spiaf_0548	866	AKEVR	2
35	151.29	Spiaf_1501	356	LIKANLR	3	Spiaf_1501	471	VKSVK	2
36	278.33	Spiaf_0548	1037	LNHLIDDKMHAR	8	Spiaf_0549	322	GKQGR	2
37	49.54	Spiaf_1501	159	AFSKQDPK	4	Spiaf_0549	1363	SYKNIK	3
38	147.27	Spiaf_1501	532	EQEVLKMR	6	Spiaf_1501	370	KYTNR	1
39	88.28	Spiaf_0549	304	VVKGASNRPLK	3	Spiaf_1501	566	QIEAKALR	5
40	240.46	Spiaf_0548	926	HGNKGVIAR	4	Spiaf_0549	329	QNLLGKR	6
41	85.96	Spiaf_0548	96	GHTYAVPLKAR	9	Spiaf_1501	471	VKSVK	2
42	345.21	Spiaf_0548	1037	LNHLIDDKMHAR	8	Spiaf_0548	915	KLKEGDK	3
43	17.91	Spiaf_1501	56	LEDEDDAAEDDDDKEEQEQDEEEDDTDSSAQDAAKR	14	Spiaf_0549	322	GKQGR	2
44	110.43	Spiaf_0577	345	AGTGKETQDEA	5	Spiaf_0577	311	KSLQEIK	1
45	64.56	Spiaf_1501	566	QIEAKALR	5	Spiaf_1501	473	SVKNVAR	3
46	86.16	Spiaf_0548	843	VTPKSESETTPEFK	4	Spiaf_0548	866	AKEVR	2
47	218.55	Spiaf_0577	312	SLQEIKEK	6	Spiaf_0577	307	NFGKK	4
48	171.49	Spiaf_0577	279	SSNCLKNADIR	6	Spiaf_1069	56	KVAYR	1
49	68.85	Spiaf_0548	843	VTPKSESETTPEFK	4	Spiaf_1501	471	VKSVK	2
50	24.19	Spiaf_0549	304	VVKGASNRPLK	3	Spiaf_1501	532	EQEVLKMR	6
51	28.22	Spiaf_0577	345	AGTGKETQDEA	5	Spiaf_0549	70	YKGVICDR	2
52	78.62	Spiaf_0577	345	AGTGKETQDEA	5	Spiaf_1501	566	QIEAKALR	5
53	90.99	Spiaf_0577	279	SSNCLKNADIR	6	Spiaf_0577	345	AGTGKETQDEA	5
54	105.53	Spiaf_0548	801	LGVEKLTR	5	Spiaf_0548	866	AKEVR	2
56	92.38	Spiaf_0548	801	LGVEKLTR	5	Spiaf_1501	471	VKSVK	2
57	74.38	Spiaf_0577	279	SSNCLKNADIR	6	Spiaf_0577	307	NFGKK	4
58	56.99	Spiaf_0548	1037	LNHLIDDKMHAR	8	Spiaf_1501	471	VKSVK	2
59	53.52	Spiaf_1501	532	EQEVLKMR	6	Spiaf_1501	473	SVKNVAR	3
60	74.42	Spiaf_1501	56	LEDEDDAAEDDDDKEEQEQDEEEDDTDSSAQDAAKR	14	Spiaf_0549	304	VVKGASNRPLK	3
61	77.68	Spiaf_0549	378	DVVYNIKR	7	Spiaf_0548	866	AKEVR	2
62	166.78	Spiaf_1501	363	LVVSIAKK	7	Spiaf_1501	471	VKSVK	2
63	268.94	Spiaf_0577	298	TEDDIAKTR	7	Spiaf_0577	311	KSLQEIK	1
64	67.41	Spiaf_1501	345	GKTMMQSAK	2	Spiaf_1501	566	QIEAKALR	5
65	36.88	Spiaf_0549	378	DVVYNIKR	7	Spiaf_1501	471	VKSVK	2
66	193.01	Spiaf_0577	298	TEDDIAKTR	7	Spiaf_0577	312	SLQEIKEK	6
67	33.54	Spiaf_0549	1126	ESAKTADITGGLPR	4	Spiaf_0549	322	GKQGR	2
68	58.98	Spiaf_0549	304	VVKGASNRPLK	3	Spiaf_1501	363	LVVSIAKK	7
69	101.11	Spiaf_0548	798	ETKLGVEK	3	Spiaf_0549	65	FKSIR	2
70	86.34	Spiaf_0577	298	TEDDIAKTR	7	Spiaf_0549	70	YKGVICDR	2
71	145.29	Spiaf_0577	298	TEDDIAKTR	7	Spiaf_1501	566	QIEAKALR	5
72	62.72	Spiaf_0577	345	AGTGKETQDEA	5	Spiaf_1501	532	EQEVLKMR	6
73	224.03	Spiaf_0577	279	SSNCLKNADIR	6	Spiaf_0577	298	TEDDIAKTR	7
74	140.6	Spiaf_1501	286	GLANPTQKLR	8	Spiaf_1501	264	EEDRIEKR	7
75	27.86	Spiaf_0548	829	VGAKVQSGSILVGK	4	Spiaf_0548	916	LKEGDK	2
76	42.74	Spiaf_0549	1148	RPKNPAVLAQVGGTVK	3	Spiaf_1501	471	VKSVK	2
77	95.5	Spiaf_0548	152	SPGVIFSHEKGVYSSR	10	Spiaf_0549	322	GKQGR	2
78	193.38	Spiaf_1501	532	EQEVLKMR	6	Spiaf_1501	159	AFSKQDPK	4
79	168.45	Spiaf_1501	347	TMMQSAKDR	7	Spiaf_1501	356	LIKANLR	3
80	431.83	Spiaf_1501	92	RIVYSDKDSAVDDPIR	7	Spiaf_0549	303	RVVKGASNRPLK	4
81	41.94	Spiaf_1501	56	LEDEDDAAEDDDDKEEQEQDEEEDDTDSSAQDAAKR	14	Spiaf_0549	193	MKMVEK	2
82	235.72	Spiaf_1501	56	LEDEDDAAEDDDDKEEQEQDEEEDDTDSSAQDAAKR	35	Spiaf_0549	193	MKMVEK	2
83	345.86	Spiaf_0548	1037	LNHLIDDKMHAR	8	Spiaf_0548	916	LKEGDKIAGR	6
84	42.12	Spiaf_1501	566	QIEAKALR	5	Spiaf_0548	798	ETKLGVEK	3
85	364.02	Spiaf_0548	302	EESKFTHSDSDGDEPTR	4	Spiaf_0548	184	KELIYAK	1
86	62.82	Spiaf_1501	566	QIEAKALR	5	Spiaf_0549	65	FKSIR	2
87	236.1	Spiaf_0549	30	KPETINYR	1	Spiaf_0549	70	YKGVICDR	2
88	89.08	Spiaf_0577	345	AGTGKETQDEA	5	Spiaf_1501	583	KLKDYLDN	1
89	81.63	Spiaf_0577	345	AGTGKETQDEA	5	Spiaf_0549	378	DVVYNIKR	7
90	18.31	Spiaf_0549	38	TLRPEKDGLFCER	6	Spiaf_1501	471	VKSVK	2
91	63.22	Spiaf_0548	152	SPGVIFSHEKGVYSSR	10	Spiaf_1501	471	VKSVK	2
92	36.66	Spiaf_1501	566	QIEAKALR	5	Spiaf_0577	311	KSLQEIK	1
93	219.72	Spiaf_0577	279	SSNCLKNADIR	6	Spiaf_0577	311	KSLQEIK	1
94	19.39	Spiaf_0549	378	DVVYNIKR	7	Spiaf_0577	307	NFGKK	4
95	146.69	Spiaf_1501	251	FISVSSKIR	7	Spiaf_1501	471	VKSVK	2
96	34.69	Spiaf_0548	152	SPGVIFSHEKGVYSSR	10	Spiaf_0548	433	IAKER	3
97	97.69	Spiaf_0548	843	VTPKSESETTPEFK	4	Spiaf_0548	798	ETKLGVEK	3
98	36.57	Spiaf_1501	155	LAEKAFSK	4	Spiaf_1501	167	ELNLSKK	6
99	131.06	Spiaf_0549	70	YKGVICDR	2	Spiaf_1501	566	QIEAKALR	5
100	203.87	Spiaf_0549	1060	EEVNEDTGNVEKK	12	Spiaf_0549	1119	TLAKILK	4
101	81.67	Spiaf_0577	279	SSNCLKNADIR	6	Spiaf_1501	566	QIEAKALR	5
102	104.64	Spiaf_0549	1148	RPKNPAVLAQVGGTVK	3	Spiaf_0549	1123	ILKESAK	3
103	47.14	Spiaf_0548	843	VTPKSESETTPEFK	4	Spiaf_0549	65	FKSIR	2
104	251.43	Spiaf_1501	130	KMEDGENIIK	1	Spiaf_1501	356	LIKANLR	3
105	232.46	Spiaf_1501	532	EQEVLKMR	6	Spiaf_0548	798	ETKLGVEK	3
106	64	Spiaf_1501	56	LEDEDDAAEDDDDKEEQEQDEEEDDTDSSAQDAAKR	14	Spiaf_1501	566	QIEAKALR	5
107	34.38	Spiaf_1501	93	IVYSDKDSAVDDPIR	6	Spiaf_1501	471	VKSVK	2
108	196.88	Spiaf_0577	298	TEDDIAKTR	7	Spiaf_1501	583	KLKDYLDN	1
109	166.07	Spiaf_1501	532	EQEVLKMR	6	Spiaf_0549	65	FKSIR	2
110	103.41	Spiaf_1501	93	IVYSDKDSAVDDPIR	6	Spiaf_0548	433	IAKER	3
111	58.66	Spiaf_1501	264	EEDRIEKR	7	Spiaf_1501	251	FISVSSKIR	7
112	64.56	Spiaf_0577	298	TEDDIAKTR	7	Spiaf_0549	378	DVVYNIKR	7
113	127.42	Spiaf_2650	158	KEMEEAIFTR	1	Spiaf_1501	471	VKSVK	2
114	117.98	Spiaf_0549	70	YKGVICDR	2	Spiaf_0549	329	QNLLGKR	6
115	107.73	Spiaf_0548	96	GHTYAVPLKAR	9	Spiaf_1501	566	QIEAKALR	5
116	95.09	Spiaf_1501	566	QIEAKALR	5	Spiaf_1501	356	LIKANLR	3
117	53.47	Spiaf_1501	566	QIEAKALR	5	Spiaf_0549	329	QNLLGKR	6
118	55.44	Spiaf_1501	56	LEDEDDAAEDDDDKEEQEQDEEEDDTDSSAQDAAKR	14	Spiaf_1501	130	KMEDGENIIK	1
119	79.03	Spiaf_1501	56	LEDEDDAAEDDDDKEEQEQDEEEDDTDSSAQDAAKR	14	Spiaf_1501	532	EQEVLKMR	6
120	124.34	Spiaf_0548	843	VTPKSESETTPEFK	4	Spiaf_0549	70	YKGVICDR	2
121	95.63	Spiaf_0548	843	VTPKSESETTPEFK	4	Spiaf_1501	566	QIEAKALR	5
122	22.07	Spiaf_0549	51	IFGTTKEWECSCGK	6	Spiaf_1501	471	VKSVK	2
123	88.08	Spiaf_1501	163	QDPKELNLSK	4	Spiaf_1501	155	LAEKAFSK	4
124	21.7	Spiaf_0548	1146	GKQIPLTER	2	Spiaf_1501	155	LAEKAFSK	4
125	88.08	Spiaf_0577	279	SSNCLKNADIR	6	Spiaf_1501	532	EQEVLKMR	6
126	67.06	Spiaf_1501	532	EQEVLKMR	6	Spiaf_0549	70	YKGVICDR	2
127	18.66	Spiaf_0548	152	SPGVIFSHEKGVYSSR	10	Spiaf_0549	1123	ILKESAK	3
128	131.06	Spiaf_1501	532	EQEVLKMR	6	Spiaf_1501	566	QIEAKALR	5
129	47.4	Spiaf_0548	843	VTPKSESETTPEFK	4	Spiaf_0549	329	QNLLGKR	6
130	27.12	Spiaf_1501	56	LEDEDDAAEDDDDKEEQEQDEEEDDTDSSAQDAAKR	35	Spiaf_1501	363	LVVSIAKK	7
131	49.35	Spiaf_1501	56	LEDEDDAAEDDDDKEEQEQDEEEDDTDSSAQDAAKR	14	Spiaf_1501	363	LVVSIAKK	7
132	47.4	Spiaf_1501	532	EQEVLKMR	6	Spiaf_1501	167	ELNLSKK	6
133	184.34	Spiaf_0548	829	VGAKVQSGSILVGK	4	Spiaf_0548	908	VLVATKR	6
134	87.76	Spiaf_0577	298	TEDDIAKTR	7	Spiaf_1501	584	LKDYLDN	2
135	185.55	Spiaf_0549	744	KGLADTALK	1	Spiaf_0549	329	QNLLGKR	6
136	133.85	Spiaf_0548	1037	LNHLIDDKMHAR	8	Spiaf_0549	329	QNLLGKR	6
137	179.21	Spiaf_1501	56	LEDEDDAAEDDDDKEEQEQDEEEDDTDSSAQDAAKR	35	Spiaf_0549	1148	RPKNPAVLAQVGGTVK	3
138	27.72	Spiaf_1501	56	LEDEDDAAEDDDDKEEQEQDEEEDDTDSSAQDAAKR	14	Spiaf_0549	1148	RPKNPAVLAQVGGTVK	3
139	43.63	Spiaf_1501	532	EQEVLKMR	6	Spiaf_0549	329	QNLLGKR	6
140	185.6	Spiaf_1501	532	EQEVLKMR	6	Spiaf_1501	356	LIKANLR	3
141	78.81	Spiaf_0549	1148	RPKNPAVLAQVGGTVK	3	Spiaf_1501	566	QIEAKALR	5
142	65.68	Spiaf_0549	57	EWECSCGKFK	8	Spiaf_0549	70	YKGVICDR	2
143	74.8	Spiaf_0577	279	SSNCLKNADIR	6	Spiaf_1501	583	KLKDYLDN	1
144	53.47	Spiaf_1501	566	QIEAKALR	5	Spiaf_1501	363	LVVSIAKK	7
145	42.72	Spiaf_1501	583	KLKDYLDN	1	Spiaf_1501	566	QIEAKALR	5
146	204.09	Spiaf_0577	279	SSNCLKNADIR	6	Spiaf_0549	378	DVVYNIKR	7
147	168.69	Spiaf_0549	307	GASNRPLKSLSDMLK	8	Spiaf_0549	322	GKQGR	2
148	49.21	Spiaf_0549	378	DVVYNIKR	7	Spiaf_0549	70	YKGVICDR	2
149	86.34	Spiaf_0549	378	DVVYNIKR	7	Spiaf_1501	566	QIEAKALR	5
150	115.38	Spiaf_1501	163	QDPKELNLSK	4	Spiaf_1501	532	EQEVLKMR	6
151	283.66	Spiaf_0549	38	TLRPEKDGLFCER	6	Spiaf_0549	30	KPETINYR	1
152	110.55	Spiaf_0549	38	TLRPEKDGLFCER	6	Spiaf_0548	798	ETKLGVEK	3
153	25	Spiaf_1501	173	KEISEYLAER	1	Spiaf_1501	159	AFSKQDPK	4
154	227.14	Spiaf_1501	429	VPVHMIEQINKVVR	11	Spiaf_0549	322	GKQGR	2
155	41.82	Spiaf_1501	566	QIEAKALR	5	Spiaf_0549	1119	TLAKILK	4
156	188.98	Spiaf_0548	843	VTPKSESETTPEFK	4	Spiaf_0549	374	LVEKDVVYNIKR	11
157	46.35	Spiaf_0548	798	ETKLGVEK	3	Spiaf_1501	584	LKDYLDN	2
158	85.08	Spiaf_0549	378	DVVYNIKR	7	Spiaf_0549	329	QNLLGKR	6
159	145.29	Spiaf_0548	152	SPGVIFSHEKGVYSSR	10	Spiaf_1501	566	QIEAKALR	5
160	147.34	Spiaf_0549	38	TLRPEKDGLFCER	6	Spiaf_0549	70	YKGVICDR	2
161	29.08	Spiaf_0549	1148	RPKNPAVLAQVGGTVK	3	Spiaf_0549	1186	HMVPMGKHLLVR	7
162	67.06	Spiaf_0549	38	TLRPEKDGLFCER	6	Spiaf_1501	566	QIEAKALR	5
163	211.85	Spiaf_0577	298	TEDDIAKTR	7	Spiaf_0577	4	KNLLQGFK	1
164	148.52	Spiaf_1501	251	FISVSSKIR	7	Spiaf_0549	65	FKSIR	2
165	100.91	Spiaf_0577	279	SSNCLKNADIR	6	Spiaf_1501	584	LKDYLDN	2
166	173.39	Spiaf_1501	532	EQEVLKMR	6	Spiaf_0549	378	DVVYNIKR	7
167	76.05	Spiaf_0549	38	TLRPEKDGLFCER	6	Spiaf_1501	167	ELNLSKK	6
168	167.83	Spiaf_1501	429	VPVHMIEQINKVVR	11	Spiaf_0548	866	AKEVR	2
169	28.17	Spiaf_1501	532	EQEVLKMR	6	Spiaf_1501	363	LVVSIAKK	7
170	179.73	Spiaf_0548	184	KELIYAK	1	Spiaf_0549	1119	TLAKILK	4
171	77.53	Spiaf_1501	429	VPVHMIEQINKVVR	11	Spiaf_1501	370	KYTNR	1
172	221.49	Spiaf_1501	251	FISVSSKIR	7	Spiaf_1501	155	LAEKAFSK	4
173	113.97	Spiaf_1501	173	KEISEYLAER	1	Spiaf_0549	30	KPETINYR	1
174	107.65	Spiaf_0549	51	IFGTTKEWECSCGK	6	Spiaf_0548	798	ETKLGVEK	3
175	65.33	Spiaf_1501	93	IVYSDKDSAVDDPIR	6	Spiaf_1501	566	QIEAKALR	5
176	70.86	Spiaf_0549	51	IFGTTKEWECSCGK	6	Spiaf_0549	65	FKSIR	2
177	29.67	Spiaf_1501	208	QQLVQKGEPLDSNPELTK	6	Spiaf_0549	847	TVLTCESKHGVCIK	8
178	189.7	Spiaf_1501	251	FISVSSKIR	7	Spiaf_1501	566	QIEAKALR	5
179	263.5	Spiaf_0548	152	SPGVIFSHEKGVYSSR	10	Spiaf_0549	744	KGLADTALK	1
180	71.07	Spiaf_1501	566	QIEAKALR	5	Spiaf_1501	584	LKDYLDN	2
181	51.81	Spiaf_0549	1148	RPKNPAVLAQVGGTVK	3	Spiaf_0549	1119	TLAKILK	4
182	375.01	Spiaf_1501	208	QQLVQKGEPLDSNPELTK	6	Spiaf_0577	279	SSNCLKNADIR	6
183	93.81	Spiaf_1069	26	AYQLTMTGDEELVKNNGK	14	Spiaf_1069	56	KVAYR	1
184	47.4	Spiaf_1501	251	FISVSSKIR	7	Spiaf_1501	167	ELNLSKK	6
185	63.65	Spiaf_0548	152	SPGVIFSHEKGVYSSR	10	Spiaf_1501	532	EQEVLKMR	6
186	323.09	Spiaf_0548	152	SPGVIFSHEKGVYSSR	10	Spiaf_0549	1148	RPKNPAVLAQVGGTVK	3
187	124.08	Spiaf_1501	93	IVYSDKDSAVDDPIR	6	Spiaf_1501	356	LIKANLR	3
188	198.32	Spiaf_0549	1126	ESAKTADITGGLPR	4	Spiaf_0549	744	KGLADTALK	1
189	33.23	Spiaf_0548	871	DSSLKIPHGYDGTVIDVQR	5	Spiaf_1501	471	VKSVK	2
190	187.35	Spiaf_0549	22	AWSYGEVKKPETINYR	8	Spiaf_0549	70	YKGVICDR	2
191	95.63	Spiaf_0549	38	TLRPEKDGLFCER	6	Spiaf_1501	532	EQEVLKMR	6
192	52.34	Spiaf_0548	871	DSSLKIPHGYDGTVIDVQR	5	Spiaf_0548	866	AKEVR	2
193	42.12	Spiaf_1501	173	KEISEYLAER	1	Spiaf_1501	155	LAEKAFSK	4
194	197.53	Spiaf_0549	1148	RPKNPAVLAQVGGTVK	3	Spiaf_0549	1126	ESAKTADITGGLPR	4
195	135.81	Spiaf_0549	51	IFGTTKEWECSCGK	6	Spiaf_0549	70	YKGVICDR	2
196	198.61	Spiaf_1501	93	IVYSDKDSAVDDPIR	6	Spiaf_1501	130	KMEDGENIIK	1
197	33.69	Spiaf_0549	22	AWSYGEVKKPETINYR	8	Spiaf_1501	167	ELNLSKK	6
198	110.38	Spiaf_0549	374	LVEKDVVYNIK	4	Spiaf_0577	279	SSNCLKNADIR	6
199	120.84	Spiaf_2650	158	KEMEEAIFTR	1	Spiaf_1501	566	QIEAKALR	5
200	164.66	Spiaf_1501	173	KEISEYLAER	1	Spiaf_1501	566	QIEAKALR	5
201	100.15	Spiaf_0549	51	IFGTTKEWECSCGK	6	Spiaf_0548	843	VTPKSESETTPEFK	4
202	129.85	Spiaf_1069	26	AYQLTMTGDEELVKNNGK	14	Spiaf_0577	298	TEDDIAKTR	7
203	78.17	Spiaf_1501	93	IVYSDKDSAVDDPIR	6	Spiaf_1501	532	EQEVLKMR	6
204	242.09	Spiaf_0577	279	SSNCLKNADIR	6	Spiaf_0577	4	KNLLQGFK	1
205	99.57	Spiaf_0548	1146	GKQIPLTER	2	Spiaf_1501	251	FISVSSKIR	7
206	73.98	Spiaf_0548	1049	STGPYSLVTQQPLGGKAQFGGQR	16	Spiaf_0549	322	GKQGR	2
207	96.49	Spiaf_1501	429	VPVHMIEQINKVVR	11	Spiaf_1501	345	GKTMMQSAK	2
208	45.26	Spiaf_0549	38	TLRPEKDGLFCER	6	Spiaf_0549	57	EWECSCGKFK	8
209	150.35	Spiaf_0548	857	LLNSIFGEKAK	9	Spiaf_0577	298	TEDDIAKTR	7
210	160.36	Spiaf_0548	119	QKDIYMGDIPLMTDR	2	Spiaf_0548	94	LKGHTYAVPLKAR	11
211	219.73	Spiaf_0548	152	SPGVIFSHEKGVYSSR	10	Spiaf_0549	1119	TLAKILK	4
212	97.22	Spiaf_0548	1049	STGPYSLVTQQPLGGKAQFGGQR	16	Spiaf_0548	926	HGNKGVIAR	4
213	71.07	Spiaf_1501	532	EQEVLKMR	6	Spiaf_1501	584	LKDYLDN	2
214	47.82	Spiaf_1501	429	VPVHMIEQINKVVR	11	Spiaf_0577	298	TEDDIAKTR	7
215	153.97	Spiaf_1501	286	GLANPTQKLR	8	Spiaf_1501	251	FISVSSKIR	7
216	202.5	Spiaf_0549	979	GGKELLAEENAYVVNK	3	Spiaf_0549	953	IDLKK	4
217	76.59	Spiaf_0548	809	DIPNTSEKSLDQLDEEGIIR	8	Spiaf_0577	341	YHQKAGTGK	4
218	256.95	Spiaf_1501	93	IVYSDKDSAVDDPIR	6	Spiaf_1501	363	LVVSIAKK	7
219	140.03	Spiaf_0548	152	SPGVIFSHEKGVYSSR	10	Spiaf_0549	1126	ESAKTADITGGLPR	4
220	29.88	Spiaf_0548	1049	STGPYSLVTQQPLGGKAQFGGQR	16	Spiaf_1501	471	VKSVK	2
221	208.63	Spiaf_0577	290	TIGDLTAKTEDDIAK	8	Spiaf_0577	279	SSNCLKNADIR	6
222	130.77	Spiaf_0549	1126	ESAKTADITGGLPR	4	Spiaf_0549	1119	TLAKILK	4
223	183.9	Spiaf_0548	152	SPGVIFSHEKGVYSSR	10	Spiaf_1501	93	IVYSDKDSAVDDPIR	6
224	97.69	Spiaf_1501	173	KEISEYLAER	1	Spiaf_1501	532	EQEVLKMR	6
225	217.09	Spiaf_1501	429	VPVHMIEQINKVVR	11	Spiaf_0549	30	KPETINYR	1
227	95.63	Spiaf_0548	857	LLNSIFGEKAK	9	Spiaf_0548	798	ETKLGVEK	3
228	118.01	Spiaf_1069	26	AYQLTMTGDEELVKNNGK	14	Spiaf_0577	279	SSNCLKNADIR	6
229	58.01	Spiaf_0549	38	TLRPEKDGLFCER	6	Spiaf_0549	1126	ESAKTADITGGLPR	4
230	113.73	Spiaf_1501	429	VPVHMIEQINKVVR	11	Spiaf_0548	798	ETKLGVEK	3
231	71.07	Spiaf_2650	158	KEMEEAIFTR	1	Spiaf_1501	532	EQEVLKMR	6
232	203.36	Spiaf_0549	745	GLADTALKTADAGYLTR	8	Spiaf_0548	926	HGNKGVIAR	4
233	77.68	Spiaf_0549	745	GLADTALKTADAGYLTR	8	Spiaf_0549	322	GKQGR	2
234	53.52	Spiaf_1501	173	KEISEYLAER	1	Spiaf_1501	392	AVEKFEYR	4
235	67.33	Spiaf_1501	584	LKDYLDN	2	Spiaf_1501	363	LVVSIAKK	7
236	192.6	Spiaf_0549	22	AWSYGEVKKPETINYR	8	Spiaf_0549	38	TLRPEKDGLFCER	6
237	193.62	Spiaf_1501	429	VPVHMIEQINKVVR	11	Spiaf_0549	65	FKSIR	2
238	95.63	Spiaf_1501	429	VPVHMIEQINKVVR	11	Spiaf_1501	566	QIEAKALR	5
239	207.6	Spiaf_0549	745	GLADTALKTADAGYLTR	8	Spiaf_0548	916	LKEGDKIAGR	6
240	156.14	Spiaf_1501	429	VPVHMIEQINKVVR	11	Spiaf_0548	1037	LNHLIDDKMHAR	8
241	23.38	Spiaf_0548	73	LEYDHYSLDEANIKFSEAECK	14	Spiaf_1501	471	VKSVK	2
242	209.93	Spiaf_0548	871	DSSLKIPHGYDGTVIDVQR	5	Spiaf_0577	279	SSNCLKNADIR	6
243	165.11	Spiaf_1501	429	VPVHMIEQINKVVR	11	Spiaf_0548	843	VTPKSESETTPEFK	4
244	67.36	Spiaf_0548	1049	STGPYSLVTQQPLGGKAQFGGQR	16	Spiaf_0548	918	EGDKIAGR	4
245	183.89	Spiaf_0549	51	IFGTTKEWECSCGK	6	Spiaf_0549	38	TLRPEKDGLFCER	6
246	88.82	Spiaf_0548	152	SPGVIFSHEKGVYSSR	10	Spiaf_0548	185	ELIYAKIDR	6
247	74.46	Spiaf_1501	429	VPVHMIEQINKVVR	11	Spiaf_1501	167	ELNLSKK	6
248	149.02	Spiaf_0548	843	VTPKSESETTPEFK	4	Spiaf_0548	857	LLNSIFGEKAK	9
249	66.56	Spiaf_0548	1134	GLALDMAIYDSKGK	12	Spiaf_0549	1363	SYKNIK	3
250	20.97	Spiaf_0548	1134	GLALDMAIYDSKGK	12	Spiaf_1501	159	AFSKQDPK	4
251	86.03	Spiaf_1501	429	VPVHMIEQINKVVR	11	Spiaf_0549	329	QNLLGKR	6
252	152.4	Spiaf_2650	127	IKELPILER	2	Spiaf_1501	566	QIEAKALR	5
253	218.45	Spiaf_0548	871	DSSLKIPHGYDGTVIDVQR	5	Spiaf_0549	70	YKGVICDR	2
254	66.57	Spiaf_1069	44	VVPTAIKQILTK	7	Spiaf_1069	56	KVAYR	1
255	102.78	Spiaf_0549	38	TLRPEKDGLFCER	6	Spiaf_1501	173	KEISEYLAER	1
256	299.19	Spiaf_0549	22	AWSYGEVKKPETINYR	8	Spiaf_1501	173	KEISEYLAER	1
257	185.89	Spiaf_0549	1261	KVEIINVGDTHFIYGQQVDKYR	20	Spiaf_0549	847	TVLTCESKHGVCIK	8
258	150.14	Spiaf_1501	429	VPVHMIEQINKVVR	11	Spiaf_1501	532	EQEVLKMR	6
259	129.84	Spiaf_0548	871	DSSLKIPHGYDGTVIDVQR	5	Spiaf_0549	329	QNLLGKR	6
260	18.66	Spiaf_0548	185	ELIYAKIDR	6	Spiaf_0549	1119	TLAKILK	4
261	274.2	Spiaf_0548	1049	STGPYSLVTQQPLGGKAQFGGQR	16	Spiaf_0548	1037	LNHLIDDKMHAR	8
262	95.09	Spiaf_0549	307	GASNRPLKSLSDMLK	8	Spiaf_0549	329	QNLLGKR	6
263	36.56	Spiaf_0548	1049	STGPYSLVTQQPLGGKAQFGGQR	16	Spiaf_0548	798	ETKLGVEK	3
264	37.56	Spiaf_0549	287	MLQEAVDALFDNSKK	14	Spiaf_0549	304	VVKGASNRPLK	3
265	44.76	Spiaf_1501	173	KEISEYLAERR	1	Spiaf_1501	251	FISVSSKIR	7
266	140.68	Spiaf_0549	342	SVIVVGPELKLHQCGLPVK	10	Spiaf_0577	193	VKYEVENTR	2
267	85.73	Spiaf_0549	1344	GLKENVIIGHLIPAGTGMR	3	Spiaf_0549	322	GKQGR	2
268	155.02	Spiaf_1501	429	VPVHMIEQINKVVR	11	Spiaf_0548	801	LGVEKLTR	5
269	50.04	Spiaf_0548	1049	STGPYSLVTQQPLGGKAQFGGQR	16	Spiaf_0548	843	VTPKSESETTPEFK	4
271	215.64	Spiaf_0548	73	LEYDHYSLDEANIKFSEAECK	14	Spiaf_0548	96	GHTYAVPLKAR	9
272	58.55	Spiaf_0548	1049	STGPYSLVTQQPLGGKAQFGGQR	16	Spiaf_0549	70	YKGVICDR	2
273	96.34	Spiaf_0549	708	GLMAKPSGDIIELPIR	5	Spiaf_0548	926	HGNKGVIAR	4
275	127.71	Spiaf_2650	127	IKELPILER	2	Spiaf_1501	532	EQEVLKMR	6
276	106.52	Spiaf_1069	44	VVPTAIKQILTK	7	Spiaf_0577	298	TEDDIAKTR	7
277	79.03	Spiaf_0548	871	DSSLKIPHGYDGTVIDVQR	5	Spiaf_0549	378	DVVYNIKR	7
278	319.78	Spiaf_0549	147	MDLLSEEEYLEAKDR	13	Spiaf_1501	345	GKTMMQSAK	2
279	61.3	Spiaf_1501	42	MDDVIALLGKNNIR	10	Spiaf_0549	322	GKQGR	2
280	32.97	Spiaf_2650	127	IKELPILER	2	Spiaf_1501	392	AVEKFEYR	4
281	254.68	Spiaf_0548	857	LLNSIFGEKAK	9	Spiaf_0548	801	LGVEKLTR	5
282	117.7	Spiaf_0548	809	DIPNTSEKSLDQLDEEGIIR	8	Spiaf_0577	298	TEDDIAKTR	7
283	312.19	Spiaf_0549	287	MLQEAVDALFDNSKK	14	Spiaf_0549	322	GKQGR	2
284	206.27	Spiaf_0548	857	LLNSIFGEKAK	9	Spiaf_0549	378	DVVYNIKR	7
285	328.64	Spiaf_0548	809	DIPNTSEKSLDQLDEEGIIR	8	Spiaf_0577	279	SSNCLKNADIR	6
286	231.23	Spiaf_0549	745	GLADTALKTADAGYLTR	8	Spiaf_0549	1148	RPKNPAVLAQVGGTVK	3
287	192.28	Spiaf_0549	1148	RPKNPAVLAQVGGTVK	3	Spiaf_0549	1072	KITEFSLESLQPR	1
288	44.8	Spiaf_0548	809	DIPNTSEKSLDQLDEEGIIR	8	Spiaf_0577	311	KSLQEIK	1
289	162.43	Spiaf_0549	421	LGIQAFEPVLVSGKAIR	14	Spiaf_0548	915	KLKEGDK	3
291	58.55	Spiaf_0548	809	DIPNTSEKSLDQLDEEGIIR	8	Spiaf_1501	566	QIEAKALR	5
292	74.46	Spiaf_0549	745	GLADTALKTADAGYLTR	8	Spiaf_0549	329	QNLLGKR	6
293	264.21	Spiaf_1501	429	VPVHMIEQINKVVR	11	Spiaf_2650	158	KEMEEAIFTR	1
294	148.69	Spiaf_0548	809	DIPNTSEKSLDQLDEEGIIR	8	Spiaf_0549	70	YKGVICDR	2
295	54.42	Spiaf_0548	152	SPGVIFSHEKGVYSSR	10	Spiaf_0549	745	GLADTALKTADAGYLTR	8
297	264.01	Spiaf_0548	809	DIPNTSEKSLDQLDEEGIIR	8	Spiaf_0549	329	QNLLGKR	6
298	67.31	Spiaf_1501	429	VPVHMIEQINKVVR	11	Spiaf_1501	584	LKDYLDN	2
299	40.8	Spiaf_1501	42	MDDVIALLGKNNIR	10	Spiaf_1501	159	AFSKQDPK	4
300	143.37	Spiaf_0549	913	IYLKYPVLIR	4	Spiaf_1501	566	QIEAKALR	5
301	240.2	Spiaf_0548	414	SVGELLGNQLKTAFSR	11	Spiaf_0548	433	IAKER	3
302	101.33	Spiaf_0549	745	GLADTALKTADAGYLTR	8	Spiaf_0549	1126	ESAKTADITGGLPR	4
303	119.96	Spiaf_0549	1173	VIVVEDAYGAEFKHMVPMGK	13	Spiaf_0549	1166	GILKGK	4
304	25	Spiaf_0548	119	QKDIYMGDIPLMTDR	2	Spiaf_1501	566	QIEAKALR	5
305	231.58	Spiaf_1501	296	IEEELGLTADSIKDQIR	13	Spiaf_1501	286	GLANPTQKLR	8
306	76.06	Spiaf_0549	708	GLMAKPSGDIIELPIR	5	Spiaf_0549	1148	RPKNPAVLAQVGGTVK	3
307	251.75	Spiaf_0548	809	DIPNTSEKSLDQLDEEGIIR	8	Spiaf_0548	829	VGAKVQSGSILVGK	4
308	148.69	Spiaf_0548	809	DIPNTSEKSLDQLDEEGIIR	8	Spiaf_0549	378	DVVYNIKR	7
309	17.5	Spiaf_0549	421	LGIQAFEPVLVSGKAIR	14	Spiaf_1501	471	VKSVK	2
310	77.37	Spiaf_2650	158	KEMEEAIFTR	1	Spiaf_2650	127	IKELPILER	2
311	195.25	Spiaf_0549	1072	KITEFSLESLQPR	1	Spiaf_0549	1126	ESAKTADITGGLPR	4
312	56.05	Spiaf_1501	296	IEEELGLTADSIKDQIR	13	Spiaf_1501	313	QFQITDKK	7
313	185.87	Spiaf_0577	15	GITFEHSEVNPEYGKFVAYPFER	15	Spiaf_0577	193	VKYEVENTR	2
314	28.11	Spiaf_0549	913	IYLKYPVLIR	4	Spiaf_0549	744	KGLADTALK	1
315	257.2	Spiaf_0549	147	MDLLSEEEYLEAKDR	13	Spiaf_1501	356	LIKANLR	3
316	143.43	Spiaf_0548	152	SPGVIFSHEKGVYSSR	10	Spiaf_0548	173	GSWLEFEIDQKK	11
317	262.71	Spiaf_1501	429	VPVHMIEQINKVVR	11	Spiaf_2650	127	IKELPILER	2
318	29.54	Spiaf_0548	1049	STGPYSLVTQQPLGGKAQFGGQR	16	Spiaf_1501	429	VPVHMIEQINKVVR	11
319	241.33	Spiaf_0548	1049	STGPYSLVTQQPLGGKAQFGGQR	16	Spiaf_0548	871	DSSLKIPHGYDGTVIDVQR	5
320	30.87	Spiaf_1501	20	RQVISYDEITDFLPEEVVNSDKMDDVIALLGK	22	Spiaf_0549	1363	SYKNIK	3
322	121.24	Spiaf_0549	708	GLMAKPSGDIIELPIR	5	Spiaf_0549	70	YKGVICDR	2
323	213.24	Spiaf_0549	147	MDLLSEEEYLEAKDR	13	Spiaf_1501	286	GLANPTQKLR	8
324	135.02	Spiaf_0549	1173	VIVVEDAYGAEFKHMVPMGK	13	Spiaf_1501	532	EQEVLKMR	6
325	165.53	Spiaf_0549	421	LGIQAFEPVLVSGKAIR	14	Spiaf_0548	1037	LNHLIDDKMHAR	8
326	43.9	Spiaf_1501	42	MDDVIALLGKNNIR	10	Spiaf_0549	1166	GILKGK	4
327	56.33	Spiaf_0549	787	ALKDGEEVVESLTDR	3	Spiaf_0549	961	LLIPEGDKAVK	8
328	198.06	Spiaf_0549	1049	YEDIDLGTTLKEEVNEDTGNVEK	11	Spiaf_0549	1148	RPKNPAVLAQVGGTVK	3
329	120.39	Spiaf_1501	3	EMQNDPALEKLLEYAK	10	Spiaf_0549	322	GKQGR	2
330	21.7	Spiaf_0549	287	MLQEAVDALFDNSKK	14	Spiaf_1501	566	QIEAKALR	5
331	79.07	Spiaf_0549	1173	VIVVEDAYGAEFKHMVPMGK	13	Spiaf_0549	1164	FKGILK	2
332	236.14	Spiaf_0549	421	LGIQAFEPVLVSGKAIR	14	Spiaf_0548	918	EGDKIAGR	4
333	126.68	Spiaf_0549	1126	ESAKTADITGGLPR	4	Spiaf_0549	913	IYLKYPVLIR	4
334	59.64	Spiaf_0549	708	GLMAKPSGDIIELPIR	5	Spiaf_0549	744	KGLADTALK	1
335	171.49	Spiaf_1501	42	MDDVIALLGKNNIR	10	Spiaf_1501	13	LLEYAKK	6
336	216.71	Spiaf_0548	809	DIPNTSEKSLDQLDEEGIIR	8	Spiaf_0548	871	DSSLKIPHGYDGTVIDVQR	5
337	259.51	Spiaf_0548	809	DIPNTSEKSLDQLDEEGIIR	8	Spiaf_0577	290	TIGDLTAKTEDDIAK	8
339	188.98	Spiaf_0549	287	MLQEAVDALFDNSKK	14	Spiaf_0549	329	QNLLGKR	6
340	236.16	Spiaf_1501	42	MDDVIALLGKNNIR	10	Spiaf_1501	392	AVEKFEYR	4
341	71.3	Spiaf_0548	781	EDVFTSIHIKEFTIDVR	10	Spiaf_0548	1037	LNHLIDDKMHAR	8
342	46.59	Spiaf_0548	781	EDVFTSIHIKEFTIDVR	10	Spiaf_0548	916	LKEGDK	2
343	146.35	Spiaf_0549	708	GLMAKPSGDIIELPIR	5	Spiaf_0549	1126	ESAKTADITGGLPR	4
344	26.33	Spiaf_1501	3	EMQNDPALEKLLEYAK	10	Spiaf_0548	1037	LNHLIDDKMHAR	8
345	81	Spiaf_0548	173	GSWLEFEIDQKK	11	Spiaf_0549	1119	TLAKILK	4
346	119.29	Spiaf_0549	421	LGIQAFEPVLVSGKAIR	14	Spiaf_0549	70	YKGVICDR	2
347	186.97	Spiaf_0549	361	MALELFKPFIMKK	12	Spiaf_0549	70	YKGVICDR	2
348	89.37	Spiaf_1069	26	AYQLTMTGDEELVKNNGK	14	Spiaf_1069	44	VVPTAIKQILTK	7
349	200.09	Spiaf_0549	147	MDLLSEEEYLEAKDR	13	Spiaf_1501	173	KEISEYLAER	1
350	111.29	Spiaf_0548	119	QKDIYMGDIPLMTDR	2	Spiaf_1501	429	VPVHMIEQINKVVR	11
351	79.03	Spiaf_0548	231	ADKEQYVGNVLSNAVYLGEGDER	3	Spiaf_0548	223	TIKLSDSR	3
352	122.51	Spiaf_0549	708	GLMAKPSGDIIELPIR	5	Spiaf_0549	620	IPEVKAEMIDK	5
353	22.9	Spiaf_0549	913	IYLKYPVLIR	4	Spiaf_0549	941	KGFITLSK	1
354	245.5	Spiaf_0549	147	MDLLSEEEYLEAKDR	13	Spiaf_2650	158	KEMEEAIFTR	1
355	117.98	Spiaf_0549	421	LGIQAFEPVLVSGKAIR	14	Spiaf_0549	329	QNLLGKR	6
356	34.74	Spiaf_0548	598	NGDYTTKPPEDIQYMDVSPK	7	Spiaf_0549	913	IYLKYPVLIR	4
357	125.31	Spiaf_0548	598	NGDYTTKPPEDIQYMDVSPK	7	Spiaf_0549	708	GLMAKPSGDIIELPIR	5
358	146.1	Spiaf_0549	421	LGIQAFEPVLVSGKAIR	14	Spiaf_0549	744	KGLADTALK	1
359	34.08	Spiaf_0549	134	YIVIDPGDTDLNKMDLLSEEEYLEAKDR	13	Spiaf_1501	345	GKTMMQSAK	2
360	40.95	Spiaf_0548	1106	IYESIVKGEPSTHAGVPESFNVLVQELR	7	Spiaf_1501	566	QIEAKALR	5
361	261.77	Spiaf_0548	1049	STGPYSLVTQQPLGGKAQFGGQR	16	Spiaf_0549	1344	GLKENVIIGHLIPAGTGMR	3
362	117.07	Spiaf_0548	1106	IYESIVKGEPSTHAGVPESFNVLVQELR	7	Spiaf_0549	70	YKGVICDR	2
363	132.32	Spiaf_0548	781	EDVFTSIHIKEFTIDVR	10	Spiaf_0549	329	QNLLGKR	6
364	56.41	Spiaf_0549	942	GFITLSKILQR	7	Spiaf_0549	961	LLIPEGDKAVK	8
365	76.59	Spiaf_1501	296	IEEELGLTADSIKDQIR	13	Spiaf_2650	127	IKELPILER	2
366	110.41	Spiaf_1501	3	EMQNDPALEKLLEYAK	10	Spiaf_0549	329	QNLLGKR	6
367	207.83	Spiaf_0549	787	ALKDGEEVVESLTDR	3	Spiaf_0549	941	KGFITLSKILQR	8
368	169.93	Spiaf_0549	361	MALELFKPFIMKK	12	Spiaf_0549	374	LVEKDVVYNIK	4
369	96.25	Spiaf_0549	134	YIVIDPGDTDLNKMDLLSEEEYLEAKDR	13	Spiaf_1501	356	LIKANLR	3
370	17.69	Spiaf_0548	1106	IYESIVKGEPSTHAGVPESFNVLVQELR	7	Spiaf_0549	378	DVVYNIKR	7
371	171.38	Spiaf_0549	421	LGIQAFEPVLVSGKAIR	14	Spiaf_0549	941	KGFITLSK	1
372	133.99	Spiaf_0549	787	ALKDGEEVVESLTDR	3	Spiaf_0549	913	IYLKYPVLIR	4
373	21.25	Spiaf_0549	1173	VIVVEDAYGAEFKHMVPMGK	13	Spiaf_0549	913	IYLKYPVLIR	4
374	105.42	Spiaf_0549	287	MLQEAVDALFDNSKK	14	Spiaf_0549	315	SLSDMLKGK	7
375	254.3	Spiaf_2650	76	DAEHAMQLVGEASDPIPADWKMR	21	Spiaf_2650	127	IKELPILER	2
376	246.64	Spiaf_0548	1049	STGPYSLVTQQPLGGKAQFGGQR	16	Spiaf_0549	421	LGIQAFEPVLVSGKAIR	14
377	331.73	Spiaf_0549	1047	IRYEDIDLGTTLKEEVNEDTGNVEK	13	Spiaf_0549	1072	KITEFSLESLQPR	1
378	43.03	Spiaf_0549	421	LGIQAFEPVLVSGKAIR	14	Spiaf_0548	778	IVKEDVFTSIHIK	3
379	35.3	Spiaf_0549	708	GLMAKPSGDIIELPIR	5	Spiaf_0549	941	KGFITLSKILQR	8
381	18.04	Spiaf_0577	164	GYVPSESNEEYIDVVGTIPLDAVYTPIKR	28	Spiaf_0577	193	VKYEVENTR	2
382	142.88	Spiaf_0549	1344	GLKENVIIGHLIPAGTGMR	3	Spiaf_0549	913	IYLKYPVLIR	4
383	242.24	Spiaf_0548	847	SESETTPEFKLLNSIFGEK	10	Spiaf_0548	866	AKEVR	2
384	65.42	Spiaf_1501	42	MDDVIALLGKNNIR	10	Spiaf_2650	127	IKELPILER	2
385	86.9	Spiaf_0549	600	NMGFKYATLFGATIGIDDIK	5	Spiaf_0577	193	VKYEVENTR	2
386	17.25	Spiaf_0548	893	SEGDDLAPGVEQVVKVLVATK	15	Spiaf_1501	471	VKSVK	2
387	166.36	Spiaf_0548	847	SESETTPEFKLLNSIFGEK	10	Spiaf_0548	798	ETKLGVEK	3
388	46.57	Spiaf_0548	231	ADKEQYVGNVLSNAVYLGEGDER	3	Spiaf_2650	127	IKELPILER	2
389	339.12	Spiaf_1501	3	EMQNDPALEKLLEYAK	10	Spiaf_2650	127	IKELPILER	2
390	118.06	Spiaf_0549	553	VLLNEAFPATVPFVNHTMGDKQLR	21	Spiaf_0549	913	IYLKYPVLIR	4
391	120.12	Spiaf_2650	76	DAEHAMQLVGEASDPIPADWKMR	21	Spiaf_2650	99	YQMNLDLLKEGSVSDIAR	9
392	175.34	Spiaf_0549	708	GLMAKPSGDIIELPIR	5	Spiaf_0549	913	IYLKYPVLIR	4
393	204.81	Spiaf_0548	847	SESETTPEFKLLNSIFGEK	10	Spiaf_0549	70	YKGVICDR	2
394	128.01	Spiaf_0549	553	VLLNEAFPATVPFVNHTMGDKQLR	21	Spiaf_0549	708	GLMAKPSGDIIELPIR	5
395	155.86	Spiaf_1501	375	GLHFFDLVQEGNIGLIKAVEK	17	Spiaf_1501	532	EQEVLKMR	6
396	202.33	Spiaf_0548	871	DSSLKIPHGYDGTVIDVQR	5	Spiaf_0549	361	MALELFKPFIMK	7
397	42.6	Spiaf_0548	847	SESETTPEFKLLNSIFGEK	10	Spiaf_0549	38	TLRPEKDGLFCER	6
398	193.19	Spiaf_0549	352	LHQCGLPVKMALELFKPFIMK	9	Spiaf_0548	915	KLKEGDK	3
399	74.53	Spiaf_0549	553	VLLNEAFPATVPFVNHTMGDKQLR	21	Spiaf_0549	1049	YEDIDLGTTLKEEVNEDTGNVEK	11
400	145.46	Spiaf_0549	1344	GLKENVIIGHLIPAGTGMR	3	Spiaf_0549	421	LGIQAFEPVLVSGKAIR	14
401	198.39	Spiaf_0549	1344	GLKENVIIGHLIPAGTGMR	3	Spiaf_0549	287	MLQEAVDALFDNSKK	14
402	76.85	Spiaf_0549	913	IYLKYPVLIR	4	Spiaf_0549	942	GFITLSKILQR	7
403	266.91	Spiaf_0549	625	AEMIDKANAEVLNIQNQYLQGHITNDER	6	Spiaf_0549	656	VVEVWSKTNEDLTGVMMTNLEK	7
404	182.02	Spiaf_1501	375	GLHFFDLVQEGNIGLIKAVEK	17	Spiaf_1501	173	KEISEYLAER	1
405	150.17	Spiaf_1501	228	GVILQKVEDIEFHQQEILLFSDR	6	Spiaf_1501	214	GEPLDSNPELTKIR	12
406	121.62	Spiaf_0548	893	SEGDDLAPGVEQVVKVLVATK	15	Spiaf_0549	70	YKGVICDR	2
407	64.99	Spiaf_0549	553	VLLNEAFPATVPFVNHTMGDKQLR	21	Spiaf_0549	942	GFITLSKILQR	7
409	134.14	Spiaf_1501	375	GLHFFDLVQEGNIGLIKAVEK	17	Spiaf_2650	158	KEMEEAIFTR	1
410	300.19	Spiaf_0549	287	MLQEAVDALFDNSKK	14	Spiaf_1501	42	MDDVIALLGKNNIR	10
411	153.73	Spiaf_0548	847	SESETTPEFKLLNSIFGEK	10	Spiaf_0549	51	IFGTTKEWECSCGK	6
412	41.62	Spiaf_0548	1106	IYESIVKGEPSTHAGVPESFNVLVQELR	7	Spiaf_0549	361	MALELFKPFIMKK	7
413	366.29	Spiaf_0548	781	EDVFTSIHIKEFTIDVR	10	Spiaf_0549	421	LGIQAFEPVLVSGKAIR	14
414	175.73	Spiaf_0548	1049	STGPYSLVTQQPLGGKAQFGGQR	16	Spiaf_0548	893	SEGDDLAPGVEQVVKVLVATK	15
415	192.22	Spiaf_1501	375	GLHFFDLVQEGNIGLIKAVEK	17	Spiaf_2650	127	IKELPILER	2
416	73.07	Spiaf_0577	206	TDFDKLILEVWTDGTIKPDDAVAEAAK	5	Spiaf_0549	342	SVIVVGPELKLHQCGLPVK	10
417	23.6	Spiaf_0548	259	AGDKLHPHDIDELLHSGISEVQIIDTDHPDSLHSDIILNCFDR	4	Spiaf_0548	231	ADKEQYVGNVLSNAVYLGEGDER	3
418	206.45	Spiaf_0548	809	DIPNTSEKSLDQLDEEGIIR	8	Spiaf_0549	361	MALELFKPFIMK	7
419	133.23	Spiaf_0549	478	NLLNPANGKPIVFPSQDMVLGLYNLTK	9	Spiaf_0549	744	KGLADTALK	1
420	104.01	Spiaf_0549	724	SNFKEGLSVIEFFISTNGAR	4	Spiaf_0548	1000	KLEEAGLPGTSKTVLYDGR	12
421	36.2	Spiaf_0549	724	SNFKEGLSVIEFFISTNGAR	4	Spiaf_0549	70	YKGVICDR	2
422	60.71	Spiaf_1501	480	EPISLETPIGEEEDSLLGDFIEDKDVENPAHQTAFTLLQEQLR	24	Spiaf_0548	1037	LNHLIDDKMHAR	8
423	26.33	Spiaf_1501	480	EPISLETPIGEEEDSLLGDFIEDKDVENPAHQTAFTLLQEQLR	24	Spiaf_0548	152	SPGVIFSHEKGVYSSR	10
424	224.03	Spiaf_0577	206	TDFDKLILEVWTDGTIKPDDAVAEAAK	5	Spiaf_0577	15	GITFEHSEVNPEYGKFVAYPFER	15
425	225.61	Spiaf_0549	478	NLLNPANGKPIVFPSQDMVLGLYNLTK	9	Spiaf_0549	553	VLLNEAFPATVPFVNHTMGDKQLR	21
426	43.31	Spiaf_1501	480	EPISLETPIGEEEDSLLGDFIEDKDVENPAHQTAFTLLQEQLR	24	Spiaf_1501	471	VKSVK	2
427	36.59	Spiaf_1501	480	EPISLETPIGEEEDSLLGDFIEDKDVENPAHQTAFTLLQEQLR	24	Spiaf_0549	322	GKQGR	2
429	52.48	Spiaf_1501	480	EPISLETPIGEEEDSLLGDFIEDKDVENPAHQTAFTLLQEQLR	24	Spiaf_0548	843	VTPKSESETTPEFK	4
430	42.72	Spiaf_1501	480	EPISLETPIGEEEDSLLGDFIEDKDVENPAHQTAFTLLQEQLR	24	Spiaf_0548	798	ETKLGVEK	3
431	35.11	Spiaf_1501	480	EPISLETPIGEEEDSLLGDFIEDKDVENPAHQTAFTLLQEQLR	24	Spiaf_1501	566	QIEAKALR	5
432	36.56	Spiaf_1501	480	EPISLETPIGEEEDSLLGDFIEDKDVENPAHQTAFTLLQEQLR	24	Spiaf_0549	70	YKGVICDR	2
433	24.34	Spiaf_1501	480	EPISLETPIGEEEDSLLGDFIEDKDVENPAHQTAFTLLQEQLR	24	Spiaf_1501	532	EQEVLKMR	6
434	47.82	Spiaf_0549	386	AKSLVEQEAPEVFAVLDEVVQEHPVLLNR	2	Spiaf_0549	378	DVVYNIKR	7
435	208.42	Spiaf_0549	386	AKSLVEQEAPEVFAVLDEVVQEHPVLLNR	2	Spiaf_0548	1106	IYESIVKGEPSTHAGVPESFNVLVQELR	7
436	95.42	Spiaf_0549	361	MALELFKPFIMKK	12	Spiaf_0577	279	SSNCLKNADIR	6
437	171.08	Spiaf_0548	1049	STGPYSLVTQQPLGGKAQFGGQR	16	Spiaf_0548	781	EDVFTSIHIKEFTIDVR	10
