## Supplementary Data File for "Regulatory landscapes and structural choreography of transcription initiation in spirochetes": CLMS_sfc_holo_carD_rep2.csv

Id	Score	Protein1	PepPos1	PepSeq1	LinkPos1	Protein2	PepPos2	PepSeq2	LinkPos2
1	43.31	Spiaf_1501	471	VKSVK	2	Spiaf_0549	322	GKQGR	2
2	116.09	Spiaf_0548	866	AKEVR	2	Spiaf_1501	471	VKSVK	2
3	60.05	Spiaf_0549	304	VVKGASNRPLK	3	Spiaf_0549	322	GKQGR	2
4	86.55	Spiaf_0549	193	MKMVEK	2	Spiaf_0549	199	GAKADK	3
5	44.86	Spiaf_0549	953	IDLKK	4	Spiaf_0549	322	GKQGR	2
6	140.49	Spiaf_0549	304	VVKGASNRPLK	3	Spiaf_1501	471	VKSVK	2
7	101.72	Spiaf_0577	345	AGTGKETQDEA	5	Spiaf_0577	337	GNLKYHQK	4
8	81	Spiaf_0549	329	QNLLGKR	6	Spiaf_0549	322	GKQGR	2
9	51	Spiaf_0577	298	TEDDIAKTR	7	Spiaf_0548	866	AKEVR	2
10	231.84	Spiaf_0548	916	LKEGDKIAGR	6	Spiaf_0548	926	HGNKGVIAR	4
11	93.35	Spiaf_0577	345	AGTGKETQDEA	5	Spiaf_1069	56	KVAYR	1
12	167.04	Spiaf_0548	798	ETKLGVEK	3	Spiaf_0548	866	AKEVR	2
13	30.64	Spiaf_0577	279	SSNCLKNADIR	6	Spiaf_0549	322	GKQGR	2
14	64.65	Spiaf_0548	798	ETKLGVEK	3	Spiaf_1501	471	VKSVK	2
15	240.37	Spiaf_0549	1060	EEVNEDTGNVEKK	12	Spiaf_0548	433	IAKER	3
16	52.28	Spiaf_0549	65	FKSIR	2	Spiaf_1501	471	VKSVK	2
17	65.44	Spiaf_0577	298	TEDDIAKTR	7	Spiaf_1069	56	KVAYR	1
18	23.38	Spiaf_0577	298	TEDDIAKTR	7	Spiaf_0549	373	KLVEK	1
19	363.85	Spiaf_0549	1060	EEVNEDTGNVEKK	12	Spiaf_0549	304	VVKGASNRPLK	3
20	71.99	Spiaf_0577	345	AGTGKETQDEA	5	Spiaf_0577	298	TEDDIAKTR	7
21	24.82	Spiaf_0549	304	VVKGASNRPLK	3	Spiaf_0548	798	ETKLGVEK	3
22	13.13	Spiaf_1501	130	KMEDGENIIK	1	Spiaf_0549	199	GAKADK	3
23	73.78	Spiaf_0549	329	QNLLGKR	6	Spiaf_0548	916	LKEGDK	2
24	49.54	Spiaf_0577	345	AGTGKETQDEA	5	Spiaf_1069	51	QILTKK	5
25	60.05	Spiaf_1501	566	QIEAKALR	5	Spiaf_1501	471	VKSVK	2
26	55.46	Spiaf_0548	843	VTPKSESETTPEFK	4	Spiaf_0549	322	GKQGR	2
27	109.71	Spiaf_0549	329	QNLLGKR	6	Spiaf_1501	471	VKSVK	2
28	77.53	Spiaf_1501	566	QIEAKALR	5	Spiaf_0548	433	IAKER	3
29	267.77	Spiaf_0548	1037	LNHLIDDKMHAR	8	Spiaf_0549	322	GKQGR	2
30	193.16	Spiaf_0549	378	DVVYNIKR	7	Spiaf_0549	322	GKQGR	2
31	209.86	Spiaf_0549	70	YKGVICDR	2	Spiaf_0548	926	HGNKGVIAR	4
32	139.08	Spiaf_0549	304	VVKGASNRPLK	3	Spiaf_1501	566	QIEAKALR	5
33	214.96	Spiaf_1501	532	EQEVLKMR	6	Spiaf_1501	370	KYTNR	1
34	195.48	Spiaf_0548	926	HGNKGVIAR	4	Spiaf_0549	329	QNLLGKR	6
35	18.93	Spiaf_1501	532	EQEVLKMR	6	Spiaf_1501	471	VKSVK	2
36	68.42	Spiaf_0549	304	VVKGASNRPLK	3	Spiaf_0549	329	QNLLGKR	6
37	185.63	Spiaf_1501	264	EEDRIEKR	7	Spiaf_0549	70	YKGVICDR	2
38	37.35	Spiaf_0577	298	TEDDIAKTR	7	Spiaf_1069	51	QILTKK	5
39	76.42	Spiaf_0548	843	VTPKSESETTPEFK	4	Spiaf_0548	866	AKEVR	2
40	205.12	Spiaf_0577	279	SSNCLKNADIR	6	Spiaf_1069	56	KVAYR	1
41	136.44	Spiaf_0548	926	HGNKGVIAR	4	Spiaf_0549	744	KGLADTALK	1
42	35.11	Spiaf_0549	304	VVKGASNRPLK	3	Spiaf_1501	532	EQEVLKMR	6
43	41.96	Spiaf_0548	843	VTPKSESETTPEFK	4	Spiaf_1501	471	VKSVK	2
44	68.6	Spiaf_0577	312	SLQEIKEK	6	Spiaf_0577	307	NFGKK	4
45	342.41	Spiaf_0548	1037	LNHLIDDKMHAR	8	Spiaf_0548	916	LKEGDKIAGR	6
46	90.99	Spiaf_0577	345	AGTGKETQDEA	5	Spiaf_0549	70	YKGVICDR	2
47	107.29	Spiaf_0548	801	LGVEKLTR	5	Spiaf_0548	866	AKEVR	2
48	349.25	Spiaf_0548	1037	LNHLIDDKMHAR	8	Spiaf_0548	916	LKEGDK	2
49	56.01	Spiaf_0577	279	SSNCLKNADIR	6	Spiaf_0577	345	AGTGKETQDEA	5
50	177.78	Spiaf_0548	801	LGVEKLTR	5	Spiaf_1501	471	VKSVK	2
51	68.6	Spiaf_0548	1037	LNHLIDDKMHAR	8	Spiaf_1501	471	VKSVK	2
52	41.96	Spiaf_0577	279	SSNCLKNADIR	6	Spiaf_0577	307	NFGKK	4
53	17.91	Spiaf_1501	56	LEDEDDAAEDDDDKEEQEQDEEEDDTDSSAQDAAKR	14	Spiaf_0548	433	IAKER	3
54	47.63	Spiaf_0549	378	DVVYNIKR	7	Spiaf_0548	866	AKEVR	2
55	118.06	Spiaf_0548	918	EGDKIAGR	4	Spiaf_0549	329	QNLLGKR	6
56	158.75	Spiaf_1501	56	LEDEDDAAEDDDDKEEQEQDEEEDDTDSSAQDAAKR	35	Spiaf_0549	304	VVKGASNRPLK	3
57	22.36	Spiaf_0549	378	DVVYNIKR	7	Spiaf_1501	471	VKSVK	2
58	103.79	Spiaf_0577	298	TEDDIAKTR	7	Spiaf_0577	312	SLQEIKEK	6
59	142.51	Spiaf_0549	304	VVKGASNRPLK	3	Spiaf_1501	363	LVVSIAKK	7
60	95.5	Spiaf_0549	1126	ESAKTADITGGLPR	4	Spiaf_0549	322	GKQGR	2
61	336.78	Spiaf_0548	1037	LNHLIDDKMHAR	8	Spiaf_0548	926	HGNKGVIAR	4
62	34.38	Spiaf_0548	798	ETKLGVEK	3	Spiaf_0549	953	IDLKK	4
63	114.84	Spiaf_0548	798	ETKLGVEK	3	Spiaf_0549	65	FKSIR	2
64	99.23	Spiaf_0577	298	TEDDIAKTR	7	Spiaf_1501	566	QIEAKALR	5
65	134.25	Spiaf_1501	286	GLANPTQKLR	8	Spiaf_1501	264	EEDRIEKR	7
66	98.51	Spiaf_0577	279	SSNCLKNADIR	6	Spiaf_0577	298	TEDDIAKTR	7
67	41.94	Spiaf_0548	829	VGAKVQSGSILVGK	4	Spiaf_0548	916	LKEGDK	2
68	64	Spiaf_0577	345	AGTGKETQDEA	5	Spiaf_1501	532	EQEVLKMR	6
69	30.64	Spiaf_0548	152	SPGVIFSHEKGVYSSR	10	Spiaf_0549	322	GKQGR	2
70	183.43	Spiaf_0549	1148	RPKNPAVLAQVGGTVK	3	Spiaf_0548	926	HGNKGVIAR	4
72	120.9	Spiaf_1501	93	IVYSDKDSAVDDPIR	6	Spiaf_0549	303	RVVKGASNRPLK	4
73	136.16	Spiaf_0549	70	YKGVICDR	2	Spiaf_0549	65	FKSIR	2
74	58.11	Spiaf_0549	38	TLRPEKDGLFCER	6	Spiaf_1501	471	VKSVK	2
75	81.63	Spiaf_0577	345	AGTGKETQDEA	5	Spiaf_0549	378	DVVYNIKR	7
76	16.31	Spiaf_0549	378	DVVYNIKR	7	Spiaf_0577	307	NFGKK	4
77	93.15	Spiaf_0549	1148	RPKNPAVLAQVGGTVK	3	Spiaf_0549	1123	ILKESAK	3
78	88.08	Spiaf_0548	843	VTPKSESETTPEFK	4	Spiaf_0548	798	ETKLGVEK	3
79	130.15	Spiaf_0549	70	YKGVICDR	2	Spiaf_1501	566	QIEAKALR	5
80	117.07	Spiaf_0577	279	SSNCLKNADIR	6	Spiaf_1501	566	QIEAKALR	5
81	407.86	Spiaf_0549	1060	EEVNEDTGNVEKK	12	Spiaf_0549	1119	TLAKILK	4
82	52.68	Spiaf_0548	843	VTPKSESETTPEFK	4	Spiaf_0549	65	FKSIR	2
83	171.56	Spiaf_1501	532	EQEVLKMR	6	Spiaf_0548	798	ETKLGVEK	3
84	49.35	Spiaf_1501	56	LEDEDDAAEDDDDKEEQEQDEEEDDTDSSAQDAAKR	14	Spiaf_1501	566	QIEAKALR	5
85	230.06	Spiaf_1501	130	KMEDGENIIK	1	Spiaf_1501	354	DRLIKANLR	5
86	33.54	Spiaf_1501	93	IVYSDKDSAVDDPIR	6	Spiaf_1501	471	VKSVK	2
87	179.51	Spiaf_1501	532	EQEVLKMR	6	Spiaf_0549	65	FKSIR	2
88	107.73	Spiaf_0548	96	GHTYAVPLKAR	9	Spiaf_1501	566	QIEAKALR	5
89	117.93	Spiaf_0549	70	YKGVICDR	2	Spiaf_0549	329	QNLLGKR	6
90	29.88	Spiaf_1501	93	IVYSDKDSAVDDPIR	6	Spiaf_0548	433	IAKER	3
91	65.26	Spiaf_2650	158	KEMEEAIFTR	1	Spiaf_1501	471	VKSVK	2
92	101.72	Spiaf_0577	298	TEDDIAKTR	7	Spiaf_0549	378	DVVYNIKR	7
93	187.2	Spiaf_0549	847	TVLTCESKHGVCIK	8	Spiaf_0549	70	YKGVICDR	2
94	53.52	Spiaf_0548	843	VTPKSESETTPEFK	4	Spiaf_1501	566	QIEAKALR	5
95	365.47	Spiaf_1501	93	IVYSDKDSAVDDPIR	6	Spiaf_0549	205	RLLKR	4
96	87.76	Spiaf_0548	152	SPGVIFSHEKGVYSSR	10	Spiaf_0549	1123	ILKESAK	3
97	84.61	Spiaf_1501	163	QDPKELNLSK	4	Spiaf_1501	155	LAEKAFSK	4
98	228.45	Spiaf_0549	1148	RPKNPAVLAQVGGTVK	3	Spiaf_0549	30	KPETINYR	1
99	80.5	Spiaf_1501	532	EQEVLKMR	6	Spiaf_0549	70	YKGVICDR	2
100	95.4	Spiaf_0548	843	VTPKSESETTPEFK	4	Spiaf_0549	329	QNLLGKR	6
101	145.29	Spiaf_1501	532	EQEVLKMR	6	Spiaf_1501	566	QIEAKALR	5
102	70.49	Spiaf_1501	532	EQEVLKMR	6	Spiaf_1501	167	ELNLSKK	6
103	144.56	Spiaf_1501	56	LEDEDDAAEDDDDKEEQEQDEEEDDTDSSAQDAAKR	35	Spiaf_1501	363	LVVSIAKK	7
104	43.73	Spiaf_0548	829	VGAKVQSGSILVGK	4	Spiaf_0548	908	VLVATKR	6
106	264.32	Spiaf_1501	93	IVYSDKDSAVDDPIR	6	Spiaf_0549	1060	EEVNEDTGNVEKK	12
108	388.23	Spiaf_0548	1037	LNHLIDDKMHAR	8	Spiaf_0549	329	QNLLGKR	6
109	209.21	Spiaf_0549	38	TLRPEKDGLFCER	6	Spiaf_0577	298	TEDDIAKTR	7
110	72.05	Spiaf_0577	298	TEDDIAKTR	7	Spiaf_1501	584	LKDYLDN	2
111	51.05	Spiaf_1501	532	EQEVLKMR	6	Spiaf_0549	329	QNLLGKR	6
112	107.65	Spiaf_0549	1148	RPKNPAVLAQVGGTVK	3	Spiaf_1501	566	QIEAKALR	5
113	146.55	Spiaf_0549	1148	RPKNPAVLAQVGGTVK	3	Spiaf_0549	70	YKGVICDR	2
114	87.49	Spiaf_1069	26	AYQLTMTGDEELVKNNGK	14	Spiaf_1069	56	KVAYR	1
115	170.87	Spiaf_1501	566	QIEAKALR	5	Spiaf_1501	363	LVVSIAKK	7
116	106.04	Spiaf_0549	57	EWECSCGKFK	8	Spiaf_0549	70	YKGVICDR	2
117	197.23	Spiaf_0549	304	VVKGASNRPLK	3	Spiaf_2650	127	IKELPILER	2
118	135.47	Spiaf_0549	307	GASNRPLKSLSDMLK	8	Spiaf_0549	322	GKQGR	2
119	71.07	Spiaf_0577	279	SSNCLKNADIR	6	Spiaf_0549	378	DVVYNIKR	7
120	75.68	Spiaf_0549	378	DVVYNIKR	7	Spiaf_0549	70	YKGVICDR	2
121	143.7	Spiaf_0549	378	DVVYNIKR	7	Spiaf_1501	566	QIEAKALR	5
122	255.13	Spiaf_0549	38	TLRPEKDGLFCER	6	Spiaf_0549	30	KPETINYR	1
123	80.22	Spiaf_1501	56	LEDEDDAAEDDDDKEEQEQDEEEDDTDSSAQDAAKR	14	Spiaf_0548	152	SPGVIFSHEKGVYSSR	10
124	110.08	Spiaf_0549	1148	RPKNPAVLAQVGGTVK	3	Spiaf_0549	329	QNLLGKR	6
125	36.26	Spiaf_1501	56	LEDEDDAAEDDDDKEEQEQDEEEDDTDSSAQDAAKR	35	Spiaf_0548	152	SPGVIFSHEKGVYSSR	10
126	150.9	Spiaf_0549	38	TLRPEKDGLFCER	6	Spiaf_0548	798	ETKLGVEK	3
127	232.19	Spiaf_1501	429	VPVHMIEQINKVVR	11	Spiaf_0549	322	GKQGR	2
128	38.32	Spiaf_0549	38	TLRPEKDGLFCER	6	Spiaf_0549	65	FKSIR	2
129	268.93	Spiaf_1501	208	QQLVQKGEPLDSNPELTK	6	Spiaf_0577	298	TEDDIAKTR	7
131	135.81	Spiaf_0548	843	VTPKSESETTPEFK	4	Spiaf_0549	378	DVVYNIKR	7
132	101.72	Spiaf_0548	152	SPGVIFSHEKGVYSSR	10	Spiaf_1501	566	QIEAKALR	5
133	234.49	Spiaf_0548	573	FYIAQANAPLNDKGR	13	Spiaf_0548	362	YKLNK	2
134	67.06	Spiaf_0549	1148	RPKNPAVLAQVGGTVK	3	Spiaf_1501	532	EQEVLKMR	6
135	133.86	Spiaf_0549	378	DVVYNIKR	7	Spiaf_0549	329	QNLLGKR	6
136	39.02	Spiaf_0548	798	ETKLGVEK	3	Spiaf_1501	584	LKDYLDN	2
137	258.5	Spiaf_0549	38	TLRPEKDGLFCER	6	Spiaf_0549	70	YKGVICDR	2
138	117.4	Spiaf_0549	57	EWECSCGKFK	8	Spiaf_1501	532	EQEVLKMR	6
139	106.6	Spiaf_1501	251	FISVSSKIR	7	Spiaf_0549	65	FKSIR	2
140	224.03	Spiaf_1501	429	VPVHMIEQINKVVR	11	Spiaf_0548	866	AKEVR	2
141	182.14	Spiaf_0548	184	KELIYAK	1	Spiaf_0549	1119	TLAKILK	4
142	52.68	Spiaf_1501	429	VPVHMIEQINKVVR	11	Spiaf_1501	370	KYTNR	1
143	229.22	Spiaf_1501	429	VPVHMIEQINKVVR	11	Spiaf_0548	433	IAKER	3
144	57.5	Spiaf_0549	38	TLRPEKDGLFCER	6	Spiaf_1501	167	ELNLSKK	6
145	50.34	Spiaf_0548	152	SPGVIFSHEKGVYSSR	10	Spiaf_0549	329	QNLLGKR	6
146	174.02	Spiaf_1501	532	EQEVLKMR	6	Spiaf_0549	378	DVVYNIKR	7
147	181.58	Spiaf_1501	251	FISVSSKIR	7	Spiaf_1501	155	LAEKAFSK	4
148	81.63	Spiaf_0549	961	LLIPEGDKAVK	8	Spiaf_0549	70	YKGVICDR	2
149	120.84	Spiaf_1501	173	KEISEYLAER	1	Spiaf_0549	30	KPETINYR	1
150	107.65	Spiaf_0549	51	IFGTTKEWECSCGK	6	Spiaf_0548	798	ETKLGVEK	3
151	52.23	Spiaf_1501	93	IVYSDKDSAVDDPIR	6	Spiaf_1501	566	QIEAKALR	5
152	105.22	Spiaf_1501	208	QQLVQKGEPLDSNPELTK	6	Spiaf_0549	847	TVLTCESKHGVCIK	8
153	52.58	Spiaf_0549	1148	RPKNPAVLAQVGGTVK	3	Spiaf_0549	1119	TLAKILK	4
154	308.22	Spiaf_0548	152	SPGVIFSHEKGVYSSR	10	Spiaf_0549	744	KGLADTALK	1
155	53.75	Spiaf_0549	51	IFGTTKEWECSCGK	6	Spiaf_0549	65	FKSIR	2
156	276.14	Spiaf_1501	208	QQLVQKGEPLDSNPELTK	6	Spiaf_0577	279	SSNCLKNADIR	6
157	63.58	Spiaf_1501	566	QIEAKALR	5	Spiaf_1501	584	LKDYLDN	2
158	64	Spiaf_0548	152	SPGVIFSHEKGVYSSR	10	Spiaf_1501	532	EQEVLKMR	6
159	298.67	Spiaf_0548	152	SPGVIFSHEKGVYSSR	10	Spiaf_0549	1148	RPKNPAVLAQVGGTVK	3
160	91.44	Spiaf_0549	1126	ESAKTADITGGLPR	4	Spiaf_0549	744	KGLADTALK	1
161	263.27	Spiaf_0549	1148	RPKNPAVLAQVGGTVK	3	Spiaf_0549	1126	ESAKTADITGGLPR	4
162	63.44	Spiaf_1501	173	KEISEYLAER	1	Spiaf_1501	155	LAEKAFSK	4
163	119.29	Spiaf_0549	51	IFGTTKEWECSCGK	6	Spiaf_0549	70	YKGVICDR	2
164	57.07	Spiaf_0549	22	AWSYGEVKKPETINYR	8	Spiaf_1501	167	ELNLSKK	6
165	49.35	Spiaf_2650	158	KEMEEAIFTR	1	Spiaf_1501	566	QIEAKALR	5
166	185.55	Spiaf_1501	400	KGYKFSTYATWWIR	4	Spiaf_0549	744	KGLADTALK	1
167	254.92	Spiaf_0577	279	SSNCLKNADIR	6	Spiaf_0577	4	KNLLQGFK	1
168	73.98	Spiaf_0548	1049	STGPYSLVTQQPLGGKAQFGGQR	16	Spiaf_0549	322	GKQGR	2
169	117.07	Spiaf_1501	93	IVYSDKDSAVDDPIR	6	Spiaf_1501	532	EQEVLKMR	6
170	13.09	Spiaf_1501	400	KGYKFSTYATWWIR	1	Spiaf_0549	1148	RPKNPAVLAQVGGTVK	3
171	251.52	Spiaf_0548	152	SPGVIFSHEKGVYSSR	10	Spiaf_0549	1119	TLAKILK	4
172	137.5	Spiaf_1501	286	GLANPTQKLR	8	Spiaf_1501	251	FISVSSKIR	7
173	166.43	Spiaf_0548	152	SPGVIFSHEKGVYSSR	10	Spiaf_0549	1126	ESAKTADITGGLPR	4
174	53.68	Spiaf_0549	979	GGKELLAEENAYVVNK	3	Spiaf_0549	953	IDLKK	4
175	92.28	Spiaf_1501	532	EQEVLKMR	6	Spiaf_1501	584	LKDYLDN	2
176	65.33	Spiaf_1501	93	IVYSDKDSAVDDPIR	6	Spiaf_1501	363	LVVSIAKK	7
177	40.68	Spiaf_0548	1049	STGPYSLVTQQPLGGKAQFGGQR	16	Spiaf_1501	471	VKSVK	2
178	59.61	Spiaf_0548	809	DIPNTSEKSLDQLDEEGIIR	8	Spiaf_0577	341	YHQKAGTGK	4
179	315.09	Spiaf_0577	290	TIGDLTAKTEDDIAK	8	Spiaf_0577	279	SSNCLKNADIR	6
180	59.03	Spiaf_0549	1126	ESAKTADITGGLPR	4	Spiaf_0549	1119	TLAKILK	4
181	55.85	Spiaf_0548	1049	STGPYSLVTQQPLGGKAQFGGQR	16	Spiaf_0548	866	AKEVR	2
182	281.78	Spiaf_1501	429	VPVHMIEQINKVVR	11	Spiaf_0549	30	KPETINYR	1
183	150.4	Spiaf_0548	152	SPGVIFSHEKGVYSSR	10	Spiaf_1501	93	IVYSDKDSAVDDPIR	6
184	212.2	Spiaf_1501	429	VPVHMIEQINKVVR	11	Spiaf_0548	798	ETKLGVEK	3
185	166.61	Spiaf_0548	1049	STGPYSLVTQQPLGGKAQFGGQR	16	Spiaf_0548	916	LKEGDKIAGR	6
186	98.03	Spiaf_0549	1072	KITEFSLESLQPR	1	Spiaf_0549	322	GKQGR	2
187	330.56	Spiaf_0549	745	GLADTALKTADAGYLTR	8	Spiaf_0548	926	HGNKGVIAR	4
188	263.29	Spiaf_0549	38	TLRPEKDGLFCER	6	Spiaf_0549	1126	ESAKTADITGGLPR	4
189	105.02	Spiaf_0548	857	LLNSIFGEKAK	9	Spiaf_0548	798	ETKLGVEK	3
190	335.2	Spiaf_0549	745	GLADTALKTADAGYLTR	8	Spiaf_0549	322	GKQGR	2
191	128.75	Spiaf_1069	26	AYQLTMTGDEELVKNNGK	14	Spiaf_0577	279	SSNCLKNADIR	6
192	200.67	Spiaf_1501	429	VPVHMIEQINKVVR	11	Spiaf_0548	96	GHTYAVPLKAR	9
193	265.19	Spiaf_0549	22	AWSYGEVKKPETINYR	8	Spiaf_0549	38	TLRPEKDGLFCER	6
194	197.3	Spiaf_1501	429	VPVHMIEQINKVVR	11	Spiaf_0577	279	SSNCLKNADIR	6
195	161.7	Spiaf_1501	429	VPVHMIEQINKVVR	11	Spiaf_0549	65	FKSIR	2
196	101.64	Spiaf_1501	93	IVYSDKDSAVDDPIR	6	Spiaf_0549	1119	TLAKILK	4
197	13.29	Spiaf_0549	307	GASNRPLKSLSDMLK	8	Spiaf_0548	798	ETKLGVEK	3
198	64.4	Spiaf_0548	152	SPGVIFSHEKGVYSSR	10	Spiaf_1501	584	LKDYLDN	2
200	30.64	Spiaf_0549	1344	GLKENVIIGHLIPAGTGMR	3	Spiaf_0549	322	GKQGR	2
201	343.38	Spiaf_0549	745	GLADTALKTADAGYLTR	8	Spiaf_0548	916	LKEGDKIAGR	6
203	208.38	Spiaf_0548	871	DSSLKIPHGYDGTVIDVQR	5	Spiaf_0577	279	SSNCLKNADIR	6
204	232.56	Spiaf_0548	871	DSSLKIPHGYDGTVIDVQR	5	Spiaf_0548	1037	LNHLIDDKMHAR	8
205	81.63	Spiaf_0548	843	VTPKSESETTPEFK	4	Spiaf_0548	857	LLNSIFGEKAK	9
206	68.17	Spiaf_0548	152	SPGVIFSHEKGVYSSR	10	Spiaf_0548	185	ELIYAKIDR	6
207	312.71	Spiaf_0549	51	IFGTTKEWECSCGK	6	Spiaf_0549	38	TLRPEKDGLFCER	6
208	106.49	Spiaf_1501	429	VPVHMIEQINKVVR	11	Spiaf_0549	329	QNLLGKR	6
209	152.31	Spiaf_2650	127	IKELPILER	2	Spiaf_1501	566	QIEAKALR	5
210	73.78	Spiaf_0548	1134	GLALDMAIYDSKGK	12	Spiaf_0549	1363	SYKNIK	3
211	55.46	Spiaf_1069	44	VVPTAIKQILTK	7	Spiaf_1069	56	KVAYR	1
212	293.38	Spiaf_0548	871	DSSLKIPHGYDGTVIDVQR	5	Spiaf_0549	70	YKGVICDR	2
213	260.04	Spiaf_0549	38	TLRPEKDGLFCER	6	Spiaf_1501	173	KEISEYLAER	1
214	305.95	Spiaf_0549	22	AWSYGEVKKPETINYR	8	Spiaf_1501	173	KEISEYLAER	1
215	67.06	Spiaf_1501	429	VPVHMIEQINKVVR	11	Spiaf_1501	532	EQEVLKMR	6
216	273.35	Spiaf_0548	119	QKDIYMGDIPLMTDR	2	Spiaf_0548	96	GHTYAVPLKAR	9
217	33.69	Spiaf_0548	185	ELIYAKIDR	6	Spiaf_0549	1119	TLAKILK	4
218	121.02	Spiaf_0548	871	DSSLKIPHGYDGTVIDVQR	5	Spiaf_0549	329	QNLLGKR	6
219	193.8	Spiaf_0548	1049	STGPYSLVTQQPLGGKAQFGGQR	16	Spiaf_0548	1037	LNHLIDDKMHAR	8
220	85.52	Spiaf_0549	307	GASNRPLKSLSDMLK	8	Spiaf_0549	329	QNLLGKR	6
221	246.86	Spiaf_0549	342	SVIVVGPELKLHQCGLPVK	10	Spiaf_0577	193	VKYEVENTR	2
222	219.51	Spiaf_0548	1134	GLALDMAIYDSKGK	12	Spiaf_1501	251	FISVSSKIR	7
223	48.82	Spiaf_0548	1049	STGPYSLVTQQPLGGKAQFGGQR	16	Spiaf_0548	798	ETKLGVEK	3
225	76.16	Spiaf_0549	287	MLQEAVDALFDNSKK	14	Spiaf_0549	304	VVKGASNRPLK	3
226	171.49	Spiaf_1501	429	VPVHMIEQINKVVR	11	Spiaf_0548	801	LGVEKLTR	5
227	33.36	Spiaf_0549	708	GLMAKPSGDIIELPIR	5	Spiaf_0548	926	HGNKGVIAR	4
228	85.26	Spiaf_0549	745	GLADTALKTADAGYLTR	8	Spiaf_0548	1037	LNHLIDDKMHAR	8
229	216.16	Spiaf_0548	1049	STGPYSLVTQQPLGGKAQFGGQR	16	Spiaf_0549	70	YKGVICDR	2
230	182.31	Spiaf_0548	73	LEYDHYSLDEANIKFSEAECK	14	Spiaf_0548	96	GHTYAVPLKAR	9
231	236.84	Spiaf_1501	429	VPVHMIEQINKVVR	11	Spiaf_0549	38	TLRPEKDGLFCER	6
232	293.49	Spiaf_0549	147	MDLLSEEEYLEAKDR	13	Spiaf_1501	345	GKTMMQSAK	2
233	81.34	Spiaf_2650	127	IKELPILER	2	Spiaf_1501	532	EQEVLKMR	6
234	99.76	Spiaf_0548	871	DSSLKIPHGYDGTVIDVQR	5	Spiaf_0549	378	DVVYNIKR	7
235	260.21	Spiaf_0548	857	LLNSIFGEKAK	9	Spiaf_0548	801	LGVEKLTR	5
236	17.37	Spiaf_0548	809	DIPNTSEKSLDQLDEEGIIR	8	Spiaf_0577	307	NFGKK	4
237	34.85	Spiaf_0548	1049	STGPYSLVTQQPLGGKAQFGGQR	16	Spiaf_0549	329	QNLLGKR	6
238	335.64	Spiaf_0548	809	DIPNTSEKSLDQLDEEGIIR	8	Spiaf_0577	298	TEDDIAKTR	7
239	332.01	Spiaf_0549	287	MLQEAVDALFDNSKK	14	Spiaf_0549	322	GKQGR	2
240	240.37	Spiaf_0548	857	LLNSIFGEKAK	9	Spiaf_0549	378	DVVYNIKR	7
241	237.73	Spiaf_1501	42	MDDVIALLGKNNIR	10	Spiaf_1501	471	VKSVK	2
242	163.34	Spiaf_0549	1148	RPKNPAVLAQVGGTVK	3	Spiaf_0549	1072	KITEFSLESLQPR	1
243	128.69	Spiaf_0549	745	GLADTALKTADAGYLTR	8	Spiaf_0549	1148	RPKNPAVLAQVGGTVK	3
244	217.45	Spiaf_0548	809	DIPNTSEKSLDQLDEEGIIR	8	Spiaf_0577	279	SSNCLKNADIR	6
245	23.8	Spiaf_0548	809	DIPNTSEKSLDQLDEEGIIR	8	Spiaf_0577	311	KSLQEIK	1
246	122.19	Spiaf_0548	1049	STGPYSLVTQQPLGGKAQFGGQR	16	Spiaf_0549	38	TLRPEKDGLFCER	6
247	244.44	Spiaf_1501	429	VPVHMIEQINKVVR	11	Spiaf_2650	158	KEMEEAIFTR	1
249	67.06	Spiaf_0548	809	DIPNTSEKSLDQLDEEGIIR	8	Spiaf_1501	566	QIEAKALR	5
250	15.89	Spiaf_0549	1148	RPKNPAVLAQVGGTVK	3	Spiaf_0549	913	IYLKYPVLIR	4
251	248.72	Spiaf_0548	809	DIPNTSEKSLDQLDEEGIIR	8	Spiaf_0549	70	YKGVICDR	2
252	123.72	Spiaf_0548	152	SPGVIFSHEKGVYSSR	10	Spiaf_0549	745	GLADTALKTADAGYLTR	8
253	248.67	Spiaf_0549	147	MDLLSEEEYLEAKDR	13	Spiaf_1501	354	DRLIKANLR	5
254	29.88	Spiaf_0549	1047	IRYEDIDLGTTLKEEVNEDTGNVEK	13	Spiaf_0549	322	GKQGR	2
256	234.28	Spiaf_0548	414	SVGELLGNQLKTAFSR	11	Spiaf_0548	433	IAKER	3
257	237.09	Spiaf_0548	809	DIPNTSEKSLDQLDEEGIIR	8	Spiaf_0549	329	QNLLGKR	6
258	94.45	Spiaf_0549	708	GLMAKPSGDIIELPIR	5	Spiaf_0548	1037	LNHLIDDKMHAR	8
259	48.2	Spiaf_0549	745	GLADTALKTADAGYLTR	8	Spiaf_0549	38	TLRPEKDGLFCER	6
260	130.19	Spiaf_0549	708	GLMAKPSGDIIELPIR	5	Spiaf_0548	918	EGDKIAGR	4
261	109.89	Spiaf_1501	42	MDDVIALLGKNNIR	10	Spiaf_0548	1037	LNHLIDDKMHAR	8
262	86	Spiaf_0549	1173	VIVVEDAYGAEFKHMVPMGK	13	Spiaf_0549	1166	GILKGK	4
263	213.17	Spiaf_0549	147	MDLLSEEEYLEAKDR	13	Spiaf_0577	311	KSLQEIK	1
264	130.47	Spiaf_0549	421	LGIQAFEPVLVSGKAIR	14	Spiaf_0549	322	GKQGR	2
265	124.08	Spiaf_0549	745	GLADTALKTADAGYLTR	8	Spiaf_0549	1126	ESAKTADITGGLPR	4
266	190.55	Spiaf_0549	1344	GLKENVIIGHLIPAGTGMR	3	Spiaf_0549	70	YKGVICDR	2
267	432.28	Spiaf_1501	296	IEEELGLTADSIKDQIR	13	Spiaf_1501	286	GLANPTQKLR	8
268	107.34	Spiaf_0548	152	SPGVIFSHEKGVYSSR	10	Spiaf_0549	913	IYLKYPVLIR	4
269	15.89	Spiaf_0549	708	GLMAKPSGDIIELPIR	5	Spiaf_0549	1148	RPKNPAVLAQVGGTVK	3
270	144.58	Spiaf_0549	147	MDLLSEEEYLEAKDR	13	Spiaf_0549	70	YKGVICDR	2
271	67.76	Spiaf_0549	958	TDKLLIPEGDK	3	Spiaf_2650	127	IKELPILER	2
272	233.46	Spiaf_0548	809	DIPNTSEKSLDQLDEEGIIR	8	Spiaf_0548	829	VGAKVQSGSILVGK	4
273	173.68	Spiaf_0577	15	GITFEHSEVNPEYGKFVAYPFER	15	Spiaf_0577	193	VKYEVENTR	2
274	219.7	Spiaf_0549	913	IYLKYPVLIR	4	Spiaf_0549	329	QNLLGKR	6
275	162.92	Spiaf_0548	809	DIPNTSEKSLDQLDEEGIIR	8	Spiaf_0549	378	DVVYNIKR	7
276	84.57	Spiaf_0549	787	ALKDGEEVVESLTDR	3	Spiaf_0549	1126	ESAKTADITGGLPR	4
277	166.22	Spiaf_2650	158	KEMEEAIFTR	1	Spiaf_2650	127	IKELPILER	2
278	161.6	Spiaf_0549	1072	KITEFSLESLQPR	1	Spiaf_0549	1126	ESAKTADITGGLPR	4
279	165.53	Spiaf_0549	421	LGIQAFEPVLVSGKAIR	14	Spiaf_0548	916	LKEGDK	2
280	12.96	Spiaf_0549	913	IYLKYPVLIR	4	Spiaf_0549	744	KGLADTALK	1
281	276.35	Spiaf_1501	429	VPVHMIEQINKVVR	11	Spiaf_2650	127	IKELPILER	2
282	141.07	Spiaf_0548	152	SPGVIFSHEKGVYSSR	10	Spiaf_0548	173	GSWLEFEIDQKK	11
283	307.74	Spiaf_0548	1049	STGPYSLVTQQPLGGKAQFGGQR	16	Spiaf_0548	871	DSSLKIPHGYDGTVIDVQR	5
284	74.46	Spiaf_0549	1344	GLKENVIIGHLIPAGTGMR	3	Spiaf_0549	329	QNLLGKR	6
285	184.96	Spiaf_0549	708	GLMAKPSGDIIELPIR	5	Spiaf_0549	70	YKGVICDR	2
286	154.74	Spiaf_0549	421	LGIQAFEPVLVSGKAIR	14	Spiaf_0548	1037	LNHLIDDKMHAR	8
288	128.54	Spiaf_0549	1173	VIVVEDAYGAEFKHMVPMGK	13	Spiaf_1501	532	EQEVLKMR	6
289	203.74	Spiaf_0549	147	MDLLSEEEYLEAKDR	13	Spiaf_0549	329	QNLLGKR	6
290	126.68	Spiaf_0549	147	MDLLSEEEYLEAKDR	13	Spiaf_1501	286	GLANPTQKLR	8
291	129.68	Spiaf_0549	287	MLQEAVDALFDNSKK	14	Spiaf_0548	843	VTPKSESETTPEFK	4
292	56.72	Spiaf_0549	787	ALKDGEEVVESLTDR	3	Spiaf_0549	961	LLIPEGDKAVK	8
293	332.51	Spiaf_0549	1047	IRYEDIDLGTTLKEEVNEDTGNVEK	13	Spiaf_0549	1148	RPKNPAVLAQVGGTVK	3
294	58.55	Spiaf_0549	287	MLQEAVDALFDNSKK	14	Spiaf_1501	566	QIEAKALR	5
295	246.59	Spiaf_0549	421	LGIQAFEPVLVSGKAIR	14	Spiaf_0548	918	EGDKIAGR	4
296	43.31	Spiaf_1501	3	EMQNDPALEKLLEYAK	10	Spiaf_0549	322	GKQGR	2
297	144.01	Spiaf_0549	1126	ESAKTADITGGLPR	4	Spiaf_0549	913	IYLKYPVLIR	4
298	27.77	Spiaf_0548	1049	STGPYSLVTQQPLGGKAQFGGQR	16	Spiaf_0549	307	GASNRPLKSLSDMLK	8
299	63.41	Spiaf_0549	1173	VIVVEDAYGAEFKHMVPMGK	13	Spiaf_0549	1164	FKGILK	2
300	43.07	Spiaf_0549	708	GLMAKPSGDIIELPIR	5	Spiaf_0549	744	KGLADTALK	1
301	16.72	Spiaf_0549	913	IYLKYPVLIR	4	Spiaf_0549	1119	TLAKILK	4
302	131.66	Spiaf_0549	708	GLMAKPSGDIIELPIR	5	Spiaf_0549	329	QNLLGKR	6
303	34.69	Spiaf_0548	781	EDVFTSIHIKEFTIDVR	10	Spiaf_1501	471	VKSVK	2
304	64.56	Spiaf_0549	1344	GLKENVIIGHLIPAGTGMR	3	Spiaf_0549	378	DVVYNIKR	7
305	162.76	Spiaf_0548	414	SVGELLGNQLKTAFSR	11	Spiaf_0549	70	YKGVICDR	2
306	196.77	Spiaf_0549	287	MLQEAVDALFDNSKK	14	Spiaf_0549	329	QNLLGKR	6
307	224.36	Spiaf_0548	809	DIPNTSEKSLDQLDEEGIIR	8	Spiaf_0548	871	DSSLKIPHGYDGTVIDVQR	5
308	144.28	Spiaf_1501	42	MDDVIALLGKNNIR	10	Spiaf_1501	392	AVEKFEYR	4
309	62.09	Spiaf_0548	781	EDVFTSIHIKEFTIDVR	10	Spiaf_0548	916	LKEGDK	2
310	180.49	Spiaf_0548	781	EDVFTSIHIKEFTIDVR	10	Spiaf_0548	1037	LNHLIDDKMHAR	8
311	148.98	Spiaf_0548	173	GSWLEFEIDQKK	11	Spiaf_0549	1119	TLAKILK	4
312	149.38	Spiaf_0549	361	MALELFKPFIMKK	12	Spiaf_0549	70	YKGVICDR	2
313	356.61	Spiaf_0548	809	DIPNTSEKSLDQLDEEGIIR	8	Spiaf_0577	290	TIGDLTAKTEDDIAK	8
314	196.41	Spiaf_0549	421	LGIQAFEPVLVSGKAIR	14	Spiaf_0549	70	YKGVICDR	2
315	122.13	Spiaf_0549	708	GLMAKPSGDIIELPIR	5	Spiaf_0549	1126	ESAKTADITGGLPR	4
316	163.09	Spiaf_1501	42	MDDVIALLGKNNIR	10	Spiaf_0549	38	TLRPEKDGLFCER	6
317	172.58	Spiaf_0549	147	MDLLSEEEYLEAKDR	13	Spiaf_0549	1164	FKGILK	2
318	79.03	Spiaf_0548	231	ADKEQYVGNVLSNAVYLGEGDER	3	Spiaf_0549	30	KPETINYR	1
319	143.02	Spiaf_1069	26	AYQLTMTGDEELVKNNGK	14	Spiaf_1069	44	VVPTAIKQILTK	7
320	118.48	Spiaf_0549	421	LGIQAFEPVLVSGKAIR	14	Spiaf_0549	329	QNLLGKR	6
321	196.25	Spiaf_1501	93	IVYSDKDSAVDDPIR	6	Spiaf_1501	42	MDDVIALLGKNNIR	10
322	56.66	Spiaf_0548	119	QKDIYMGDIPLMTDR	2	Spiaf_1501	429	VPVHMIEQINKVVR	11
323	135.36	Spiaf_0548	598	NGDYTTKPPEDIQYMDVSPK	7	Spiaf_0549	913	IYLKYPVLIR	4
324	22.83	Spiaf_0549	421	LGIQAFEPVLVSGKAIR	14	Spiaf_0549	744	KGLADTALK	1
325	13.99	Spiaf_0548	231	ADKEQYVGNVLSNAVYLGEGDER	3	Spiaf_0548	223	TIKLSDSR	3
326	209.02	Spiaf_0549	421	LGIQAFEPVLVSGKAIR	14	Spiaf_0548	829	VGAKVQSGSILVGK	4
327	128.69	Spiaf_0548	598	NGDYTTKPPEDIQYMDVSPK	7	Spiaf_0549	708	GLMAKPSGDIIELPIR	5
328	76.59	Spiaf_0548	173	GSWLEFEIDQKK	11	Spiaf_0548	185	ELIYAKIDR	6
329	256.96	Spiaf_0548	781	EDVFTSIHIKEFTIDVR	10	Spiaf_0549	70	YKGVICDR	2
330	33.42	Spiaf_0549	147	MDLLSEEEYLEAKDR	13	Spiaf_0548	1037	LNHLIDDKMHAR	8
331	139.89	Spiaf_0548	1106	IYESIVKGEPSTHAGVPESFNVLVQELR	7	Spiaf_1501	566	QIEAKALR	5
332	118.06	Spiaf_1501	42	MDDVIALLGKNNIR	10	Spiaf_1501	173	KEISEYLAER	1
333	237.91	Spiaf_0549	287	MLQEAVDALFDNSKK	14	Spiaf_0549	1119	TLAKILK	4
334	77.91	Spiaf_0548	1106	IYESIVKGEPSTHAGVPESFNVLVQELR	7	Spiaf_0549	70	YKGVICDR	2
335	201.33	Spiaf_0548	1049	STGPYSLVTQQPLGGKAQFGGQR	16	Spiaf_0549	1344	GLKENVIIGHLIPAGTGMR	3
336	94.62	Spiaf_0549	942	GFITLSKILQR	7	Spiaf_0549	961	LLIPEGDKAVK	8
337	67.33	Spiaf_0548	781	EDVFTSIHIKEFTIDVR	10	Spiaf_0549	329	QNLLGKR	6
338	238.63	Spiaf_0549	787	ALKDGEEVVESLTDR	3	Spiaf_0549	941	KGFITLSKILQR	8
339	53.47	Spiaf_0548	1106	IYESIVKGEPSTHAGVPESFNVLVQELR	7	Spiaf_0549	378	DVVYNIKR	7
340	71.69	Spiaf_0549	127	SILYYEKYIVIDPGDTDLNK	7	Spiaf_1501	93	IVYSDKDSAVDDPIR	6
341	58.17	Spiaf_0549	1049	YEDIDLGTTLKEEVNEDTGNVEK	11	Spiaf_0548	1049	STGPYSLVTQQPLGGKAQFGGQR	16
342	148.37	Spiaf_0549	787	ALKDGEEVVESLTDR	3	Spiaf_0549	913	IYLKYPVLIR	4
343	59.21	Spiaf_0549	1173	VIVVEDAYGAEFKHMVPMGK	13	Spiaf_0549	913	IYLKYPVLIR	4
344	150.7	Spiaf_0548	893	SEGDDLAPGVEQVVKVLVATK	15	Spiaf_0548	1037	LNHLIDDKMHAR	8
345	280.24	Spiaf_0548	1049	STGPYSLVTQQPLGGKAQFGGQR	16	Spiaf_0549	421	LGIQAFEPVLVSGKAIR	14
346	197.73	Spiaf_0549	421	LGIQAFEPVLVSGKAIR	14	Spiaf_0548	778	IVKEDVFTSIHIK	3
347	97.64	Spiaf_0549	287	MLQEAVDALFDNSKK	14	Spiaf_0549	315	SLSDMLKGK	7
348	235.44	Spiaf_2650	76	DAEHAMQLVGEASDPIPADWKMR	21	Spiaf_2650	127	IKELPILER	2
349	43.07	Spiaf_0577	164	GYVPSESNEEYIDVVGTIPLDAVYTPIKR	28	Spiaf_0577	193	VKYEVENTR	2
350	166.09	Spiaf_0548	1019	TGEKFVNEVMVGYMYVIK	4	Spiaf_0577	193	VKYEVENTR	2
351	131.67	Spiaf_0548	847	SESETTPEFKLLNSIFGEK	10	Spiaf_0548	866	AKEVR	2
352	116.87	Spiaf_0549	127	SILYYEKYIVIDPGDTDLNK	7	Spiaf_2650	158	KEMEEAIFTR	1
353	146.19	Spiaf_0549	1344	GLKENVIIGHLIPAGTGMR	3	Spiaf_0549	913	IYLKYPVLIR	4
354	18.38	Spiaf_0549	421	LGIQAFEPVLVSGKAIR	14	Spiaf_0548	185	ELIYAKIDR	6
355	190.57	Spiaf_0549	1047	IRYEDIDLGTTLKEEVNEDTGNVEK	13	Spiaf_0549	1072	KITEFSLESLQPR	1
356	270.93	Spiaf_0548	1049	STGPYSLVTQQPLGGKAQFGGQR	16	Spiaf_0548	781	EDVFTSIHIKEFTIDVR	10
357	179.73	Spiaf_0549	553	VLLNEAFPATVPFVNHTMGDKQLR	21	Spiaf_0549	787	ALKDGEEVVESLTDR	3
358	92.2	Spiaf_0549	1344	GLKENVIIGHLIPAGTGMR	3	Spiaf_0549	708	GLMAKPSGDIIELPIR	5
359	186.07	Spiaf_0549	708	GLMAKPSGDIIELPIR	5	Spiaf_0549	913	IYLKYPVLIR	4
360	38.75	Spiaf_0548	893	SEGDDLAPGVEQVVKVLVATK	15	Spiaf_1501	471	VKSVK	2
361	184.49	Spiaf_0549	625	AEMIDKANAEVLNIQNQYLQGHITNDER	6	Spiaf_0549	913	IYLKYPVLIR	4
362	291.52	Spiaf_0548	847	SESETTPEFKLLNSIFGEK	10	Spiaf_0548	798	ETKLGVEK	3
363	34.93	Spiaf_0548	173	GSWLEFEIDQKK	11	Spiaf_0549	913	IYLKYPVLIR	4
364	111.69	Spiaf_0549	553	VLLNEAFPATVPFVNHTMGDKQLR	21	Spiaf_0549	913	IYLKYPVLIR	4
365	43.07	Spiaf_0549	478	NLLNPANGKPIVFPSQDMVLGLYNLTK	9	Spiaf_0548	926	HGNKGVIAR	4
366	74.74	Spiaf_0549	127	SILYYEKYIVIDPGDTDLNK	7	Spiaf_2650	127	IKELPILER	2
367	18.31	Spiaf_0548	847	SESETTPEFKLLNSIFGEK	10	Spiaf_0549	38	TLRPEKDGLFCER	6
368	249.36	Spiaf_0548	871	DSSLKIPHGYDGTVIDVQR	5	Spiaf_0549	361	MALELFKPFIMK	7
369	189.72	Spiaf_0549	553	VLLNEAFPATVPFVNHTMGDKQLR	21	Spiaf_0549	708	GLMAKPSGDIIELPIR	5
370	177.36	Spiaf_0549	1344	GLKENVIIGHLIPAGTGMR	3	Spiaf_0549	421	LGIQAFEPVLVSGKAIR	14
371	253.61	Spiaf_0549	352	LHQCGLPVKMALELFKPFIMK	9	Spiaf_0548	916	LKEGDK	2
372	120.06	Spiaf_0549	553	VLLNEAFPATVPFVNHTMGDKQLR	21	Spiaf_0549	1049	YEDIDLGTTLKEEVNEDTGNVEK	11
373	114.59	Spiaf_0549	913	IYLKYPVLIR	4	Spiaf_0549	942	GFITLSKILQR	7
374	59.64	Spiaf_1501	3	EMQNDPALEKLLEYAK	10	Spiaf_2650	127	IKELPILER	2
375	72.35	Spiaf_1501	375	GLHFFDLVQEGNIGLIKAVEK	17	Spiaf_1501	173	KEISEYLAER	1
376	152.97	Spiaf_0548	1049	STGPYSLVTQQPLGGKAQFGGQR	16	Spiaf_0548	892	RSEGDDLAPGVEQVVKVLVATK	16
377	113.5	Spiaf_1501	228	GVILQKVEDIEFHQQEILLFSDR	6	Spiaf_1501	214	GEPLDSNPELTKIR	12
378	252.39	Spiaf_0549	625	AEMIDKANAEVLNIQNQYLQGHITNDER	6	Spiaf_0549	656	VVEVWSKTNEDLTGVMMTNLEK	7
379	51.05	Spiaf_0548	893	SEGDDLAPGVEQVVKVLVATK	15	Spiaf_0549	329	QNLLGKR	6
380	124.08	Spiaf_0548	847	SESETTPEFKLLNSIFGEK	10	Spiaf_0549	51	IFGTTKEWECSCGK	6
381	48.11	Spiaf_0548	1106	IYESIVKGEPSTHAGVPESFNVLVQELR	7	Spiaf_0549	361	MALELFKPFIMKK	7
382	260.66	Spiaf_0548	781	EDVFTSIHIKEFTIDVR	10	Spiaf_0549	421	LGIQAFEPVLVSGKAIR	14
383	117.21	Spiaf_0577	206	TDFDKLILEVWTDGTIKPDDAVAEAAK	5	Spiaf_0549	342	SVIVVGPELKLHQCGLPVK	10
384	95.5	Spiaf_0549	478	NLLNPANGKPIVFPSQDMVLGLYNLTK	9	Spiaf_0549	744	KGLADTALK	1
385	64.56	Spiaf_0549	724	SNFKEGLSVIEFFISTNGAR	4	Spiaf_0549	70	YKGVICDR	2
386	237.04	Spiaf_0549	478	NLLNPANGKPIVFPSQDMVLGLYNLTK	9	Spiaf_0549	553	VLLNEAFPATVPFVNHTMGDKQLR	21
387	87.2	Spiaf_0549	724	SNFKEGLSVIEFFISTNGAR	4	Spiaf_0549	744	KGLADTALK	1
388	320.94	Spiaf_0577	206	TDFDKLILEVWTDGTIKPDDAVAEAAK	5	Spiaf_0577	15	GITFEHSEVNPEYGKFVAYPFER	15
389	29.88	Spiaf_1501	480	EPISLETPIGEEEDSLLGDFIEDKDVENPAHQTAFTLLQEQLR	24	Spiaf_0549	322	GKQGR	2
391	70.91	Spiaf_0549	724	SNFKEGLSVIEFFISTNGAR	4	Spiaf_0548	1001	LEEAGLPGTSKTVLYDGR	11
392	30.67	Spiaf_1501	480	EPISLETPIGEEEDSLLGDFIEDKDVENPAHQTAFTLLQEQLR	24	Spiaf_0548	798	ETKLGVEK	3
393	27.17	Spiaf_1501	480	EPISLETPIGEEEDSLLGDFIEDKDVENPAHQTAFTLLQEQLR	24	Spiaf_0549	378	DVVYNIKR	7
394	98.03	Spiaf_0549	386	AKSLVEQEAPEVFAVLDEVVQEHPVLLNR	2	Spiaf_0549	322	GKQGR	2
395	179.67	Spiaf_0549	386	AKSLVEQEAPEVFAVLDEVVQEHPVLLNR	2	Spiaf_0548	843	VTPKSESETTPEFK	4
397	136.57	Spiaf_0549	386	AKSLVEQEAPEVFAVLDEVVQEHPVLLNR	2	Spiaf_0548	871	DSSLKIPHGYDGTVIDVQR	5
398	120.33	Spiaf_0549	386	AKSLVEQEAPEVFAVLDEVVQEHPVLLNR	2	Spiaf_0549	329	QNLLGKR	6
399	49.35	Spiaf_0549	386	AKSLVEQEAPEVFAVLDEVVQEHPVLLNR	2	Spiaf_0549	378	DVVYNIKR	7
400	199.89	Spiaf_1501	532	EQEVLKMR	6	Spiaf_0548	433	IAKER	3
401	81.42	Spiaf_0549	1148	RPKNPAVLAQVGGTVK	3	Spiaf_0577	2	ARKNLLQGFK	3
402	80	Spiaf_1501	56	LEDEDDAAEDDDDKEEQEQDEEEDDTDSSAQDAAKR	35	Spiaf_1501	92	RIVYSDKDSAVDDPIR	7
403	112.71	Spiaf_0548	926	HGNKGVIAR	4	Spiaf_0549	322	GKQGR	2
404	191.31	Spiaf_0549	51	IFGTTKEWECSCGK	6	Spiaf_0548	866	AKEVR	2
