## Supplementary Data File for "Regulatory landscapes and structural choreography of transcription initiation in spirochetes": CLMS_sfc_holo_rep1.csv

Id	Score	Protein1	PepPos1	PepSeq1	LinkPos1	Protein2	PepPos2	PepSeq2	LinkPos2
1	44.86	Spiaf_1501	471	VKSVK	2	Spiaf_0549	322	GKQGR	2
2	116.54	Spiaf_0549	193	MKMVEK	2	Spiaf_0549	199	GAKADK	3
3	13.99	Spiaf_0548	693	IAPDGAKK	7	Spiaf_0548	866	AKEVR	2
4	215.76	Spiaf_1501	264	EEDRIEKR	7	Spiaf_1501	471	VKSVK	2
5	129.36	Spiaf_0549	304	VVKGASNRPLK	3	Spiaf_1501	471	VKSVK	2
6	85.31	Spiaf_0577	298	TEDDIAKTR	7	Spiaf_0577	341	YHQKAGTGK	4
7	19.66	Spiaf_0577	345	AGTGKETQDEA	5	Spiaf_1501	471	VKSVK	2
8	20.34	Spiaf_0549	304	VVKGASNRPLK	3	Spiaf_0548	433	IAKER	3
9	64	Spiaf_0577	345	AGTGKETQDEA	5	Spiaf_0577	337	GNLKYHQK	4
10	86.14	Spiaf_0549	329	QNLLGKR	6	Spiaf_0549	322	GKQGR	2
11	30.64	Spiaf_1501	566	QIEAKALR	5	Spiaf_0549	322	GKQGR	2
12	25.51	Spiaf_0577	298	TEDDIAKTR	7	Spiaf_0548	916	LKEGDK	2
13	67.85	Spiaf_0577	298	TEDDIAKTR	7	Spiaf_0548	866	AKEVR	2
14	26.17	Spiaf_0549	304	VVKGASNRPLK	3	Spiaf_1501	473	SVKNVAR	3
15	238.54	Spiaf_0548	916	LKEGDKIAGR	6	Spiaf_0548	926	HGNKGVIAR	4
16	22.83	Spiaf_0577	341	YHQKAGTGK	4	Spiaf_1501	566	QIEAKALR	5
17	25.58	Spiaf_0577	345	AGTGKETQDEA	5	Spiaf_0577	307	NFGKK	4
18	76.42	Spiaf_1501	13	LLEYAKK	6	Spiaf_0549	322	GKQGR	2
19	154.28	Spiaf_0548	798	ETKLGVEK	3	Spiaf_0548	866	AKEVR	2
20	17.91	Spiaf_0577	279	SSNCLKNADIR	6	Spiaf_0549	322	GKQGR	2
21	52.93	Spiaf_0548	798	ETKLGVEK	3	Spiaf_1501	471	VKSVK	2
22	52.58	Spiaf_0549	65	FKSIR	2	Spiaf_1501	471	VKSVK	2
23	35.03	Spiaf_0548	798	ETKLGVEK	3	Spiaf_0548	433	IAKER	3
25	76.42	Spiaf_0577	298	TEDDIAKTR	7	Spiaf_1069	56	KVAYR	1
26	78.17	Spiaf_0577	345	AGTGKETQDEA	5	Spiaf_1501	159	AFSKQDPK	4
27	17.25	Spiaf_0577	298	TEDDIAKTR	7	Spiaf_0549	373	KLVEK	1
28	67.76	Spiaf_0577	345	AGTGKETQDEA	5	Spiaf_0577	298	TEDDIAKTR	7
29	22.07	Spiaf_0549	30	KPETINYR	1	Spiaf_1501	471	VKSVK	2
30	131.06	Spiaf_0549	304	VVKGASNRPLK	3	Spiaf_0548	798	ETKLGVEK	3
31	49.54	Spiaf_0577	345	AGTGKETQDEA	5	Spiaf_1069	51	QILTKK	5
32	85.31	Spiaf_1501	566	QIEAKALR	5	Spiaf_0548	866	AKEVR	2
33	22.76	Spiaf_1501	167	ELNLSKK	6	Spiaf_1501	471	VKSVK	2
34	41.08	Spiaf_1501	566	QIEAKALR	5	Spiaf_1501	471	VKSVK	2
35	158.91	Spiaf_0549	329	QNLLGKR	6	Spiaf_1501	471	VKSVK	2
36	70.86	Spiaf_1501	566	QIEAKALR	5	Spiaf_0548	433	IAKER	3
37	45.16	Spiaf_0577	279	SSNCLKNADIR	6	Spiaf_0548	866	AKEVR	2
38	152.31	Spiaf_1501	356	LIKANLR	3	Spiaf_1501	471	VKSVK	2
39	64.78	Spiaf_0548	1037	LNHLIDDKMHAR	8	Spiaf_0549	322	GKQGR	2
40	25.65	Spiaf_1501	159	AFSKQDPK	4	Spiaf_0549	1363	SYKNIK	3
41	335	Spiaf_1501	56	LEDEDDAAEDDDDKEEQEQDEEEDDTDSSAQDAAKR	35	Spiaf_0549	199	GAKADKR	3
42	222.42	Spiaf_1501	532	EQEVLKMR	6	Spiaf_1501	370	KYTNR	1
43	67.06	Spiaf_0549	304	VVKGASNRPLK	3	Spiaf_1501	566	QIEAKALR	5
44	91.09	Spiaf_1501	532	EQEVLKMR	6	Spiaf_0548	866	AKEVR	2
45	208.35	Spiaf_0548	926	HGNKGVIAR	4	Spiaf_0549	329	QNLLGKR	6
46	120.45	Spiaf_0548	96	GHTYAVPLKAR	9	Spiaf_1501	471	VKSVK	2
47	38.32	Spiaf_1501	532	EQEVLKMR	6	Spiaf_0548	433	IAKER	3
48	27.94	Spiaf_0577	298	TEDDIAKTR	7	Spiaf_1069	51	QILTKK	5
49	67.76	Spiaf_0577	345	AGTGKETQDEA	5	Spiaf_0577	311	KSLQEIK	1
50	354.94	Spiaf_0548	1037	LNHLIDDKMHAR	8	Spiaf_0548	915	KLKEGDK	3
51	58.66	Spiaf_1501	566	QIEAKALR	5	Spiaf_1501	473	SVKNVAR	3
52	36.2	Spiaf_1501	159	AFSKQDPK	4	Spiaf_0548	798	ETKLGVEK	3
53	249.13	Spiaf_0577	312	SLQEIKEK	6	Spiaf_0577	307	NFGKK	4
54	38.32	Spiaf_0577	279	SSNCLKNADIR	6	Spiaf_1069	56	KVAYR	1
55	30.64	Spiaf_0548	843	VTPKSESETTPEFK	4	Spiaf_0548	866	AKEVR	2
56	40.92	Spiaf_0549	304	VVKGASNRPLK	3	Spiaf_1501	532	EQEVLKMR	6
57	46.62	Spiaf_0548	843	VTPKSESETTPEFK	4	Spiaf_1501	471	VKSVK	2
58	90.94	Spiaf_0548	926	HGNKGVIAR	4	Spiaf_0549	744	KGLADTALK	1
59	66.99	Spiaf_0577	345	AGTGKETQDEA	5	Spiaf_0549	70	YKGVICDR	2
61	99.23	Spiaf_0577	345	AGTGKETQDEA	5	Spiaf_1501	566	QIEAKALR	5
62	86.87	Spiaf_0577	279	SSNCLKNADIR	6	Spiaf_0577	345	AGTGKETQDEA	5
64	19.39	Spiaf_1501	56	LEDEDDAAEDDDDKEEQEQDEEEDDTDSSAQDAAKR	14	Spiaf_1501	471	VKSVK	2
65	243.2	Spiaf_0548	829	VGAKVQSGSILVGK	4	Spiaf_0548	915	KLKEGDK	3
66	95.62	Spiaf_0548	801	LGVEKLTR	5	Spiaf_0548	866	AKEVR	2
67	141.93	Spiaf_1501	392	AVEKFEYR	4	Spiaf_1501	471	VKSVK	2
68	52.68	Spiaf_0577	279	SSNCLKNADIR	6	Spiaf_0577	307	NFGKK	4
70	46.62	Spiaf_0548	1037	LNHLIDDKMHAR	8	Spiaf_1501	471	VKSVK	2
71	87.63	Spiaf_0548	801	LGVEKLTR	5	Spiaf_1501	471	VKSVK	2
72	197.23	Spiaf_1501	56	LEDEDDAAEDDDDKEEQEQDEEEDDTDSSAQDAAKR	35	Spiaf_0549	304	VVKGASNRPLK	3
73	54.41	Spiaf_1501	56	LEDEDDAAEDDDDKEEQEQDEEEDDTDSSAQDAAKR	14	Spiaf_0549	304	VVKGASNRPLK	3
74	15.08	Spiaf_1501	56	LEDEDDAAEDDDDKEEQEQDEEEDDTDSSAQDAAKR	14	Spiaf_0549	195	MVEKGAK	4
75	36.56	Spiaf_1501	532	EQEVLKMR	6	Spiaf_1501	473	SVKNVAR	3
76	50.4	Spiaf_0549	378	DVVYNIKR	7	Spiaf_0548	866	AKEVR	2
77	181.81	Spiaf_1501	363	LVVSIAKK	7	Spiaf_1501	471	VKSVK	2
78	125.03	Spiaf_1501	345	GKTMMQSAK	2	Spiaf_1501	566	QIEAKALR	5
79	192.92	Spiaf_0577	298	TEDDIAKTR	7	Spiaf_0577	311	KSLQEIK	1
80	61.05	Spiaf_0549	378	DVVYNIKR	7	Spiaf_1501	471	VKSVK	2
81	166.66	Spiaf_0577	298	TEDDIAKTR	7	Spiaf_0577	312	SLQEIKEK	6
82	65.35	Spiaf_0549	1126	ESAKTADITGGLPR	4	Spiaf_0549	322	GKQGR	2
83	155.8	Spiaf_0548	843	VTPKSESETTPEFK	4	Spiaf_1501	473	SVKNVAR	3
84	298.64	Spiaf_0548	1037	LNHLIDDKMHAR	8	Spiaf_0548	926	HGNKGVIAR	4
85	195.5	Spiaf_0577	298	TEDDIAKTR	7	Spiaf_0549	70	YKGVICDR	2
86	128.31	Spiaf_0549	304	VVKGASNRPLK	3	Spiaf_1501	363	LVVSIAKK	7
87	116.73	Spiaf_0548	798	ETKLGVEK	3	Spiaf_0549	65	FKSIR	2
88	34.69	Spiaf_0549	38	TLRPEKDGLFCER	6	Spiaf_0549	322	GKQGR	2
89	72	Spiaf_0577	345	AGTGKETQDEA	5	Spiaf_1501	532	EQEVLKMR	6
90	92.28	Spiaf_0577	298	TEDDIAKTR	7	Spiaf_1501	566	QIEAKALR	5
91	170.43	Spiaf_0577	279	SSNCLKNADIR	6	Spiaf_0577	298	TEDDIAKTR	7
92	30.67	Spiaf_1501	286	GLANPTQKLR	8	Spiaf_1501	264	EEDRIEKR	7
93	179.51	Spiaf_1501	532	EQEVLKMR	6	Spiaf_0548	918	EGDKIAGR	4
94	166.07	Spiaf_1501	532	EQEVLKMR	6	Spiaf_1501	159	AFSKQDPK	4
95	224.86	Spiaf_1501	532	EQEVLKMR	6	Spiaf_1501	345	GKTMMQSAK	2
96	143.11	Spiaf_1501	347	TMMQSAKDR	7	Spiaf_1501	356	LIKANLR	3
97	252.12	Spiaf_1501	92	RIVYSDKDSAVDDPIR	7	Spiaf_0549	303	RVVKGASNRPLK	4
98	47.92	Spiaf_1501	56	LEDEDDAAEDDDDKEEQEQDEEEDDTDSSAQDAAKR	14	Spiaf_0549	193	MKMVEK	2
99	23.25	Spiaf_1501	56	LEDEDDAAEDDDDKEEQEQDEEEDDTDSSAQDAAKR	35	Spiaf_0549	193	MKMVEK	2
100	29.84	Spiaf_1501	566	QIEAKALR	5	Spiaf_0548	798	ETKLGVEK	3
101	367.24	Spiaf_0548	1037	LNHLIDDKMHAR	8	Spiaf_0548	916	LKEGDKIAGR	6
102	204.33	Spiaf_0548	302	EESKFTHSDSDGDEPTR	4	Spiaf_0548	184	KELIYAK	1
103	157.22	Spiaf_0577	298	TEDDIAKTR	7	Spiaf_1501	532	EQEVLKMR	6
104	91.55	Spiaf_0548	1146	GKQIPLTERDEELINR	2	Spiaf_0549	1363	SYKNIK	3
105	13.67	Spiaf_0548	1146	GKQIPLTER	2	Spiaf_1501	159	AFSKQDPK	4
106	79.02	Spiaf_1501	566	QIEAKALR	5	Spiaf_0549	65	FKSIR	2
107	233.83	Spiaf_0549	30	KPETINYR	1	Spiaf_0549	70	YKGVICDR	2
108	80.5	Spiaf_0577	345	AGTGKETQDEA	5	Spiaf_1501	583	KLKDYLDN	1
109	86.16	Spiaf_0577	279	SSNCLKNADIR	6	Spiaf_0549	65	FKSIR	2
110	17.75	Spiaf_0577	279	SSNCLKNADIR	6	Spiaf_0549	30	KPETINYR	1
111	97.69	Spiaf_0549	30	KPETINYR	1	Spiaf_1501	167	ELNLSKK	6
112	49.06	Spiaf_0549	38	TLRPEKDGLFCER	6	Spiaf_1501	471	VKSVK	2
113	95.4	Spiaf_0577	279	SSNCLKNADIR	6	Spiaf_0577	311	KSLQEIK	1
114	30.33	Spiaf_0549	378	DVVYNIKR	7	Spiaf_0577	307	NFGKK	4
115	23.38	Spiaf_1501	251	FISVSSKIR	7	Spiaf_1501	471	VKSVK	2
116	77.2	Spiaf_1501	566	QIEAKALR	5	Spiaf_0577	311	KSLQEIK	1
117	43.31	Spiaf_0548	152	SPGVIFSHEKGVYSSR	10	Spiaf_0548	433	IAKER	3
118	36.64	Spiaf_1501	159	AFSKQDPK	4	Spiaf_0548	801	LGVEKLTR	5
119	40.95	Spiaf_0548	843	VTPKSESETTPEFK	4	Spiaf_0548	798	ETKLGVEK	3
120	53.47	Spiaf_0577	279	SSNCLKNADIR	6	Spiaf_0577	312	SLQEIKEK	6
121	41.82	Spiaf_1501	155	LAEKAFSK	4	Spiaf_1501	167	ELNLSKK	6
122	139.46	Spiaf_0549	70	YKGVICDR	2	Spiaf_1501	566	QIEAKALR	5
123	92.28	Spiaf_0577	279	SSNCLKNADIR	6	Spiaf_1501	566	QIEAKALR	5
124	308.99	Spiaf_0549	1049	YEDIDLGTTLKEEVNEDTGNVEKK	23	Spiaf_0549	1119	TLAKILK	4
125	111.31	Spiaf_0549	70	YKGVICDR	2	Spiaf_1501	167	ELNLSKK	6
126	47.82	Spiaf_1501	56	LEDEDDAAEDDDDKEEQEQDEEEDDTDSSAQDAAKR	14	Spiaf_1501	566	QIEAKALR	5
127	55.6	Spiaf_0548	843	VTPKSESETTPEFK	4	Spiaf_0549	65	FKSIR	2
128	268.64	Spiaf_1501	130	KMEDGENIIK	1	Spiaf_1501	356	LIKANLR	3
129	128.27	Spiaf_1501	532	EQEVLKMR	6	Spiaf_0548	798	ETKLGVEK	3
130	46.61	Spiaf_1501	93	IVYSDKDSAVDDPIR	6	Spiaf_1501	471	VKSVK	2
131	187.14	Spiaf_0577	298	TEDDIAKTR	7	Spiaf_1501	583	KLKDYLDN	1
132	247.75	Spiaf_1501	532	EQEVLKMR	6	Spiaf_0549	65	FKSIR	2
133	61.24	Spiaf_1501	566	QIEAKALR	5	Spiaf_1501	167	ELNLSKK	6
134	72	Spiaf_1501	264	EEDRIEKR	7	Spiaf_1501	251	FISVSSKIR	7
135	38.32	Spiaf_1501	93	IVYSDKDSAVDDPIR	6	Spiaf_0548	433	IAKER	3
136	72.05	Spiaf_0549	70	YKGVICDR	2	Spiaf_0549	329	QNLLGKR	6
137	99.23	Spiaf_0577	298	TEDDIAKTR	7	Spiaf_0549	378	DVVYNIKR	7
138	97.31	Spiaf_0548	96	GHTYAVPLKAR	9	Spiaf_1501	566	QIEAKALR	5
139	78.17	Spiaf_1501	566	QIEAKALR	5	Spiaf_1501	356	LIKANLR	3
140	39.29	Spiaf_1501	566	QIEAKALR	5	Spiaf_0549	329	QNLLGKR	6
141	97.6	Spiaf_1501	56	LEDEDDAAEDDDDKEEQEQDEEEDDTDSSAQDAAKR	14	Spiaf_1501	130	KMEDGENIIK	1
142	53.47	Spiaf_1501	56	LEDEDDAAEDDDDKEEQEQDEEEDDTDSSAQDAAKR	14	Spiaf_1501	532	EQEVLKMR	6
143	116.12	Spiaf_0548	843	VTPKSESETTPEFK	4	Spiaf_0549	70	YKGVICDR	2
144	100.36	Spiaf_0548	843	VTPKSESETTPEFK	4	Spiaf_1501	566	QIEAKALR	5
145	20.54	Spiaf_0549	51	IFGTTKEWECSCGK	6	Spiaf_1501	471	VKSVK	2
146	122.54	Spiaf_1501	93	IVYSDKDSAVDDPIR	6	Spiaf_0549	205	RLLKR	4
147	139.6	Spiaf_1501	251	FISVSSKIR	7	Spiaf_1501	473	SVKNVAR	3
148	85.46	Spiaf_1501	163	QDPKELNLSK	4	Spiaf_1501	155	LAEKAFSK	4
149	97.69	Spiaf_0577	279	SSNCLKNADIR	6	Spiaf_1501	532	EQEVLKMR	6
150	85.91	Spiaf_1501	532	EQEVLKMR	6	Spiaf_0549	70	YKGVICDR	2
151	141.58	Spiaf_1501	532	EQEVLKMR	6	Spiaf_1501	566	QIEAKALR	5
152	66.28	Spiaf_1501	56	LEDEDDAAEDDDDKEEQEQDEEEDDTDSSAQDAAKR	14	Spiaf_1501	363	LVVSIAKK	7
153	116.84	Spiaf_1501	532	EQEVLKMR	6	Spiaf_1501	167	ELNLSKK	6
154	222.72	Spiaf_0548	829	VGAKVQSGSILVGK	4	Spiaf_0548	908	VLVATKR	6
155	176	Spiaf_0549	744	KGLADTALK	1	Spiaf_0549	329	QNLLGKR	6
156	87.76	Spiaf_0577	298	TEDDIAKTR	7	Spiaf_1501	584	LKDYLDN	2
157	342.41	Spiaf_0548	1037	LNHLIDDKMHAR	8	Spiaf_0549	329	QNLLGKR	6
158	122.52	Spiaf_1501	532	EQEVLKMR	6	Spiaf_0549	329	QNLLGKR	6
159	57.33	Spiaf_1501	251	FISVSSKIR	7	Spiaf_1501	159	AFSKQDPK	4
160	107.47	Spiaf_1501	56	LEDEDDAAEDDDDKEEQEQDEEEDDTDSSAQDAAKR	35	Spiaf_0549	1148	RPKNPAVLAQVGGTVK	3
161	128.54	Spiaf_0548	1037	LNHLIDDKMHAR	8	Spiaf_1501	532	EQEVLKMR	6
162	178.65	Spiaf_0549	378	DVVYNIKR	7	Spiaf_0577	311	KSLQEIK	1
163	72	Spiaf_0549	1148	RPKNPAVLAQVGGTVK	3	Spiaf_1501	566	QIEAKALR	5
164	40.95	Spiaf_1501	532	EQEVLKMR	6	Spiaf_1501	356	LIKANLR	3
165	149.75	Spiaf_0549	307	GASNRPLKSLSDMLK	8	Spiaf_0549	322	GKQGR	2
166	78	Spiaf_1501	583	KLKDYLDN	3	Spiaf_1501	566	QIEAKALR	5
167	53.52	Spiaf_1501	566	QIEAKALR	5	Spiaf_1501	363	LVVSIAKK	7
168	154.28	Spiaf_0577	279	SSNCLKNADIR	6	Spiaf_0549	378	DVVYNIKR	7
169	65.33	Spiaf_0549	378	DVVYNIKR	7	Spiaf_0549	70	YKGVICDR	2
170	142.79	Spiaf_1501	56	LEDEDDAAEDDDDKEEQEQDEEEDDTDSSAQDAAKR	14	Spiaf_0548	152	SPGVIFSHEKGVYSSR	10
171	28.31	Spiaf_0549	57	EWECSCGKFK	8	Spiaf_1501	167	ELNLSKK	6
172	92.08	Spiaf_0549	378	DVVYNIKR	7	Spiaf_1501	566	QIEAKALR	5
173	283.66	Spiaf_0549	38	TLRPEKDGLFCER	6	Spiaf_0549	30	KPETINYR	1
174	63.65	Spiaf_1501	163	QDPKELNLSK	4	Spiaf_1501	532	EQEVLKMR	6
175	112.3	Spiaf_0548	1146	GKQIPLTER	2	Spiaf_1501	313	QFQITDKK	7
176	83.09	Spiaf_0549	38	TLRPEKDGLFCER	6	Spiaf_0548	798	ETKLGVEK	3
177	406.97	Spiaf_1501	56	LEDEDDAAEDDDDKEEQEQDEEEDDTDSSAQDAAKR	35	Spiaf_1501	93	IVYSDKDSAVDDPIR	6
178	208.63	Spiaf_1501	429	VPVHMIEQINKVVR	11	Spiaf_0549	322	GKQGR	2
179	43.69	Spiaf_1501	566	QIEAKALR	5	Spiaf_0549	1119	TLAKILK	4
180	182.09	Spiaf_0548	843	VTPKSESETTPEFK	4	Spiaf_0549	374	LVEKDVVYNIKR	11
182	29.57	Spiaf_0548	798	ETKLGVEK	3	Spiaf_1501	584	LKDYLDN	2
183	161.77	Spiaf_0548	152	SPGVIFSHEKGVYSSR	10	Spiaf_1501	566	QIEAKALR	5
184	220.91	Spiaf_0549	1148	RPKNPAVLAQVGGTVK	3	Spiaf_1501	532	EQEVLKMR	6
185	78.16	Spiaf_0549	378	DVVYNIKR	7	Spiaf_0549	329	QNLLGKR	6
186	33.54	Spiaf_0548	367	KFDYETPTEEHILTK	1	Spiaf_0548	362	YKLNK	2
187	112.94	Spiaf_0549	38	TLRPEKDGLFCER	6	Spiaf_0549	70	YKGVICDR	2
188	178.1	Spiaf_0548	573	FYIAQANAPLNDKGR	13	Spiaf_1501	429	VPVHMIEQINKVVR	11
189	106.17	Spiaf_0549	57	EWECSCGKFK	8	Spiaf_1501	532	EQEVLKMR	6
190	163.94	Spiaf_0577	298	TEDDIAKTR	7	Spiaf_0577	4	KNLLQGFK	1
191	155.42	Spiaf_0549	374	LVEKDVVYNIK	4	Spiaf_0577	298	TEDDIAKTR	7
192	113.97	Spiaf_0549	38	TLRPEKDGLFCER	6	Spiaf_1501	566	QIEAKALR	5
193	278.29	Spiaf_0549	1148	RPKNPAVLAQVGGTVK	3	Spiaf_0549	1186	HMVPMGKHLLVR	7
194	193	Spiaf_0548	573	FYIAQANAPLNDKGR	13	Spiaf_0577	298	TEDDIAKTR	7
195	29.57	Spiaf_0549	1126	ESAKTADITGGLPR	4	Spiaf_1501	566	QIEAKALR	5
196	134.18	Spiaf_0577	279	SSNCLKNADIR	6	Spiaf_0577	113	TIMVNLKGK	7
197	210.37	Spiaf_1501	251	FISVSSKIR	7	Spiaf_0549	65	FKSIR	2
198	199.12	Spiaf_1501	429	VPVHMIEQINKVVR	11	Spiaf_0548	866	AKEVR	2
199	67.76	Spiaf_0549	38	TLRPEKDGLFCER	6	Spiaf_1501	167	ELNLSKK	6
200	100.91	Spiaf_0577	279	SSNCLKNADIR	6	Spiaf_1501	584	LKDYLDN	2
201	92.08	Spiaf_1501	532	EQEVLKMR	6	Spiaf_0549	378	DVVYNIKR	7
202	105.53	Spiaf_1501	429	VPVHMIEQINKVVR	11	Spiaf_1501	370	KYTNR	1
203	189.31	Spiaf_0548	184	KELIYAK	1	Spiaf_0549	1119	TLAKILK	4
204	166.09	Spiaf_1501	429	VPVHMIEQINKVVR	11	Spiaf_1501	264	EEDRIEKR	7
205	17.91	Spiaf_1501	429	VPVHMIEQINKVVR	11	Spiaf_1501	471	VKSVK	2
206	16.15	Spiaf_1501	532	EQEVLKMR	6	Spiaf_1501	363	LVVSIAKK	7
207	216.28	Spiaf_1501	251	FISVSSKIR	7	Spiaf_1501	155	LAEKAFSK	4
208	142.63	Spiaf_1501	173	KEISEYLAER	1	Spiaf_0549	30	KPETINYR	1
209	97.69	Spiaf_0549	51	IFGTTKEWECSCGK	6	Spiaf_0548	798	ETKLGVEK	3
210	64.56	Spiaf_1501	93	IVYSDKDSAVDDPIR	6	Spiaf_1501	566	QIEAKALR	5
211	69.42	Spiaf_0549	961	LLIPEGDKAVK	8	Spiaf_0549	70	YKGVICDR	2
212	97.72	Spiaf_1501	251	FISVSSKIR	7	Spiaf_1501	566	QIEAKALR	5
213	101.23	Spiaf_0549	51	IFGTTKEWECSCGK	6	Spiaf_0549	65	FKSIR	2
214	239.98	Spiaf_0548	152	SPGVIFSHEKGVYSSR	10	Spiaf_0549	744	KGLADTALK	1
215	59.55	Spiaf_1501	208	QQLVQKGEPLDSNPELTK	6	Spiaf_0549	847	TVLTCESKHGVCIK	8
216	452.61	Spiaf_1069	26	AYQLTMTGDEELVKNNGK	14	Spiaf_1069	56	KVAYR	1
217	70.09	Spiaf_0549	1148	RPKNPAVLAQVGGTVK	3	Spiaf_0549	1119	TLAKILK	4
218	425.14	Spiaf_1501	208	QQLVQKGEPLDSNPELTK	6	Spiaf_0577	279	SSNCLKNADIR	6
219	64	Spiaf_0548	152	SPGVIFSHEKGVYSSR	10	Spiaf_1501	532	EQEVLKMR	6
220	33.69	Spiaf_1501	251	FISVSSKIR	7	Spiaf_1501	167	ELNLSKK	6
221	297.54	Spiaf_0548	152	SPGVIFSHEKGVYSSR	10	Spiaf_0549	1148	RPKNPAVLAQVGGTVK	3
222	122.13	Spiaf_1501	93	IVYSDKDSAVDDPIR	6	Spiaf_1501	356	LIKANLR	3
223	209.43	Spiaf_0549	1126	ESAKTADITGGLPR	4	Spiaf_0549	744	KGLADTALK	1
224	40.8	Spiaf_0549	38	TLRPEKDGLFCER	6	Spiaf_1501	532	EQEVLKMR	6
225	17.75	Spiaf_0548	871	DSSLKIPHGYDGTVIDVQR	5	Spiaf_1501	471	VKSVK	2
226	242.91	Spiaf_0549	22	AWSYGEVKKPETINYR	8	Spiaf_0549	70	YKGVICDR	2
227	174.87	Spiaf_0548	871	DSSLKIPHGYDGTVIDVQR	5	Spiaf_0548	866	AKEVR	2
228	77.72	Spiaf_1501	214	GEPLDSNPELTKIR	12	Spiaf_0549	65	FKSIR	2
229	165.64	Spiaf_0549	38	TLRPEKDGLFCER	6	Spiaf_1501	163	QDPKELNLSK	4
230	117.93	Spiaf_1501	173	KEISEYLAER	1	Spiaf_1501	155	LAEKAFSK	4
231	71.08	Spiaf_0577	290	TIGDLTAKTEDDIAK	8	Spiaf_0577	298	TEDDIAKTR	7
232	118.18	Spiaf_0549	51	IFGTTKEWECSCGK	6	Spiaf_0549	70	YKGVICDR	2
233	208.86	Spiaf_0549	1148	RPKNPAVLAQVGGTVK	3	Spiaf_0549	1126	ESAKTADITGGLPR	4
234	70.09	Spiaf_0549	22	AWSYGEVKKPETINYR	8	Spiaf_1501	167	ELNLSKK	6
235	106.45	Spiaf_1501	93	IVYSDKDSAVDDPIR	6	Spiaf_1501	130	KMEDGENIIK	1
236	63.65	Spiaf_1501	173	KEISEYLAER	1	Spiaf_1501	566	QIEAKALR	5
237	65.33	Spiaf_0549	374	LVEKDVVYNIK	4	Spiaf_1501	566	QIEAKALR	5
238	233.47	Spiaf_0577	279	SSNCLKNADIR	6	Spiaf_0577	4	KNLLQGFK	1
239	80.38	Spiaf_1069	26	AYQLTMTGDEELVKNNGK	14	Spiaf_0577	298	TEDDIAKTR	7
240	63.65	Spiaf_1501	93	IVYSDKDSAVDDPIR	6	Spiaf_1501	532	EQEVLKMR	6
241	32.94	Spiaf_1501	214	GEPLDSNPELTKIR	12	Spiaf_1501	566	QIEAKALR	5
242	136.11	Spiaf_1501	429	VPVHMIEQINKVVR	11	Spiaf_1501	345	GKTMMQSAK	2
243	279.91	Spiaf_1501	208	QQLVQKGEPLDSNPELTK	6	Spiaf_0548	1146	GKQIPLTER	2
244	53.68	Spiaf_1501	429	VPVHMIEQINKVVR	11	Spiaf_0577	307	NFGKK	4
245	42.74	Spiaf_0548	1049	STGPYSLVTQQPLGGKAQFGGQR	16	Spiaf_0549	322	GKQGR	2
246	88.73	Spiaf_1501	130	KMEDGENIIK	1	Spiaf_1501	584	LKDYLDN	2
247	227.36	Spiaf_0548	857	LLNSIFGEKAK	9	Spiaf_0577	298	TEDDIAKTR	7
248	65.33	Spiaf_1501	251	FISVSSKIR	7	Spiaf_1501	313	QFQITDKK	7
249	220.8	Spiaf_0548	152	SPGVIFSHEKGVYSSR	10	Spiaf_0549	1119	TLAKILK	4
250	157.99	Spiaf_0548	1049	STGPYSLVTQQPLGGKAQFGGQR	16	Spiaf_0548	926	HGNKGVIAR	4
251	53.47	Spiaf_1501	532	EQEVLKMR	6	Spiaf_1501	584	LKDYLDN	2
252	54.53	Spiaf_0549	620	IPEVKAEMIDK	5	Spiaf_0549	744	KGLADTALK	1
253	225.25	Spiaf_1501	429	VPVHMIEQINKVVR	11	Spiaf_0577	298	TEDDIAKTR	7
254	144.8	Spiaf_0549	979	GGKELLAEENAYVVNK	3	Spiaf_0549	953	IDLKK	4
255	180.44	Spiaf_1501	286	GLANPTQKLR	8	Spiaf_1501	251	FISVSSKIR	7
256	224.42	Spiaf_0548	152	SPGVIFSHEKGVYSSR	10	Spiaf_0549	1126	ESAKTADITGGLPR	4
257	183.06	Spiaf_1501	93	IVYSDKDSAVDDPIR	6	Spiaf_1501	363	LVVSIAKK	7
258	55.6	Spiaf_0548	1049	STGPYSLVTQQPLGGKAQFGGQR	16	Spiaf_1501	471	VKSVK	2
259	128.82	Spiaf_0577	290	TIGDLTAKTEDDIAK	8	Spiaf_0577	279	SSNCLKNADIR	6
260	145.04	Spiaf_0549	1126	ESAKTADITGGLPR	4	Spiaf_0549	1119	TLAKILK	4
261	215.45	Spiaf_1501	56	LEDEDDAAEDDDDKEEQEQDEEEDDTDSSAQDAAKR	35	Spiaf_1501	429	VPVHMIEQINKVVR	11
262	150.69	Spiaf_1501	173	KEISEYLAER	1	Spiaf_1501	532	EQEVLKMR	6
263	108	Spiaf_0548	857	LLNSIFGEKAK	9	Spiaf_0548	798	ETKLGVEK	3
264	292.75	Spiaf_1501	429	VPVHMIEQINKVVR	11	Spiaf_0549	30	KPETINYR	1
265	178.3	Spiaf_0548	152	SPGVIFSHEKGVYSSR	10	Spiaf_1501	93	IVYSDKDSAVDDPIR	6
266	152.34	Spiaf_0548	1049	STGPYSLVTQQPLGGKAQFGGQR	16	Spiaf_0548	916	LKEGDKIAGR	6
267	85.73	Spiaf_0549	745	GLADTALKTADAGYLTR	8	Spiaf_0549	322	GKQGR	2
268	184.87	Spiaf_0549	745	GLADTALKTADAGYLTR	8	Spiaf_0548	926	HGNKGVIAR	4
269	213.3	Spiaf_1501	429	VPVHMIEQINKVVR	11	Spiaf_0548	798	ETKLGVEK	3
270	97.07	Spiaf_1069	26	AYQLTMTGDEELVKNNGK	14	Spiaf_0577	279	SSNCLKNADIR	6
271	72.62	Spiaf_1501	173	KEISEYLAER	1	Spiaf_1501	392	AVEKFEYR	4
272	200.71	Spiaf_0549	22	AWSYGEVKKPETINYR	8	Spiaf_0549	38	TLRPEKDGLFCER	6
273	44.12	Spiaf_1501	584	LKDYLDN	2	Spiaf_1501	363	LVVSIAKK	7
274	249.28	Spiaf_1501	429	VPVHMIEQINKVVR	11	Spiaf_0577	279	SSNCLKNADIR	6
275	194.8	Spiaf_1501	429	VPVHMIEQINKVVR	11	Spiaf_0549	65	FKSIR	2
276	147.75	Spiaf_1501	429	VPVHMIEQINKVVR	11	Spiaf_0548	96	GHTYAVPLKAR	9
277	23.8	Spiaf_0549	378	DVVYNIKR	7	Spiaf_1501	584	LKDYLDN	2
278	72.05	Spiaf_1501	93	IVYSDKDSAVDDPIR	6	Spiaf_0549	1119	TLAKILK	4
279	86.63	Spiaf_0548	152	SPGVIFSHEKGVYSSR	10	Spiaf_1501	584	LKDYLDN	2
280	60.4	Spiaf_1501	429	VPVHMIEQINKVVR	11	Spiaf_0548	223	TIKLSDSR	3
281	120.59	Spiaf_1501	429	VPVHMIEQINKVVR	11	Spiaf_1501	566	QIEAKALR	5
282	258.79	Spiaf_0549	745	GLADTALKTADAGYLTR	8	Spiaf_0548	916	LKEGDKIAGR	6
283	252.69	Spiaf_1501	429	VPVHMIEQINKVVR	11	Spiaf_0548	1037	LNHLIDDKMHAR	8
284	249.36	Spiaf_0548	871	DSSLKIPHGYDGTVIDVQR	5	Spiaf_0577	279	SSNCLKNADIR	6
285	187.63	Spiaf_1501	429	VPVHMIEQINKVVR	11	Spiaf_0548	843	VTPKSESETTPEFK	4
286	193.73	Spiaf_0548	871	DSSLKIPHGYDGTVIDVQR	5	Spiaf_0548	1037	LNHLIDDKMHAR	8
287	173.93	Spiaf_0549	51	IFGTTKEWECSCGK	6	Spiaf_0549	38	TLRPEKDGLFCER	6
288	82.36	Spiaf_1501	429	VPVHMIEQINKVVR	11	Spiaf_1501	167	ELNLSKK	6
289	88.64	Spiaf_0548	843	VTPKSESETTPEFK	4	Spiaf_0548	857	LLNSIFGEKAK	9
290	66.84	Spiaf_0548	152	SPGVIFSHEKGVYSSR	10	Spiaf_0548	185	ELIYAKIDR	6
292	261.52	Spiaf_0548	857	LLNSIFGEKAK	9	Spiaf_0549	70	YKGVICDR	2
293	137.14	Spiaf_0548	1134	GLALDMAIYDSKGK	12	Spiaf_1501	159	AFSKQDPK	4
294	84.66	Spiaf_0548	1134	GLALDMAIYDSKGK	12	Spiaf_0549	1363	SYKNIK	3
295	167.83	Spiaf_1501	429	VPVHMIEQINKVVR	11	Spiaf_1501	356	LIKANLR	3
296	86.03	Spiaf_1501	429	VPVHMIEQINKVVR	11	Spiaf_0549	329	QNLLGKR	6
297	242.12	Spiaf_0549	38	TLRPEKDGLFCER	6	Spiaf_1501	173	KEISEYLAER	1
298	199.07	Spiaf_0548	871	DSSLKIPHGYDGTVIDVQR	5	Spiaf_0549	70	YKGVICDR	2
299	61.3	Spiaf_1069	44	VVPTAIKQILTK	7	Spiaf_1069	56	KVAYR	1
300	312.82	Spiaf_0549	22	AWSYGEVKKPETINYR	8	Spiaf_1501	173	KEISEYLAER	1
301	235.71	Spiaf_0548	119	QKDIYMGDIPLMTDR	2	Spiaf_0548	94	LKGHTYAVPLKAR	11
302	46.66	Spiaf_0549	1261	KVEIINVGDTHFIYGQQVDKYR	20	Spiaf_0549	847	TVLTCESKHGVCIK	8
303	15.2	Spiaf_0548	809	DIPNTSEKSLDQLDEEGIIR	8	Spiaf_1501	471	VKSVK	2
304	131.06	Spiaf_1501	429	VPVHMIEQINKVVR	11	Spiaf_1501	532	EQEVLKMR	6
305	115.33	Spiaf_0548	871	DSSLKIPHGYDGTVIDVQR	5	Spiaf_0549	329	QNLLGKR	6
306	156.36	Spiaf_1501	429	VPVHMIEQINKVVR	11	Spiaf_1501	392	AVEKFEYR	4
307	238.92	Spiaf_0548	1049	STGPYSLVTQQPLGGKAQFGGQR	16	Spiaf_0548	1037	LNHLIDDKMHAR	8
308	60.63	Spiaf_0549	307	GASNRPLKSLSDMLK	8	Spiaf_0549	329	QNLLGKR	6
310	36.2	Spiaf_0548	1049	STGPYSLVTQQPLGGKAQFGGQR	16	Spiaf_0548	798	ETKLGVEK	3
311	35.11	Spiaf_1501	296	IEEELGLTADSIKDQIR	13	Spiaf_1501	264	EEDRIEKR	7
312	32.35	Spiaf_0549	287	MLQEAVDALFDNSKK	14	Spiaf_0549	304	VVKGASNRPLK	3
313	229.44	Spiaf_1501	173	KEISEYLAERR	1	Spiaf_1501	251	FISVSSKIR	7
314	62.82	Spiaf_0549	1344	GLKENVIIGHLIPAGTGMR	3	Spiaf_0549	322	GKQGR	2
315	43.08	Spiaf_0548	1049	STGPYSLVTQQPLGGKAQFGGQR	16	Spiaf_0548	843	VTPKSESETTPEFK	4
316	76.1	Spiaf_0549	745	GLADTALKTADAGYLTR	8	Spiaf_0548	1037	LNHLIDDKMHAR	8
317	313.87	Spiaf_0549	134	YIVIDPGDTDLNKMDLLSEEEYLEAKDR	26	Spiaf_1501	345	GKTMMQSAK	2
318	215.31	Spiaf_0548	73	LEYDHYSLDEANIKFSEAECK	14	Spiaf_0548	96	GHTYAVPLKAR	9
319	53.47	Spiaf_0548	1049	STGPYSLVTQQPLGGKAQFGGQR	16	Spiaf_1501	566	QIEAKALR	5
320	100.27	Spiaf_0549	708	GLMAKPSGDIIELPIR	5	Spiaf_0548	926	HGNKGVIAR	4
321	192.92	Spiaf_1069	44	VVPTAIKQILTK	7	Spiaf_0577	298	TEDDIAKTR	7
322	77.22	Spiaf_1501	42	MDDVIALLGKNNIR	10	Spiaf_0549	322	GKQGR	2
323	92.28	Spiaf_0548	871	DSSLKIPHGYDGTVIDVQR	5	Spiaf_0549	378	DVVYNIKR	7
324	243.98	Spiaf_1501	429	VPVHMIEQINKVVR	11	Spiaf_1501	583	KLKDYLDN	1
325	22.07	Spiaf_0548	809	DIPNTSEKSLDQLDEEGIIR	8	Spiaf_0577	307	NFGKK	4
326	99.23	Spiaf_0548	857	LLNSIFGEKAK	9	Spiaf_0548	801	LGVEKLTR	5
327	150.35	Spiaf_0548	809	DIPNTSEKSLDQLDEEGIIR	8	Spiaf_0577	298	TEDDIAKTR	7
328	199.84	Spiaf_0549	287	MLQEAVDALFDNSKK	14	Spiaf_0549	322	GKQGR	2
329	11.9	Spiaf_0548	1049	STGPYSLVTQQPLGGKAQFGGQR	16	Spiaf_0549	329	QNLLGKR	6
330	325.64	Spiaf_0548	857	LLNSIFGEKAK	9	Spiaf_0549	378	DVVYNIKR	7
331	171.32	Spiaf_1501	429	VPVHMIEQINKVVR	11	Spiaf_1501	251	FISVSSKIR	7
332	194.39	Spiaf_0548	809	DIPNTSEKSLDQLDEEGIIR	8	Spiaf_0577	279	SSNCLKNADIR	6
334	195.85	Spiaf_0549	1148	RPKNPAVLAQVGGTVK	3	Spiaf_0549	1072	KITEFSLESLQPR	1
335	176.32	Spiaf_0549	745	GLADTALKTADAGYLTR	8	Spiaf_0549	1148	RPKNPAVLAQVGGTVK	3
336	24.34	Spiaf_0548	809	DIPNTSEKSLDQLDEEGIIR	8	Spiaf_0548	798	ETKLGVEK	3
337	343.63	Spiaf_0548	809	DIPNTSEKSLDQLDEEGIIR	8	Spiaf_0577	311	KSLQEIK	1
338	311.85	Spiaf_0549	134	YIVIDPGDTDLNKMDLLSEEEYLEAKDR	26	Spiaf_1501	354	DRLIKANLR	5
339	54.61	Spiaf_0549	745	GLADTALKTADAGYLTR	8	Spiaf_0549	329	QNLLGKR	6
340	64	Spiaf_0548	809	DIPNTSEKSLDQLDEEGIIR	8	Spiaf_1501	566	QIEAKALR	5
341	26.6	Spiaf_0549	787	ALKDGEEVVESLTDR	3	Spiaf_0549	1119	TLAKILK	4
342	107.66	Spiaf_0548	809	DIPNTSEKSLDQLDEEGIIR	8	Spiaf_0549	70	YKGVICDR	2
343	214.16	Spiaf_0548	152	SPGVIFSHEKGVYSSR	10	Spiaf_0549	745	GLADTALKTADAGYLTR	8
344	58.55	Spiaf_0549	745	GLADTALKTADAGYLTR	8	Spiaf_1501	532	EQEVLKMR	6
345	55.6	Spiaf_0549	1148	RPKNPAVLAQVGGTVK	3	Spiaf_0549	913	IYLKYPVLIR	4
346	190.26	Spiaf_0548	809	DIPNTSEKSLDQLDEEGIIR	8	Spiaf_0548	1000	KLEEAGLPGTSK	1
347	169.51	Spiaf_0548	809	DIPNTSEKSLDQLDEEGIIR	8	Spiaf_0549	329	QNLLGKR	6
348	30.57	Spiaf_0548	119	QKDIYMGDIPLMTDR	2	Spiaf_0577	279	SSNCLKNADIR	6
350	50.34	Spiaf_1501	429	VPVHMIEQINKVVR	11	Spiaf_1501	584	LKDYLDN	2
351	213.83	Spiaf_0548	414	SVGELLGNQLKTAFSR	11	Spiaf_0548	433	IAKER	3
352	53.47	Spiaf_0548	809	DIPNTSEKSLDQLDEEGIIR	8	Spiaf_1501	532	EQEVLKMR	6
353	163.51	Spiaf_0549	1173	VIVVEDAYGAEFKHMVPMGK	13	Spiaf_1501	566	QIEAKALR	5
354	82.18	Spiaf_1501	42	MDDVIALLGKNNIR	10	Spiaf_0548	1037	LNHLIDDKMHAR	8
355	50.04	Spiaf_0549	745	GLADTALKTADAGYLTR	8	Spiaf_0549	1126	ESAKTADITGGLPR	4
356	73.78	Spiaf_0549	1173	VIVVEDAYGAEFKHMVPMGK	13	Spiaf_0549	1166	GILKGK	4
357	364.02	Spiaf_1501	296	IEEELGLTADSIKDQIR	13	Spiaf_1501	286	GLANPTQKLR	8
358	125.21	Spiaf_0549	421	LGIQAFEPVLVSGKAIR	14	Spiaf_0548	916	LKEGDKIAGR	6
359	35.75	Spiaf_0549	421	LGIQAFEPVLVSGKAIR	14	Spiaf_0549	322	GKQGR	2
360	275.07	Spiaf_0548	809	DIPNTSEKSLDQLDEEGIIR	8	Spiaf_0548	829	VGAKVQSGSILVGK	4
361	58.66	Spiaf_0548	809	DIPNTSEKSLDQLDEEGIIR	8	Spiaf_0549	378	DVVYNIKR	7
362	371.25	Spiaf_0549	1072	KITEFSLESLQPR	1	Spiaf_0549	1126	ESAKTADITGGLPR	4
363	86.63	Spiaf_0548	857	LLNSIFGEKAK	9	Spiaf_1501	584	LKDYLDN	2
364	21.58	Spiaf_0548	152	SPGVIFSHEKGVYSSR	10	Spiaf_0549	913	IYLKYPVLIR	4
365	59.56	Spiaf_1501	296	IEEELGLTADSIKDQIR	13	Spiaf_1501	313	QFQITDKK	7
366	110.41	Spiaf_0549	913	IYLKYPVLIR	4	Spiaf_0549	329	QNLLGKR	6
367	133.66	Spiaf_0577	15	GITFEHSEVNPEYGKFVAYPFER	15	Spiaf_0577	193	VKYEVENTR	2
368	110.38	Spiaf_1501	42	MDDVIALLGKNNIR	10	Spiaf_0548	798	ETKLGVEK	3
369	23.02	Spiaf_0549	913	IYLKYPVLIR	4	Spiaf_0549	744	KGLADTALK	1
370	186.75	Spiaf_0549	421	LGIQAFEPVLVSGKAIR	14	Spiaf_0548	916	LKEGDK	2
371	141.07	Spiaf_0548	152	SPGVIFSHEKGVYSSR	10	Spiaf_0548	173	GSWLEFEIDQKK	11
372	167.97	Spiaf_0548	1049	STGPYSLVTQQPLGGKAQFGGQR	16	Spiaf_0548	871	DSSLKIPHGYDGTVIDVQR	5
373	143.94	Spiaf_0549	1148	RPKNPAVLAQVGGTVK	3	Spiaf_1501	42	MDDVIALLGKNNIR	10
374	14.97	Spiaf_0548	1049	STGPYSLVTQQPLGGKAQFGGQR	16	Spiaf_1501	429	VPVHMIEQINKVVR	11
375	32.6	Spiaf_1501	20	RQVISYDEITDFLPEEVVNSDKMDDVIALLGK	22	Spiaf_0549	1363	SYKNIK	3
377	95.4	Spiaf_0549	1072	KITEFSLESLQPR	1	Spiaf_0549	1119	TLAKILK	4
378	136.01	Spiaf_0549	1173	VIVVEDAYGAEFKHMVPMGK	13	Spiaf_1501	532	EQEVLKMR	6
379	79.49	Spiaf_0549	1344	GLKENVIIGHLIPAGTGMR	3	Spiaf_0549	329	QNLLGKR	6
380	121.62	Spiaf_0549	708	GLMAKPSGDIIELPIR	5	Spiaf_0549	70	YKGVICDR	2
381	35.66	Spiaf_0549	147	MDLLSEEEYLEAKDR	13	Spiaf_0549	329	QNLLGKR	6
382	176.33	Spiaf_0549	147	MDLLSEEEYLEAKDR	13	Spiaf_1501	286	GLANPTQKLR	8
383	184.21	Spiaf_0549	421	LGIQAFEPVLVSGKAIR	14	Spiaf_0548	1037	LNHLIDDKMHAR	8
384	61.34	Spiaf_1501	42	MDDVIALLGKNNIR	10	Spiaf_0549	1166	GILKGK	4
385	79.49	Spiaf_0549	787	ALKDGEEVVESLTDR	3	Spiaf_0549	961	LLIPEGDKAVK	8
386	46.35	Spiaf_0549	287	MLQEAVDALFDNSKK	14	Spiaf_1501	566	QIEAKALR	5
387	264.63	Spiaf_1501	3	EMQNDPALEKLLEYAK	10	Spiaf_0549	322	GKQGR	2
388	45.37	Spiaf_0549	1049	YEDIDLGTTLKEEVNEDTGNVEK	11	Spiaf_0549	1148	RPKNPAVLAQVGGTVK	3
389	220.89	Spiaf_0548	1049	STGPYSLVTQQPLGGKAQFGGQR	16	Spiaf_0548	185	ELIYAKIDR	6
390	43.61	Spiaf_0548	119	QKDIYMGDIPLMTDR	2	Spiaf_0549	38	TLRPEKDGLFCER	6
391	295.67	Spiaf_1501	208	QQLVQKGEPLDSNPELTK	6	Spiaf_0548	119	QKDIYMGDIPLMTDR	2
392	44.86	Spiaf_1501	3	EMQNDPALEKLLEYAK	10	Spiaf_1501	471	VKSVK	2
393	53.57	Spiaf_0549	1173	VIVVEDAYGAEFKHMVPMGK	13	Spiaf_0549	1164	FKGILK	2
394	140.01	Spiaf_0549	1126	ESAKTADITGGLPR	4	Spiaf_0549	913	IYLKYPVLIR	4
395	182.29	Spiaf_1501	42	MDDVIALLGKNNIR	10	Spiaf_1501	13	LLEYAKK	6
396	96.34	Spiaf_0549	708	GLMAKPSGDIIELPIR	5	Spiaf_0549	329	QNLLGKR	6
397	36.59	Spiaf_0548	781	EDVFTSIHIKEFTIDVR	10	Spiaf_1501	471	VKSVK	2
398	49.35	Spiaf_0549	1344	GLKENVIIGHLIPAGTGMR	3	Spiaf_0549	378	DVVYNIKR	7
400	158.3	Spiaf_0549	361	MALELFKPFIMKK	12	Spiaf_0577	279	SSNCLKNADIR	6
401	262.24	Spiaf_0548	809	DIPNTSEKSLDQLDEEGIIR	8	Spiaf_0548	871	DSSLKIPHGYDGTVIDVQR	5
402	116.73	Spiaf_0548	809	DIPNTSEKSLDQLDEEGIIR	8	Spiaf_0577	290	TIGDLTAKTEDDIAK	8
403	197.17	Spiaf_0549	287	MLQEAVDALFDNSKK	14	Spiaf_0549	329	QNLLGKR	6
404	199.39	Spiaf_0549	287	MLQEAVDALFDNSKK	14	Spiaf_0549	1119	TLAKILK	4
405	191.29	Spiaf_1501	42	MDDVIALLGKNNIR	10	Spiaf_1501	392	AVEKFEYR	4
406	86.1	Spiaf_0549	1047	IRYEDIDLGTTLKEEVNEDTGNVEK	13	Spiaf_0549	1126	ESAKTADITGGLPR	4
407	202.05	Spiaf_0548	781	EDVFTSIHIKEFTIDVR	10	Spiaf_0548	1037	LNHLIDDKMHAR	8
408	148.49	Spiaf_1501	3	EMQNDPALEKLLEYAK	10	Spiaf_0548	1037	LNHLIDDKMHAR	8
409	53.23	Spiaf_0548	781	EDVFTSIHIKEFTIDVR	10	Spiaf_0548	916	LKEGDK	2
410	154.31	Spiaf_0549	708	GLMAKPSGDIIELPIR	5	Spiaf_0549	1126	ESAKTADITGGLPR	4
411	48.85	Spiaf_0549	287	MLQEAVDALFDNSKK	14	Spiaf_1501	532	EQEVLKMR	6
412	15.22	Spiaf_0548	173	GSWLEFEIDQKK	11	Spiaf_0549	1119	TLAKILK	4
413	155.22	Spiaf_0549	421	LGIQAFEPVLVSGKAIR	14	Spiaf_0549	70	YKGVICDR	2
414	194.48	Spiaf_0549	361	MALELFKPFIMKK	12	Spiaf_0549	70	YKGVICDR	2
415	101.69	Spiaf_1069	26	AYQLTMTGDEELVKNNGK	14	Spiaf_1069	44	VVPTAIKQILTK	7
416	77.91	Spiaf_1501	42	MDDVIALLGKNNIR	10	Spiaf_1501	363	LVVSIAKK	7
417	63.65	Spiaf_0548	231	ADKEQYVGNVLSNAVYLGEGDER	3	Spiaf_0548	223	TIKLSDSR	3
418	73.25	Spiaf_0548	119	QKDIYMGDIPLMTDR	2	Spiaf_1501	429	VPVHMIEQINKVVR	11
419	155.53	Spiaf_0549	708	GLMAKPSGDIIELPIR	5	Spiaf_0549	620	IPEVKAEMIDK	5
420	141.47	Spiaf_1501	93	IVYSDKDSAVDDPIR	6	Spiaf_1501	42	MDDVIALLGKNNIR	10
421	149.94	Spiaf_0548	598	NGDYTTKPPEDIQYMDVSPK	7	Spiaf_0549	913	IYLKYPVLIR	4
422	14.66	Spiaf_0549	913	IYLKYPVLIR	4	Spiaf_0549	941	KGFITLSK	1
423	52.33	Spiaf_0549	421	LGIQAFEPVLVSGKAIR	14	Spiaf_0549	329	QNLLGKR	6
424	171.73	Spiaf_0549	421	LGIQAFEPVLVSGKAIR	14	Spiaf_0549	744	KGLADTALK	1
425	138.66	Spiaf_0548	598	NGDYTTKPPEDIQYMDVSPK	7	Spiaf_0549	708	GLMAKPSGDIIELPIR	5
426	257.75	Spiaf_0549	421	LGIQAFEPVLVSGKAIR	14	Spiaf_0548	829	VGAKVQSGSILVGK	4
427	137.5	Spiaf_1501	42	MDDVIALLGKNNIR	10	Spiaf_1501	173	KEISEYLAER	1
428	75.67	Spiaf_0548	1106	IYESIVKGEPSTHAGVPESFNVLVQELR	7	Spiaf_1501	566	QIEAKALR	5
429	73.07	Spiaf_0577	15	GITFEHSEVNPEYGKFVAYPFER	15	Spiaf_0549	342	SVIVVGPELKLHQCGLPVK	10
431	208.87	Spiaf_1501	429	VPVHMIEQINKVVR	11	Spiaf_1501	42	MDDVIALLGKNNIR	10
432	63.65	Spiaf_0548	1106	IYESIVKGEPSTHAGVPESFNVLVQELR	7	Spiaf_0549	70	YKGVICDR	2
433	136.96	Spiaf_0548	781	EDVFTSIHIKEFTIDVR	10	Spiaf_0549	329	QNLLGKR	6
434	56.41	Spiaf_0549	942	GFITLSKILQR	7	Spiaf_0549	961	LLIPEGDKAVK	8
435	390.06	Spiaf_0549	787	ALKDGEEVVESLTDR	3	Spiaf_0549	941	KGFITLSKILQR	8
436	85.68	Spiaf_1501	3	EMQNDPALEKLLEYAK	10	Spiaf_0549	329	QNLLGKR	6
437	72.02	Spiaf_0549	656	VVEVWSKTNEDLTGVMMTNLEK	7	Spiaf_0549	744	KGLADTALK	1
438	157.33	Spiaf_0549	287	MLQEAVDALFDNSKK	14	Spiaf_0549	941	KGFITLSK	1
439	63.65	Spiaf_0548	1106	IYESIVKGEPSTHAGVPESFNVLVQELR	7	Spiaf_1501	532	EQEVLKMR	6
440	16.91	Spiaf_1501	3	EMQNDPALEKLLEYAK	10	Spiaf_1501	532	EQEVLKMR	6
441	15.08	Spiaf_0549	134	YIVIDPGDTDLNKMDLLSEEEYLEAKDR	13	Spiaf_1501	356	LIKANLR	3
442	29.84	Spiaf_0548	1106	IYESIVKGEPSTHAGVPESFNVLVQELR	7	Spiaf_0549	378	DVVYNIKR	7
443	183.74	Spiaf_0549	421	LGIQAFEPVLVSGKAIR	14	Spiaf_0549	941	KGFITLSK	1
444	50.34	Spiaf_0549	287	MLQEAVDALFDNSKK	14	Spiaf_1501	584	LKDYLDN	2
445	405.41	Spiaf_0549	787	ALKDGEEVVESLTDR	3	Spiaf_0549	913	IYLKYPVLIR	4
446	105.42	Spiaf_0549	287	MLQEAVDALFDNSKK	14	Spiaf_0549	315	SLSDMLKGK	7
447	133.68	Spiaf_0549	287	MLQEAVDALFDNSKK	14	Spiaf_0549	307	GASNRPLKSLSDMLK	8
448	206.09	Spiaf_0548	1049	STGPYSLVTQQPLGGKAQFGGQR	16	Spiaf_0549	421	LGIQAFEPVLVSGKAIR	14
449	285.2	Spiaf_0549	1047	IRYEDIDLGTTLKEEVNEDTGNVEK	13	Spiaf_0549	1072	KITEFSLESLQPR	1
450	202.2	Spiaf_0549	421	LGIQAFEPVLVSGKAIR	14	Spiaf_0548	778	IVKEDVFTSIHIK	3
451	40.84	Spiaf_0549	708	GLMAKPSGDIIELPIR	5	Spiaf_0549	941	KGFITLSKILQR	8
452	120.11	Spiaf_0548	893	SEGDDLAPGVEQVVKVLVATK	15	Spiaf_0548	1037	LNHLIDDKMHAR	8
453	111.29	Spiaf_1501	3	EMQNDPALEKLLEYAK	10	Spiaf_1501	429	VPVHMIEQINKVVR	11
454	19.64	Spiaf_0577	164	GYVPSESNEEYIDVVGTIPLDAVYTPIKR	28	Spiaf_0577	193	VKYEVENTR	2
455	231.14	Spiaf_0549	708	GLMAKPSGDIIELPIR	5	Spiaf_0549	787	ALKDGEEVVESLTDR	3
456	119.21	Spiaf_0549	1344	GLKENVIIGHLIPAGTGMR	3	Spiaf_0549	913	IYLKYPVLIR	4
457	245.4	Spiaf_0548	1049	STGPYSLVTQQPLGGKAQFGGQR	16	Spiaf_0548	781	EDVFTSIHIKEFTIDVR	10
458	60.49	Spiaf_0548	1106	IYESIVKGEPSTHAGVPESFNVLVQELR	7	Spiaf_0548	1049	STGPYSLVTQQPLGGKAQFGGQR	16
459	239.37	Spiaf_0549	421	LGIQAFEPVLVSGKAIR	14	Spiaf_0548	185	ELIYAKIDR	6
460	33.54	Spiaf_0548	847	SESETTPEFKLLNSIFGEK	10	Spiaf_0548	866	AKEVR	2
462	71.15	Spiaf_0549	1344	GLKENVIIGHLIPAGTGMR	3	Spiaf_0549	708	GLMAKPSGDIIELPIR	5
463	22.12	Spiaf_0548	847	SESETTPEFKLLNSIFGEK	10	Spiaf_0577	279	SSNCLKNADIR	6
464	164.97	Spiaf_0549	361	MALELFKPFIMK	7	Spiaf_0549	329	QNLLGKR	6
465	46.82	Spiaf_0548	893	SEGDDLAPGVEQVVKVLVATK	15	Spiaf_1501	471	VKSVK	2
466	77.44	Spiaf_0548	847	SESETTPEFKLLNSIFGEK	10	Spiaf_0548	798	ETKLGVEK	3
467	53.08	Spiaf_0548	442	DTDTIKPQDLASIKPIVAAIK	6	Spiaf_0548	119	QKDIYMGDIPLMTDR	2
468	136.16	Spiaf_0548	847	SESETTPEFKLLNSIFGEK	10	Spiaf_0549	70	YKGVICDR	2
469	25.89	Spiaf_0549	553	VLLNEAFPATVPFVNHTMGDKQLR	21	Spiaf_0549	913	IYLKYPVLIR	4
470	175.34	Spiaf_0549	708	GLMAKPSGDIIELPIR	5	Spiaf_0549	913	IYLKYPVLIR	4
471	38.82	Spiaf_0549	478	NLLNPANGKPIVFPSQDMVLGLYNLTK	9	Spiaf_0548	926	HGNKGVIAR	4
472	198.61	Spiaf_0548	871	DSSLKIPHGYDGTVIDVQR	5	Spiaf_0549	361	MALELFKPFIMK	7
473	24.78	Spiaf_0548	847	SESETTPEFKLLNSIFGEK	10	Spiaf_0549	38	TLRPEKDGLFCER	6
474	131.06	Spiaf_1501	375	GLHFFDLVQEGNIGLIKAVEK	17	Spiaf_1501	532	EQEVLKMR	6
475	233.09	Spiaf_0549	352	LHQCGLPVKMALELFKPFIMK	9	Spiaf_0548	915	KLKEGDK	3
476	126.71	Spiaf_0549	553	VLLNEAFPATVPFVNHTMGDKQLR	21	Spiaf_0549	1049	YEDIDLGTTLKEEVNEDTGNVEK	11
477	143.01	Spiaf_0549	553	VLLNEAFPATVPFVNHTMGDKQLR	21	Spiaf_0549	708	GLMAKPSGDIIELPIR	5
478	109.29	Spiaf_0549	1344	GLKENVIIGHLIPAGTGMR	3	Spiaf_0549	421	LGIQAFEPVLVSGKAIR	14
479	143.7	Spiaf_0549	1344	GLKENVIIGHLIPAGTGMR	3	Spiaf_0549	287	MLQEAVDALFDNSKK	14
480	137.5	Spiaf_0549	913	IYLKYPVLIR	4	Spiaf_0549	942	GFITLSKILQR	7
481	214.58	Spiaf_0549	625	AEMIDKANAEVLNIQNQYLQGHITNDER	6	Spiaf_0549	656	VVEVWSKTNEDLTGVMMTNLEK	7
482	102.81	Spiaf_1501	375	GLHFFDLVQEGNIGLIKAVEK	17	Spiaf_1501	173	KEISEYLAER	1
483	139.2	Spiaf_0548	893	SEGDDLAPGVEQVVKVLVATK	15	Spiaf_0549	70	YKGVICDR	2
484	123.69	Spiaf_1501	228	GVILQKVEDIEFHQQEILLFSDR	6	Spiaf_1501	214	GEPLDSNPELTKIR	12
485	86.1	Spiaf_0548	847	SESETTPEFKLLNSIFGEK	10	Spiaf_1501	429	VPVHMIEQINKVVR	11
486	13.46	Spiaf_0549	1283	FHEENRKVQR	7	Spiaf_2650	158	KEMEEAIFTR	1
487	136.8	Spiaf_0548	847	SESETTPEFKLLNSIFGEK	10	Spiaf_0548	801	LGVEKLTR	5
488	58.55	Spiaf_0548	847	SESETTPEFKLLNSIFGEK	10	Spiaf_0549	378	DVVYNIKR	7
489	55.5	Spiaf_0549	553	VLLNEAFPATVPFVNHTMGDKQLR	21	Spiaf_0549	942	GFITLSKILQR	7
490	101.41	Spiaf_0548	847	SESETTPEFKLLNSIFGEK	10	Spiaf_0549	51	IFGTTKEWECSCGK	6
492	84.03	Spiaf_0548	1106	IYESIVKGEPSTHAGVPESFNVLVQELR	7	Spiaf_0549	361	MALELFKPFIMKK	12
493	73.81	Spiaf_0548	259	AGDKLHPHDIDELLHSGISEVQIIDTDHPDSLHSDIILNCFDR	4	Spiaf_0549	1049	YEDIDLGTTLKEEVNEDTGNVEK	11
494	106.6	Spiaf_0548	781	EDVFTSIHIKEFTIDVR	10	Spiaf_0549	421	LGIQAFEPVLVSGKAIR	14
495	216.16	Spiaf_0548	1049	STGPYSLVTQQPLGGKAQFGGQR	16	Spiaf_0548	893	SEGDDLAPGVEQVVKVLVATK	15
496	73.07	Spiaf_0577	206	TDFDKLILEVWTDGTIKPDDAVAEAAK	5	Spiaf_0549	342	SVIVVGPELKLHQCGLPVK	10
497	343.63	Spiaf_0548	809	DIPNTSEKSLDQLDEEGIIR	8	Spiaf_0549	361	MALELFKPFIMK	7
498	104.17	Spiaf_0549	478	NLLNPANGKPIVFPSQDMVLGLYNLTK	9	Spiaf_0549	744	KGLADTALK	1
499	127.17	Spiaf_0549	1344	GLKENVIIGHLIPAGTGMR	3	Spiaf_0549	361	MALELFKPFIMK	7
500	225.61	Spiaf_0549	478	NLLNPANGKPIVFPSQDMVLGLYNLTK	9	Spiaf_0549	553	VLLNEAFPATVPFVNHTMGDKQLR	21
501	52.27	Spiaf_0549	724	SNFKEGLSVIEFFISTNGAR	4	Spiaf_0549	70	YKGVICDR	2
502	15.48	Spiaf_1501	480	EPISLETPIGEEEDSLLGDFIEDKDVENPAHQTAFTLLQEQLR	24	Spiaf_1501	471	VKSVK	2
503	115.57	Spiaf_0577	206	TDFDKLILEVWTDGTIKPDDAVAEAAK	5	Spiaf_0577	15	GITFEHSEVNPEYGKFVAYPFER	15
504	39.02	Spiaf_1501	480	EPISLETPIGEEEDSLLGDFIEDKDVENPAHQTAFTLLQEQLR	24	Spiaf_0548	798	ETKLGVEK	3
505	81.95	Spiaf_0549	724	SNFKEGLSVIEFFISTNGAR	4	Spiaf_0548	1001	LEEAGLPGTSKTVLYDGR	11
506	15.22	Spiaf_1501	480	EPISLETPIGEEEDSLLGDFIEDKDVENPAHQTAFTLLQEQLR	24	Spiaf_0549	329	QNLLGKR	6
507	120.06	Spiaf_0549	386	AKSLVEQEAPEVFAVLDEVVQEHPVLLNR	2	Spiaf_0548	1049	STGPYSLVTQQPLGGKAQFGGQR	16
508	65.33	Spiaf_0549	386	AKSLVEQEAPEVFAVLDEVVQEHPVLLNR	2	Spiaf_0549	378	DVVYNIKR	7
509	57.47	Spiaf_1069	1	MILPLDLLESAETNMYELTAATIR	1	Spiaf_1069	40	NNGKVVPTAIK	4
511	78.67	Spiaf_0549	1148	RPKNPAVLAQVGGTVK	3	Spiaf_0577	2	ARKNLLQGFK	3
512	225.32	Spiaf_0549	1173	VIVVEDAYGAEFKHMVPMGK	13	Spiaf_0549	1148	RPKNPAVLAQVGGTVK	3
