## Supplementary Data File for "Regulatory landscapes and structural choreography of transcription initiation in spirochetes": CLMS_sfc_holo_rep2.csv

Id	Score	Protein1	PepPos1	PepSeq1	LinkPos1	Protein2	PepPos2	PepSeq2	LinkPos2
1	16.54	Spiaf_0549	304	VVKGASNRPLK	3	Spiaf_0549	322	GKQGR	2
2	139.01	Spiaf_0548	866	AKEVR	2	Spiaf_1501	471	VKSVK	2
3	63.05	Spiaf_0549	193	MKMVEK	2	Spiaf_0549	199	GAKADK	3
4	161.33	Spiaf_0549	304	VVKGASNRPLK	3	Spiaf_1501	471	VKSVK	2
5	121.03	Spiaf_0577	345	AGTGKETQDEA	5	Spiaf_0577	337	GNLKYHQK	4
6	211.56	Spiaf_0548	916	LKEGDKIAGR	6	Spiaf_0548	926	HGNKGVIAR	4
7	90.13	Spiaf_0549	329	QNLLGKR	6	Spiaf_0549	322	GKQGR	2
8	71.71	Spiaf_1501	566	QIEAKALR	5	Spiaf_0549	322	GKQGR	2
9	17.91	Spiaf_0577	279	SSNCLKNADIR	6	Spiaf_0549	322	GKQGR	2
10	84.49	Spiaf_1501	13	LLEYAKK	6	Spiaf_0549	322	GKQGR	2
11	163.15	Spiaf_0548	798	ETKLGVEK	3	Spiaf_0548	866	AKEVR	2
12	363.85	Spiaf_0549	1060	EEVNEDTGNVEKK	12	Spiaf_0548	433	IAKER	3
13	36.59	Spiaf_0548	798	ETKLGVEK	3	Spiaf_1501	471	VKSVK	2
14	52.28	Spiaf_0549	65	FKSIR	2	Spiaf_1501	471	VKSVK	2
15	47.14	Spiaf_0577	298	TEDDIAKTR	7	Spiaf_1069	56	KVAYR	1
16	30.57	Spiaf_0549	304	VVKGASNRPLK	3	Spiaf_0548	798	ETKLGVEK	3
17	66.09	Spiaf_0577	345	AGTGKETQDEA	5	Spiaf_0577	298	TEDDIAKTR	7
18	34.08	Spiaf_0577	298	TEDDIAKTR	7	Spiaf_0577	307	NFGKK	4
19	148.99	Spiaf_0549	329	QNLLGKR	6	Spiaf_0548	916	LKEGDK	2
20	57.55	Spiaf_1501	566	QIEAKALR	5	Spiaf_1501	471	VKSVK	2
21	41.24	Spiaf_0577	345	AGTGKETQDEA	5	Spiaf_1069	51	QILTKK	5
22	67.31	Spiaf_0549	329	QNLLGKR	6	Spiaf_0548	866	AKEVR	2
23	65.67	Spiaf_0548	843	VTPKSESETTPEFK	4	Spiaf_0549	322	GKQGR	2
24	87.95	Spiaf_1501	566	QIEAKALR	5	Spiaf_0548	433	IAKER	3
25	128.57	Spiaf_0549	1119	TLAKILK	4	Spiaf_0549	322	GKQGR	2
26	334.76	Spiaf_0548	1037	LNHLIDDKMHAR	8	Spiaf_0548	926	HGNKGVIAR	4
27	79.02	Spiaf_0548	1037	LNHLIDDKMHAR	8	Spiaf_0549	322	GKQGR	2
28	110.63	Spiaf_1501	159	AFSKQDPK	4	Spiaf_0549	1363	SYKNIK	3
30	229.55	Spiaf_1501	532	EQEVLKMR	6	Spiaf_1501	370	KYTNR	1
31	225.95	Spiaf_0548	926	HGNKGVIAR	4	Spiaf_0549	329	QNLLGKR	6
32	108.98	Spiaf_0549	304	VVKGASNRPLK	3	Spiaf_0549	329	QNLLGKR	6
33	32.32	Spiaf_1501	532	EQEVLKMR	6	Spiaf_1501	471	VKSVK	2
34	121.73	Spiaf_1501	264	EEDRIEKR	7	Spiaf_0549	70	YKGVICDR	2
35	229.55	Spiaf_1501	532	EQEVLKMR	6	Spiaf_0548	433	IAKER	3
36	78.51	Spiaf_0577	298	TEDDIAKTR	7	Spiaf_1069	51	QILTKK	5
37	87.76	Spiaf_0577	345	AGTGKETQDEA	5	Spiaf_0577	311	KSLQEIK	1
38	95.62	Spiaf_0548	843	VTPKSESETTPEFK	4	Spiaf_0548	866	AKEVR	2
39	203.51	Spiaf_0577	279	SSNCLKNADIR	6	Spiaf_1069	56	KVAYR	1
40	120.45	Spiaf_0577	312	SLQEIKEK	6	Spiaf_0577	307	NFGKK	4
41	132.48	Spiaf_0548	926	HGNKGVIAR	4	Spiaf_0549	744	KGLADTALK	1
42	41.96	Spiaf_0548	843	VTPKSESETTPEFK	4	Spiaf_1501	471	VKSVK	2
43	71.87	Spiaf_0577	345	AGTGKETQDEA	5	Spiaf_0549	70	YKGVICDR	2
44	361.14	Spiaf_0548	1037	LNHLIDDKMHAR	8	Spiaf_0548	916	LKEGDKIAGR	6
45	86.87	Spiaf_0577	345	AGTGKETQDEA	5	Spiaf_1501	566	QIEAKALR	5
46	105.53	Spiaf_0548	801	LGVEKLTR	5	Spiaf_0548	866	AKEVR	2
47	336.78	Spiaf_0548	1037	LNHLIDDKMHAR	8	Spiaf_0548	916	LKEGDK	2
48	78.62	Spiaf_0577	279	SSNCLKNADIR	6	Spiaf_0577	345	AGTGKETQDEA	5
49	212.56	Spiaf_0548	801	LGVEKLTR	5	Spiaf_1501	471	VKSVK	2
50	55.46	Spiaf_0548	1037	LNHLIDDKMHAR	8	Spiaf_1501	471	VKSVK	2
51	46.62	Spiaf_0577	279	SSNCLKNADIR	6	Spiaf_0577	307	NFGKK	4
52	170.87	Spiaf_1501	363	LVVSIAKK	7	Spiaf_1501	471	VKSVK	2
53	17.91	Spiaf_1501	56	LEDEDDAAEDDDDKEEQEQDEEEDDTDSSAQDAAKR	14	Spiaf_0548	433	IAKER	3
54	134.84	Spiaf_1501	56	LEDEDDAAEDDDDKEEQEQDEEEDDTDSSAQDAAKR	35	Spiaf_0549	304	VVKGASNRPLK	3
55	60.87	Spiaf_0549	378	DVVYNIKR	7	Spiaf_0548	866	AKEVR	2
56	17.91	Spiaf_0549	378	DVVYNIKR	7	Spiaf_1501	471	VKSVK	2
57	32.35	Spiaf_0549	304	VVKGASNRPLK	3	Spiaf_0549	1119	TLAKILK	4
58	131.34	Spiaf_0577	298	TEDDIAKTR	7	Spiaf_0577	312	SLQEIKEK	6
59	112.84	Spiaf_0549	507	AGELGEGKR	8	Spiaf_0549	329	QNLLGKR	6
60	91.57	Spiaf_0549	304	VVKGASNRPLK	3	Spiaf_1501	363	LVVSIAKK	7
61	56.94	Spiaf_0549	1126	ESAKTADITGGLPR	4	Spiaf_0549	322	GKQGR	2
62	105.94	Spiaf_0548	798	ETKLGVEK	3	Spiaf_0549	65	FKSIR	2
63	107.73	Spiaf_0577	298	TEDDIAKTR	7	Spiaf_0549	70	YKGVICDR	2
64	115.01	Spiaf_0577	298	TEDDIAKTR	7	Spiaf_1501	566	QIEAKALR	5
65	98.05	Spiaf_1501	286	GLANPTQKLR	8	Spiaf_1501	264	EEDRIEKR	7
66	143.97	Spiaf_0577	279	SSNCLKNADIR	6	Spiaf_0577	298	TEDDIAKTR	7
67	41.94	Spiaf_0548	829	VGAKVQSGSILVGK	4	Spiaf_0548	916	LKEGDK	2
68	53.48	Spiaf_0548	152	SPGVIFSHEKGVYSSR	10	Spiaf_0549	322	GKQGR	2
69	63.81	Spiaf_0549	744	KGLADTALK	1	Spiaf_0548	918	EGDKIAGR	4
70	219.33	Spiaf_1501	92	RIVYSDKDSAVDDPIR	7	Spiaf_0549	303	RVVKGASNRPLK	4
71	136.16	Spiaf_0549	70	YKGVICDR	2	Spiaf_0549	65	FKSIR	2
72	43.82	Spiaf_1501	566	QIEAKALR	5	Spiaf_0549	65	FKSIR	2
73	67.85	Spiaf_0549	38	TLRPEKDGLFCER	6	Spiaf_1501	471	VKSVK	2
74	86.87	Spiaf_0577	345	AGTGKETQDEA	5	Spiaf_0549	378	DVVYNIKR	7
75	43.82	Spiaf_1501	251	FISVSSKIR	7	Spiaf_0548	866	AKEVR	2
76	280.01	Spiaf_0577	279	SSNCLKNADIR	6	Spiaf_0577	311	KSLQEIK	1
77	138.24	Spiaf_0549	1148	RPKNPAVLAQVGGTVK	3	Spiaf_0549	1123	ILKESAK	3
78	46.35	Spiaf_0548	843	VTPKSESETTPEFK	4	Spiaf_0548	798	ETKLGVEK	3
79	137.83	Spiaf_0577	279	SSNCLKNADIR	6	Spiaf_0549	70	YKGVICDR	2
80	135.02	Spiaf_0549	70	YKGVICDR	2	Spiaf_1501	566	QIEAKALR	5
81	110.92	Spiaf_0577	279	SSNCLKNADIR	6	Spiaf_1501	566	QIEAKALR	5
82	215.51	Spiaf_0549	1060	EEVNEDTGNVEKK	12	Spiaf_0549	1119	TLAKILK	4
83	52.68	Spiaf_0548	843	VTPKSESETTPEFK	4	Spiaf_0549	65	FKSIR	2
84	203.29	Spiaf_1501	532	EQEVLKMR	6	Spiaf_0548	798	ETKLGVEK	3
85	251.43	Spiaf_1501	130	KMEDGENIIK	1	Spiaf_1501	354	DRLIKANLR	5
86	203.29	Spiaf_1501	532	EQEVLKMR	6	Spiaf_0549	65	FKSIR	2
87	112.87	Spiaf_0548	96	GHTYAVPLKAR	9	Spiaf_1501	566	QIEAKALR	5
88	126.07	Spiaf_1501	93	IVYSDKDSAVDDPIR	6	Spiaf_0548	433	IAKER	3
89	25	Spiaf_1501	532	EQEVLKMR	6	Spiaf_0549	30	KPETINYR	1
90	85.52	Spiaf_0549	70	YKGVICDR	2	Spiaf_0549	329	QNLLGKR	6
91	86.34	Spiaf_0577	298	TEDDIAKTR	7	Spiaf_0549	378	DVVYNIKR	7
92	156.36	Spiaf_0577	279	SSNCLKNADIR	6	Spiaf_0548	96	GHTYAVPLKAR	9
93	85.46	Spiaf_0548	843	VTPKSESETTPEFK	4	Spiaf_1501	566	QIEAKALR	5
94	49.06	Spiaf_0549	51	IFGTTKEWECSCGK	6	Spiaf_1501	471	VKSVK	2
95	123.99	Spiaf_1501	93	IVYSDKDSAVDDPIR	6	Spiaf_0549	205	RLLKR	4
96	225.87	Spiaf_0577	279	SSNCLKNADIR	6	Spiaf_1501	130	KMEDGENIIK	1
97	148.28	Spiaf_0549	847	TVLTCESKHGVCIK	8	Spiaf_0549	329	QNLLGKR	6
98	72.05	Spiaf_0548	152	SPGVIFSHEKGVYSSR	10	Spiaf_0549	1123	ILKESAK	3
99	75.67	Spiaf_1501	163	QDPKELNLSK	4	Spiaf_1501	155	LAEKAFSK	4
100	95.63	Spiaf_0577	279	SSNCLKNADIR	6	Spiaf_1501	532	EQEVLKMR	6
101	114.02	Spiaf_0549	38	TLRPEKDGLFCER	6	Spiaf_0577	345	AGTGKETQDEA	5
102	166.7	Spiaf_1501	532	EQEVLKMR	6	Spiaf_0549	70	YKGVICDR	2
103	161.02	Spiaf_0548	843	VTPKSESETTPEFK	4	Spiaf_0549	329	QNLLGKR	6
104	141.58	Spiaf_1501	532	EQEVLKMR	6	Spiaf_1501	566	QIEAKALR	5
105	134.32	Spiaf_1501	532	EQEVLKMR	6	Spiaf_1501	167	ELNLSKK	6
106	23.8	Spiaf_0548	829	VGAKVQSGSILVGK	4	Spiaf_0548	908	VLVATKR	6
107	49.35	Spiaf_1501	56	LEDEDDAAEDDDDKEEQEQDEEEDDTDSSAQDAAKR	35	Spiaf_1501	363	LVVSIAKK	7
108	214.05	Spiaf_0577	279	SSNCLKNADIR	6	Spiaf_1501	286	GLANPTQKLR	8
110	323.89	Spiaf_0548	1037	LNHLIDDKMHAR	8	Spiaf_0549	329	QNLLGKR	6
111	168.83	Spiaf_0549	38	TLRPEKDGLFCER	6	Spiaf_0577	298	TEDDIAKTR	7
112	86.63	Spiaf_0577	298	TEDDIAKTR	7	Spiaf_1501	584	LKDYLDN	2
113	165.63	Spiaf_1501	532	EQEVLKMR	6	Spiaf_0549	329	QNLLGKR	6
114	255.34	Spiaf_0549	1148	RPKNPAVLAQVGGTVK	3	Spiaf_0549	70	YKGVICDR	2
115	97.69	Spiaf_0549	1148	RPKNPAVLAQVGGTVK	3	Spiaf_1501	566	QIEAKALR	5
116	155.88	Spiaf_1501	566	QIEAKALR	5	Spiaf_0548	801	LGVEKLTR	5
117	108.09	Spiaf_0548	1037	LNHLIDDKMHAR	8	Spiaf_0549	744	KGLADTALK	1
118	203.33	Spiaf_1501	566	QIEAKALR	5	Spiaf_1501	363	LVVSIAKK	7
119	137.81	Spiaf_0549	57	EWECSCGKFK	8	Spiaf_0549	70	YKGVICDR	2
120	173.54	Spiaf_0549	307	GASNRPLKSLSDMLK	8	Spiaf_0549	322	GKQGR	2
121	92.28	Spiaf_0549	378	DVVYNIKR	7	Spiaf_0549	70	YKGVICDR	2
122	82.39	Spiaf_0577	279	SSNCLKNADIR	6	Spiaf_0549	378	DVVYNIKR	7
123	94.4	Spiaf_0549	378	DVVYNIKR	7	Spiaf_1501	566	QIEAKALR	5
124	33.26	Spiaf_0549	38	TLRPEKDGLFCER	6	Spiaf_0549	30	KPETINYR	1
125	44.12	Spiaf_0549	1148	RPKNPAVLAQVGGTVK	3	Spiaf_0549	329	QNLLGKR	6
126	92.04	Spiaf_0549	38	TLRPEKDGLFCER	6	Spiaf_0548	798	ETKLGVEK	3
127	189.43	Spiaf_1501	429	VPVHMIEQINKVVR	11	Spiaf_0549	322	GKQGR	2
128	53.75	Spiaf_0549	38	TLRPEKDGLFCER	6	Spiaf_0549	65	FKSIR	2
129	60.64	Spiaf_0548	1146	GKQIPLTERDEELINR	2	Spiaf_0549	1363	SYKNIK	3
130	122.17	Spiaf_0549	1148	RPKNPAVLAQVGGTVK	3	Spiaf_0549	744	KGLADTALK	1
131	178.65	Spiaf_0548	843	VTPKSESETTPEFK	4	Spiaf_0549	378	DVVYNIKR	7
133	227.44	Spiaf_1501	56	LEDEDDAAEDDDDKEEQEQDEEEDDTDSSAQDAAKR	35	Spiaf_1501	93	IVYSDKDSAVDDPIR	6
134	107.73	Spiaf_0548	152	SPGVIFSHEKGVYSSR	10	Spiaf_1501	566	QIEAKALR	5
135	65.33	Spiaf_0549	1148	RPKNPAVLAQVGGTVK	3	Spiaf_1501	532	EQEVLKMR	6
136	62.98	Spiaf_0548	573	FYIAQANAPLNDKGR	13	Spiaf_0548	362	YKLNK	2
137	85.08	Spiaf_0549	378	DVVYNIKR	7	Spiaf_0549	329	QNLLGKR	6
138	181.23	Spiaf_0549	38	TLRPEKDGLFCER	6	Spiaf_0577	279	SSNCLKNADIR	6
139	247.22	Spiaf_0549	38	TLRPEKDGLFCER	6	Spiaf_0549	70	YKGVICDR	2
140	97.69	Spiaf_0549	38	TLRPEKDGLFCER	6	Spiaf_1501	566	QIEAKALR	5
141	200.88	Spiaf_1501	251	FISVSSKIR	7	Spiaf_0549	65	FKSIR	2
142	136.92	Spiaf_0549	38	TLRPEKDGLFCER	6	Spiaf_0548	96	GHTYAVPLKAR	9
143	176.38	Spiaf_0548	573	FYIAQANAPLNDKGR	13	Spiaf_0577	298	TEDDIAKTR	7
144	62.84	Spiaf_1501	429	VPVHMIEQINKVVR	11	Spiaf_0548	866	AKEVR	2
145	73.72	Spiaf_1501	429	VPVHMIEQINKVVR	11	Spiaf_1501	370	KYTNR	1
146	246.59	Spiaf_1501	429	VPVHMIEQINKVVR	11	Spiaf_1501	264	EEDRIEKR	7
147	199.65	Spiaf_0548	184	KELIYAK	1	Spiaf_0549	1119	TLAKILK	4
148	231.45	Spiaf_1501	429	VPVHMIEQINKVVR	11	Spiaf_0548	433	IAKER	3
149	87.76	Spiaf_0549	38	TLRPEKDGLFCER	6	Spiaf_1501	167	ELNLSKK	6
150	67.33	Spiaf_0548	152	SPGVIFSHEKGVYSSR	10	Spiaf_0549	329	QNLLGKR	6
151	171.56	Spiaf_1501	532	EQEVLKMR	6	Spiaf_0549	378	DVVYNIKR	7
152	217.81	Spiaf_1501	251	FISVSSKIR	7	Spiaf_1501	155	LAEKAFSK	4
153	30.67	Spiaf_0549	961	LLIPEGDKAVK	8	Spiaf_0549	70	YKGVICDR	2
154	38.65	Spiaf_0549	1148	RPKNPAVLAQVGGTVK	3	Spiaf_0549	1119	TLAKILK	4
155	150.77	Spiaf_1501	173	KEISEYLAER	1	Spiaf_0549	30	KPETINYR	1
156	101.32	Spiaf_0549	51	IFGTTKEWECSCGK	6	Spiaf_0548	798	ETKLGVEK	3
157	90.98	Spiaf_1501	208	QQLVQKGEPLDSNPELTK	6	Spiaf_0549	847	TVLTCESKHGVCIK	8
158	187.78	Spiaf_0548	152	SPGVIFSHEKGVYSSR	10	Spiaf_0549	744	KGLADTALK	1
159	53.75	Spiaf_0549	51	IFGTTKEWECSCGK	6	Spiaf_0549	65	FKSIR	2
160	147.29	Spiaf_0549	1126	ESAKTADITGGLPR	4	Spiaf_0549	329	QNLLGKR	6
161	71.07	Spiaf_1501	566	QIEAKALR	5	Spiaf_1501	584	LKDYLDN	2
162	55.6	Spiaf_1069	26	AYQLTMTGDEELVKNNGK	14	Spiaf_1069	56	KVAYR	1
163	67.06	Spiaf_0548	152	SPGVIFSHEKGVYSSR	10	Spiaf_1501	532	EQEVLKMR	6
164	306.96	Spiaf_0548	152	SPGVIFSHEKGVYSSR	10	Spiaf_0549	1148	RPKNPAVLAQVGGTVK	3
165	64.56	Spiaf_0549	38	TLRPEKDGLFCER	6	Spiaf_1501	532	EQEVLKMR	6
166	249.71	Spiaf_0548	871	DSSLKIPHGYDGTVIDVQR	5	Spiaf_0548	866	AKEVR	2
167	195.82	Spiaf_0549	1148	RPKNPAVLAQVGGTVK	3	Spiaf_0549	1126	ESAKTADITGGLPR	4
168	52.23	Spiaf_1501	173	KEISEYLAER	1	Spiaf_1501	155	LAEKAFSK	4
169	64.56	Spiaf_0549	51	IFGTTKEWECSCGK	6	Spiaf_0549	70	YKGVICDR	2
170	79.91	Spiaf_0577	290	TIGDLTAKTEDDIAK	8	Spiaf_0577	298	TEDDIAKTR	7
171	78.16	Spiaf_0549	22	AWSYGEVKKPETINYR	8	Spiaf_1501	167	ELNLSKK	6
172	216.1	Spiaf_0577	279	SSNCLKNADIR	6	Spiaf_0577	4	KNLLQGFK	1
174	178.53	Spiaf_0548	778	IVKEDVFTSIHIK	3	Spiaf_0548	916	LKEGDK	2
175	19.61	Spiaf_1501	214	GEPLDSNPELTKIR	12	Spiaf_1501	566	QIEAKALR	5
176	114.67	Spiaf_1069	26	AYQLTMTGDEELVKNNGK	14	Spiaf_0577	298	TEDDIAKTR	7
177	146.53	Spiaf_0548	152	SPGVIFSHEKGVYSSR	10	Spiaf_0548	184	KELIYAKIDR	7
178	128.4	Spiaf_0548	1049	STGPYSLVTQQPLGGKAQFGGQR	16	Spiaf_0549	322	GKQGR	2
179	58.64	Spiaf_0549	38	TLRPEKDGLFCER	6	Spiaf_0549	57	EWECSCGKFK	8
180	228.73	Spiaf_0548	152	SPGVIFSHEKGVYSSR	10	Spiaf_0549	1119	TLAKILK	4
181	106.14	Spiaf_0548	1049	STGPYSLVTQQPLGGKAQFGGQR	16	Spiaf_0548	926	HGNKGVIAR	4
182	189.7	Spiaf_1501	286	GLANPTQKLR	8	Spiaf_1501	251	FISVSSKIR	7
183	77.91	Spiaf_1501	532	EQEVLKMR	6	Spiaf_1501	584	LKDYLDN	2
184	114.31	Spiaf_0549	979	GGKELLAEENAYVVNK	3	Spiaf_0549	953	IDLKK	4
185	233.86	Spiaf_0548	152	SPGVIFSHEKGVYSSR	10	Spiaf_0549	1126	ESAKTADITGGLPR	4
186	278.38	Spiaf_1501	93	IVYSDKDSAVDDPIR	6	Spiaf_1501	363	LVVSIAKK	7
187	18.93	Spiaf_0548	1049	STGPYSLVTQQPLGGKAQFGGQR	16	Spiaf_1501	471	VKSVK	2
188	130.01	Spiaf_0548	1049	STGPYSLVTQQPLGGKAQFGGQR	16	Spiaf_0548	866	AKEVR	2
189	252.37	Spiaf_0577	290	TIGDLTAKTEDDIAK	8	Spiaf_0577	279	SSNCLKNADIR	6
190	72.05	Spiaf_0549	1126	ESAKTADITGGLPR	4	Spiaf_0549	1119	TLAKILK	4
192	218.34	Spiaf_0548	152	SPGVIFSHEKGVYSSR	10	Spiaf_1501	93	IVYSDKDSAVDDPIR	6
193	98.03	Spiaf_0549	1072	KITEFSLESLQPR	1	Spiaf_0549	322	GKQGR	2
194	116.83	Spiaf_0548	857	LLNSIFGEKAK	9	Spiaf_0548	798	ETKLGVEK	3
195	108.17	Spiaf_1501	429	VPVHMIEQINKVVR	11	Spiaf_0548	798	ETKLGVEK	3
196	146.27	Spiaf_0548	1049	STGPYSLVTQQPLGGKAQFGGQR	16	Spiaf_0548	916	LKEGDKIAGR	6
197	317.88	Spiaf_0549	745	GLADTALKTADAGYLTR	8	Spiaf_0548	926	HGNKGVIAR	4
198	255.93	Spiaf_0549	38	TLRPEKDGLFCER	6	Spiaf_0549	1126	ESAKTADITGGLPR	4
199	85.73	Spiaf_0549	745	GLADTALKTADAGYLTR	8	Spiaf_0549	322	GKQGR	2
200	128.75	Spiaf_1069	26	AYQLTMTGDEELVKNNGK	14	Spiaf_0577	279	SSNCLKNADIR	6
201	224.03	Spiaf_1501	429	VPVHMIEQINKVVR	11	Spiaf_0577	279	SSNCLKNADIR	6
202	219.16	Spiaf_0549	22	AWSYGEVKKPETINYR	8	Spiaf_0549	38	TLRPEKDGLFCER	6
203	205.97	Spiaf_1501	429	VPVHMIEQINKVVR	11	Spiaf_0549	65	FKSIR	2
204	123.75	Spiaf_1501	429	VPVHMIEQINKVVR	11	Spiaf_0548	96	GHTYAVPLKAR	9
205	227.56	Spiaf_0577	290	TIGDLTAKTEDDIAK	8	Spiaf_0549	70	YKGVICDR	2
206	215.79	Spiaf_0548	152	SPGVIFSHEKGVYSSR	10	Spiaf_0549	941	KGFITLSK	1
207	42.39	Spiaf_0549	913	IYLKYPVLIR	4	Spiaf_0549	322	GKQGR	2
208	166.7	Spiaf_1501	429	VPVHMIEQINKVVR	11	Spiaf_1501	566	QIEAKALR	5
209	341.59	Spiaf_0549	745	GLADTALKTADAGYLTR	8	Spiaf_0548	916	LKEGDKIAGR	6
210	183.9	Spiaf_1501	429	VPVHMIEQINKVVR	11	Spiaf_0548	843	VTPKSESETTPEFK	4
211	296.58	Spiaf_0548	871	DSSLKIPHGYDGTVIDVQR	5	Spiaf_0577	279	SSNCLKNADIR	6
212	153.76	Spiaf_0548	871	DSSLKIPHGYDGTVIDVQR	5	Spiaf_0548	1037	LNHLIDDKMHAR	8
213	60.63	Spiaf_1501	429	VPVHMIEQINKVVR	11	Spiaf_1501	167	ELNLSKK	6
214	189.88	Spiaf_0549	51	IFGTTKEWECSCGK	6	Spiaf_0549	38	TLRPEKDGLFCER	6
215	119.29	Spiaf_0549	307	GASNRPLKSLSDMLK	8	Spiaf_0549	70	YKGVICDR	2
216	92.15	Spiaf_0548	1134	GLALDMAIYDSKGK	12	Spiaf_0549	1363	SYKNIK	3
217	42.72	Spiaf_0548	1134	GLALDMAIYDSKGK	12	Spiaf_1501	159	AFSKQDPK	4
218	78.16	Spiaf_1501	429	VPVHMIEQINKVVR	11	Spiaf_0549	329	QNLLGKR	6
219	61.26	Spiaf_1069	44	VVPTAIKQILTK	7	Spiaf_1069	56	KVAYR	1
220	276.85	Spiaf_0548	871	DSSLKIPHGYDGTVIDVQR	5	Spiaf_0549	70	YKGVICDR	2
221	124.92	Spiaf_0549	38	TLRPEKDGLFCER	6	Spiaf_1501	173	KEISEYLAER	1
222	260.73	Spiaf_0548	119	QKDIYMGDIPLMTDR	2	Spiaf_0548	96	GHTYAVPLKAR	9
223	152.63	Spiaf_0548	185	ELIYAKIDR	6	Spiaf_0549	1119	TLAKILK	4
224	273.07	Spiaf_0549	22	AWSYGEVKKPETINYR	8	Spiaf_1501	173	KEISEYLAER	1
225	67.06	Spiaf_1501	429	VPVHMIEQINKVVR	11	Spiaf_1501	532	EQEVLKMR	6
226	45.68	Spiaf_0549	307	GASNRPLKSLSDMLK	8	Spiaf_0549	329	QNLLGKR	6
227	150.09	Spiaf_0548	871	DSSLKIPHGYDGTVIDVQR	5	Spiaf_0549	329	QNLLGKR	6
228	250.6	Spiaf_0549	342	SVIVVGPELKLHQCGLPVK	10	Spiaf_0577	193	VKYEVENTR	2
229	281.41	Spiaf_0548	1049	STGPYSLVTQQPLGGKAQFGGQR	16	Spiaf_0548	1037	LNHLIDDKMHAR	8
231	40.8	Spiaf_0548	1049	STGPYSLVTQQPLGGKAQFGGQR	16	Spiaf_0548	798	ETKLGVEK	3
232	62.37	Spiaf_0549	287	MLQEAVDALFDNSKK	14	Spiaf_0549	304	VVKGASNRPLK	3
233	77.68	Spiaf_0549	1344	GLKENVIIGHLIPAGTGMR	3	Spiaf_0549	322	GKQGR	2
235	224.52	Spiaf_1501	296	IEEELGLTADSIKDQIR	13	Spiaf_1501	264	EEDRIEKR	7
236	224.03	Spiaf_1501	429	VPVHMIEQINKVVR	11	Spiaf_0548	801	LGVEKLTR	5
237	197.55	Spiaf_0549	708	GLMAKPSGDIIELPIR	5	Spiaf_0548	926	HGNKGVIAR	4
238	52.48	Spiaf_0548	1049	STGPYSLVTQQPLGGKAQFGGQR	16	Spiaf_0548	843	VTPKSESETTPEFK	4
239	53.47	Spiaf_0548	1049	STGPYSLVTQQPLGGKAQFGGQR	16	Spiaf_1501	566	QIEAKALR	5
240	320.96	Spiaf_0549	745	GLADTALKTADAGYLTR	8	Spiaf_0548	1037	LNHLIDDKMHAR	8
241	269.15	Spiaf_0549	147	MDLLSEEEYLEAKDR	13	Spiaf_1501	345	GKTMMQSAK	2
242	293.91	Spiaf_0548	73	LEYDHYSLDEANIKFSEAECK	14	Spiaf_0548	96	GHTYAVPLKAR	9
243	106.52	Spiaf_1069	44	VVPTAIKQILTK	7	Spiaf_0577	298	TEDDIAKTR	7
244	218.62	Spiaf_1501	42	MDDVIALLGKNNIR	10	Spiaf_0549	322	GKQGR	2
245	99.23	Spiaf_0548	871	DSSLKIPHGYDGTVIDVQR	5	Spiaf_0549	378	DVVYNIKR	7
246	281.41	Spiaf_0548	857	LLNSIFGEKAK	9	Spiaf_0548	801	LGVEKLTR	5
247	22.76	Spiaf_0548	809	DIPNTSEKSLDQLDEEGIIR	8	Spiaf_0577	307	NFGKK	4
248	239.6	Spiaf_0549	287	MLQEAVDALFDNSKK	14	Spiaf_0549	322	GKQGR	2
249	59.64	Spiaf_0548	809	DIPNTSEKSLDQLDEEGIIR	8	Spiaf_0577	298	TEDDIAKTR	7
250	240.37	Spiaf_0548	857	LLNSIFGEKAK	9	Spiaf_0549	378	DVVYNIKR	7
251	221.7	Spiaf_0548	809	DIPNTSEKSLDQLDEEGIIR	8	Spiaf_0549	30	KPETINYR	1
252	216.35	Spiaf_0548	809	DIPNTSEKSLDQLDEEGIIR	8	Spiaf_0577	341	YHQKAGTGK	4
253	138.54	Spiaf_0549	745	GLADTALKTADAGYLTR	8	Spiaf_0549	1148	RPKNPAVLAQVGGTVK	3
254	160.53	Spiaf_0549	1049	YEDIDLGTTLKEEVNEDTGNVEK	11	Spiaf_0549	304	VVKGASNRPLK	3
255	238.74	Spiaf_0548	809	DIPNTSEKSLDQLDEEGIIR	8	Spiaf_0577	279	SSNCLKNADIR	6
256	215.64	Spiaf_0548	809	DIPNTSEKSLDQLDEEGIIR	8	Spiaf_0548	798	ETKLGVEK	3
257	204.03	Spiaf_0548	809	DIPNTSEKSLDQLDEEGIIR	8	Spiaf_0577	311	KSLQEIK	1
258	193.77	Spiaf_0549	1148	RPKNPAVLAQVGGTVK	3	Spiaf_0549	1072	KITEFSLESLQPR	1
259	36.56	Spiaf_0548	1049	STGPYSLVTQQPLGGKAQFGGQR	16	Spiaf_0549	38	TLRPEKDGLFCER	6
260	72.62	Spiaf_0548	809	DIPNTSEKSLDQLDEEGIIR	8	Spiaf_1501	566	QIEAKALR	5
261	34.03	Spiaf_0548	1049	STGPYSLVTQQPLGGKAQFGGQR	16	Spiaf_0549	378	DVVYNIKR	7
262	154.29	Spiaf_0549	1148	RPKNPAVLAQVGGTVK	3	Spiaf_0549	913	IYLKYPVLIR	4
263	272.66	Spiaf_0549	147	MDLLSEEEYLEAKDR	13	Spiaf_1501	354	DRLIKANLR	5
264	109.87	Spiaf_0548	152	SPGVIFSHEKGVYSSR	10	Spiaf_0549	745	GLADTALKTADAGYLTR	8
265	30.64	Spiaf_0549	1047	IRYEDIDLGTTLKEEVNEDTGNVEK	13	Spiaf_0549	322	GKQGR	2
266	97.64	Spiaf_0549	147	MDLLSEEEYLEAKDR	13	Spiaf_0577	193	VKYEVENTR	2
267	86.87	Spiaf_0548	119	QKDIYMGDIPLMTDR	2	Spiaf_0577	279	SSNCLKNADIR	6
268	256.33	Spiaf_0548	152	SPGVIFSHEKGVYSSR	10	Spiaf_0549	1072	KITEFSLESLQPR	1
269	214.63	Spiaf_0549	421	LGIQAFEPVLVSGKAIR	14	Spiaf_0548	1037	LNHLIDDKMHAR	8
270	353.47	Spiaf_0548	414	SVGELLGNQLKTAFSR	11	Spiaf_0548	433	IAKER	3
271	50.34	Spiaf_1501	429	VPVHMIEQINKVVR	11	Spiaf_1501	584	LKDYLDN	2
272	215.64	Spiaf_0548	809	DIPNTSEKSLDQLDEEGIIR	8	Spiaf_0549	329	QNLLGKR	6
273	183.49	Spiaf_0549	421	LGIQAFEPVLVSGKAIR	14	Spiaf_0548	916	LKEGDKIAGR	6
274	159.66	Spiaf_0549	708	GLMAKPSGDIIELPIR	5	Spiaf_0548	918	EGDKIAGR	4
275	66.64	Spiaf_0549	708	GLMAKPSGDIIELPIR	5	Spiaf_0548	1037	LNHLIDDKMHAR	8
276	132.72	Spiaf_0549	147	MDLLSEEEYLEAKDR	13	Spiaf_0577	279	SSNCLKNADIR	6
277	120.64	Spiaf_0549	421	LGIQAFEPVLVSGKAIR	14	Spiaf_0549	322	GKQGR	2
278	128.82	Spiaf_0548	119	QKDIYMGDIPLMTDR	2	Spiaf_0548	843	VTPKSESETTPEFK	4
279	26.11	Spiaf_1501	42	MDDVIALLGKNNIR	10	Spiaf_0548	1037	LNHLIDDKMHAR	8
280	32.93	Spiaf_0549	1173	VIVVEDAYGAEFKHMVPMGK	13	Spiaf_1501	566	QIEAKALR	5
281	132.02	Spiaf_0549	1173	VIVVEDAYGAEFKHMVPMGK	13	Spiaf_0549	1166	GILKGK	4
282	116.12	Spiaf_0548	119	QKDIYMGDIPLMTDR	2	Spiaf_0549	70	YKGVICDR	2
283	220.64	Spiaf_0549	1344	GLKENVIIGHLIPAGTGMR	3	Spiaf_0549	70	YKGVICDR	2
284	148.72	Spiaf_0549	147	MDLLSEEEYLEAKDR	13	Spiaf_0549	65	FKSIR	2
285	139.68	Spiaf_0549	745	GLADTALKTADAGYLTR	8	Spiaf_0549	1126	ESAKTADITGGLPR	4
286	399.47	Spiaf_1501	296	IEEELGLTADSIKDQIR	13	Spiaf_1501	286	GLANPTQKLR	8
287	182.39	Spiaf_0548	152	SPGVIFSHEKGVYSSR	10	Spiaf_0549	913	IYLKYPVLIR	4
288	145.1	Spiaf_0549	147	MDLLSEEEYLEAKDR	13	Spiaf_0549	70	YKGVICDR	2
289	45.37	Spiaf_0549	708	GLMAKPSGDIIELPIR	5	Spiaf_0549	1148	RPKNPAVLAQVGGTVK	3
290	190.52	Spiaf_0549	913	IYLKYPVLIR	4	Spiaf_0549	329	QNLLGKR	6
291	124.08	Spiaf_0548	809	DIPNTSEKSLDQLDEEGIIR	8	Spiaf_0548	829	VGAKVQSGSILVGK	4
292	73.25	Spiaf_0549	787	ALKDGEEVVESLTDR	3	Spiaf_0549	1126	ESAKTADITGGLPR	4
293	148.75	Spiaf_0549	421	LGIQAFEPVLVSGKAIR	14	Spiaf_0548	916	LKEGDK	2
294	28.11	Spiaf_0549	913	IYLKYPVLIR	4	Spiaf_0549	744	KGLADTALK	1
295	141.1	Spiaf_0549	1072	KITEFSLESLQPR	1	Spiaf_0549	1126	ESAKTADITGGLPR	4
296	197.41	Spiaf_0548	809	DIPNTSEKSLDQLDEEGIIR	8	Spiaf_0549	378	DVVYNIKR	7
297	157.86	Spiaf_0577	15	GITFEHSEVNPEYGKFVAYPFER	15	Spiaf_0577	193	VKYEVENTR	2
298	160.55	Spiaf_0548	152	SPGVIFSHEKGVYSSR	10	Spiaf_0548	173	GSWLEFEIDQKK	11
299	80.5	Spiaf_1501	296	IEEELGLTADSIKDQIR	13	Spiaf_1501	313	QFQITDKK	7
300	183.9	Spiaf_0549	1148	RPKNPAVLAQVGGTVK	3	Spiaf_1501	42	MDDVIALLGKNNIR	10
301	163.25	Spiaf_0549	1344	GLKENVIIGHLIPAGTGMR	3	Spiaf_0549	329	QNLLGKR	6
302	179.8	Spiaf_0549	708	GLMAKPSGDIIELPIR	5	Spiaf_0549	70	YKGVICDR	2
303	33.49	Spiaf_0549	1072	KITEFSLESLQPR	1	Spiaf_0549	1119	TLAKILK	4
304	298.78	Spiaf_0548	1049	STGPYSLVTQQPLGGKAQFGGQR	16	Spiaf_0548	871	DSSLKIPHGYDGTVIDVQR	5
305	43.87	Spiaf_1501	20	RQVISYDEITDFLPEEVVNSDKMDDVIALLGK	22	Spiaf_0549	1363	SYKNIK	3
306	214.8	Spiaf_0549	147	MDLLSEEEYLEAKDR	13	Spiaf_0549	329	QNLLGKR	6
307	155.86	Spiaf_0549	1173	VIVVEDAYGAEFKHMVPMGK	13	Spiaf_1501	532	EQEVLKMR	6
308	352.07	Spiaf_0549	147	MDLLSEEEYLEAKDR	13	Spiaf_1501	286	GLANPTQKLR	8
309	52.13	Spiaf_1501	3	EMQNDPALEKLLEYAK	10	Spiaf_0549	322	GKQGR	2
310	185.99	Spiaf_0549	708	GLMAKPSGDIIELPIR	5	Spiaf_0548	1000	KLEEAGLPGTSK	1
311	243.74	Spiaf_0548	152	SPGVIFSHEKGVYSSR	10	Spiaf_0549	708	GLMAKPSGDIIELPIR	5
312	334.64	Spiaf_0549	1047	IRYEDIDLGTTLKEEVNEDTGNVEK	13	Spiaf_0549	1148	RPKNPAVLAQVGGTVK	3
313	36.56	Spiaf_0548	119	QKDIYMGDIPLMTDR	2	Spiaf_0549	38	TLRPEKDGLFCER	6
314	25.74	Spiaf_0549	1126	ESAKTADITGGLPR	4	Spiaf_0549	913	IYLKYPVLIR	4
315	146.58	Spiaf_0549	708	GLMAKPSGDIIELPIR	5	Spiaf_0549	329	QNLLGKR	6
316	38	Spiaf_0549	1173	VIVVEDAYGAEFKHMVPMGK	13	Spiaf_0549	1164	FKGILK	2
317	62.28	Spiaf_0548	1049	STGPYSLVTQQPLGGKAQFGGQR	16	Spiaf_0549	307	GASNRPLKSLSDMLK	8
318	44.53	Spiaf_0549	708	GLMAKPSGDIIELPIR	5	Spiaf_0549	744	KGLADTALK	1
319	54.19	Spiaf_0548	781	EDVFTSIHIKEFTIDVR	10	Spiaf_1501	471	VKSVK	2
320	52.23	Spiaf_0549	1344	GLKENVIIGHLIPAGTGMR	3	Spiaf_0549	378	DVVYNIKR	7
321	277.82	Spiaf_0548	414	SVGELLGNQLKTAFSR	11	Spiaf_0549	70	YKGVICDR	2
322	247.16	Spiaf_0549	287	MLQEAVDALFDNSKK	14	Spiaf_0549	329	QNLLGKR	6
323	182.71	Spiaf_1501	42	MDDVIALLGKNNIR	10	Spiaf_1501	392	AVEKFEYR	4
324	71.79	Spiaf_0548	781	EDVFTSIHIKEFTIDVR	10	Spiaf_0548	916	LKEGDK	2
325	249.71	Spiaf_0548	809	DIPNTSEKSLDQLDEEGIIR	8	Spiaf_0548	871	DSSLKIPHGYDGTVIDVQR	5
326	158.08	Spiaf_0548	173	GSWLEFEIDQKK	11	Spiaf_0549	1119	TLAKILK	4
327	188.6	Spiaf_0549	361	MALELFKPFIMKK	12	Spiaf_0549	70	YKGVICDR	2
328	246.88	Spiaf_0548	809	DIPNTSEKSLDQLDEEGIIR	8	Spiaf_0577	290	TIGDLTAKTEDDIAK	8
329	201.39	Spiaf_0548	781	EDVFTSIHIKEFTIDVR	10	Spiaf_0548	1037	LNHLIDDKMHAR	8
330	172.03	Spiaf_0549	708	GLMAKPSGDIIELPIR	5	Spiaf_0549	1126	ESAKTADITGGLPR	4
331	132.57	Spiaf_0549	421	LGIQAFEPVLVSGKAIR	14	Spiaf_0549	70	YKGVICDR	2
332	97.31	Spiaf_0548	231	ADKEQYVGNVLSNAVYLGEGDER	3	Spiaf_0549	30	KPETINYR	1
333	128.48	Spiaf_1069	26	AYQLTMTGDEELVKNNGK	14	Spiaf_1069	44	VVPTAIKQILTK	7
334	144.65	Spiaf_0549	421	LGIQAFEPVLVSGKAIR	14	Spiaf_0549	329	QNLLGKR	6
335	190.08	Spiaf_1501	93	IVYSDKDSAVDDPIR	6	Spiaf_1501	42	MDDVIALLGKNNIR	10
336	250.75	Spiaf_0549	147	MDLLSEEEYLEAKDR	13	Spiaf_1501	173	KEISEYLAER	1
337	38.32	Spiaf_0549	708	GLMAKPSGDIIELPIR	5	Spiaf_0549	620	IPEVKAEMIDK	5
338	93.2	Spiaf_0548	119	QKDIYMGDIPLMTDR	2	Spiaf_1501	429	VPVHMIEQINKVVR	11
339	157.68	Spiaf_0549	421	LGIQAFEPVLVSGKAIR	14	Spiaf_0549	744	KGLADTALK	1
340	88.95	Spiaf_0549	1049	YEDIDLGTTLKEEVNEDTGNVEK	11	Spiaf_0549	1126	ESAKTADITGGLPR	4
341	172.54	Spiaf_0548	598	NGDYTTKPPEDIQYMDVSPK	7	Spiaf_0549	913	IYLKYPVLIR	4
342	113.97	Spiaf_0548	231	ADKEQYVGNVLSNAVYLGEGDER	3	Spiaf_0548	223	TIKLSDSR	3
343	116.52	Spiaf_0548	1049	STGPYSLVTQQPLGGKAQFGGQR	16	Spiaf_0548	809	DIPNTSEKSLDQLDEEGIIR	8
344	233.46	Spiaf_0549	421	LGIQAFEPVLVSGKAIR	14	Spiaf_0548	829	VGAKVQSGSILVGK	4
345	231.14	Spiaf_0548	598	NGDYTTKPPEDIQYMDVSPK	7	Spiaf_0549	708	GLMAKPSGDIIELPIR	5
346	67.06	Spiaf_0549	127	SILYYEKYIVIDPGDTDLNK	7	Spiaf_0549	70	YKGVICDR	2
347	210.67	Spiaf_1501	42	MDDVIALLGKNNIR	10	Spiaf_1501	173	KEISEYLAER	1
348	85.46	Spiaf_0548	1106	IYESIVKGEPSTHAGVPESFNVLVQELR	7	Spiaf_1501	566	QIEAKALR	5
349	164.27	Spiaf_0548	1106	IYESIVKGEPSTHAGVPESFNVLVQELR	7	Spiaf_0549	70	YKGVICDR	2
350	186.01	Spiaf_1501	429	VPVHMIEQINKVVR	11	Spiaf_1501	42	MDDVIALLGKNNIR	10
351	226.37	Spiaf_0549	287	MLQEAVDALFDNSKK	14	Spiaf_0549	1119	TLAKILK	4
353	157.24	Spiaf_0549	942	GFITLSKILQR	7	Spiaf_0549	961	LLIPEGDKAVK	8
354	61.35	Spiaf_0577	15	GITFEHSEVNPEYGKFVAYPFER	15	Spiaf_0549	342	SVIVVGPELKLHQCGLPVK	10
355	297.72	Spiaf_0548	1049	STGPYSLVTQQPLGGKAQFGGQR	16	Spiaf_0549	1344	GLKENVIIGHLIPAGTGMR	3
356	47.64	Spiaf_0548	781	EDVFTSIHIKEFTIDVR	10	Spiaf_0549	329	QNLLGKR	6
357	174.69	Spiaf_0549	287	MLQEAVDALFDNSKK	14	Spiaf_0549	941	KGFITLSK	1
358	265.49	Spiaf_0549	787	ALKDGEEVVESLTDRIEGR	3	Spiaf_0549	941	KGFITLSKILQR	8
359	188.5	Spiaf_0549	421	LGIQAFEPVLVSGKAIR	14	Spiaf_0549	941	KGFITLSK	1
360	77.2	Spiaf_0548	1106	IYESIVKGEPSTHAGVPESFNVLVQELR	7	Spiaf_0549	378	DVVYNIKR	7
361	435.89	Spiaf_0549	787	ALKDGEEVVESLTDRIEGR	3	Spiaf_0549	913	IYLKYPVLIR	4
362	157.61	Spiaf_0549	1173	VIVVEDAYGAEFKHMVPMGK	13	Spiaf_0549	913	IYLKYPVLIR	4
363	150.7	Spiaf_0548	893	SEGDDLAPGVEQVVKVLVATK	15	Spiaf_0548	1037	LNHLIDDKMHAR	8
364	167.33	Spiaf_0548	1049	STGPYSLVTQQPLGGKAQFGGQR	16	Spiaf_0549	421	LGIQAFEPVLVSGKAIR	14
365	243.77	Spiaf_0549	421	LGIQAFEPVLVSGKAIR	14	Spiaf_0548	778	IVKEDVFTSIHIK	3
366	105.42	Spiaf_0549	287	MLQEAVDALFDNSKK	14	Spiaf_0549	315	SLSDMLKGK	7
367	34.08	Spiaf_0577	164	GYVPSESNEEYIDVVGTIPLDAVYTPIKR	28	Spiaf_0577	193	VKYEVENTR	2
368	269.16	Spiaf_0548	1019	TGEKFVNEVMVGYMYVIK	4	Spiaf_0577	193	VKYEVENTR	2
369	187.51	Spiaf_0548	847	SESETTPEFKLLNSIFGEK	10	Spiaf_0548	866	AKEVR	2
370	259.34	Spiaf_0549	1047	IRYEDIDLGTTLKEEVNEDTGNVEK	13	Spiaf_0549	1072	KITEFSLESLQPR	1
371	210.81	Spiaf_0548	1049	STGPYSLVTQQPLGGKAQFGGQR	16	Spiaf_0548	781	EDVFTSIHIKEFTIDVR	10
372	71.51	Spiaf_1501	375	GLHFFDLVQEGNIGLIKAVEK	17	Spiaf_0549	30	KPETINYR	1
373	132.97	Spiaf_0549	1344	GLKENVIIGHLIPAGTGMR	3	Spiaf_0549	708	GLMAKPSGDIIELPIR	5
374	149.23	Spiaf_0549	553	VLLNEAFPATVPFVNHTMGDKQLR	21	Spiaf_0549	787	ALKDGEEVVESLTDR	3
375	44.86	Spiaf_0548	893	SEGDDLAPGVEQVVKVLVATK	15	Spiaf_1501	471	VKSVK	2
376	91.41	Spiaf_0548	847	SESETTPEFKLLNSIFGEK	10	Spiaf_0548	798	ETKLGVEK	3
377	223.03	Spiaf_0549	147	MDLLSEEEYLEAKDR	13	Spiaf_0549	708	GLMAKPSGDIIELPIR	5
378	132.57	Spiaf_0548	847	SESETTPEFKLLNSIFGEK	10	Spiaf_0549	70	YKGVICDR	2
379	15.85	Spiaf_0549	553	VLLNEAFPATVPFVNHTMGDKQLR	21	Spiaf_0549	913	IYLKYPVLIR	4
380	195.75	Spiaf_0549	708	GLMAKPSGDIIELPIR	5	Spiaf_0549	913	IYLKYPVLIR	4
381	38.24	Spiaf_0549	478	NLLNPANGKPIVFPSQDMVLGLYNLTK	9	Spiaf_0548	926	HGNKGVIAR	4
382	87.81	Spiaf_0548	871	DSSLKIPHGYDGTVIDVQR	5	Spiaf_0549	361	MALELFKPFIMK	7
383	179.67	Spiaf_0549	553	VLLNEAFPATVPFVNHTMGDKQLR	21	Spiaf_0549	708	GLMAKPSGDIIELPIR	5
384	192.9	Spiaf_0549	1344	GLKENVIIGHLIPAGTGMR	3	Spiaf_0549	421	LGIQAFEPVLVSGKAIR	14
385	234.13	Spiaf_0549	352	LHQCGLPVKMALELFKPFIMK	9	Spiaf_0548	916	LKEGDK	2
386	79.97	Spiaf_0549	1344	GLKENVIIGHLIPAGTGMR	3	Spiaf_0549	287	MLQEAVDALFDNSKK	14
387	123.51	Spiaf_0549	553	VLLNEAFPATVPFVNHTMGDKQLR	21	Spiaf_0549	1049	YEDIDLGTTLKEEVNEDTGNVEK	11
388	114.59	Spiaf_0549	913	IYLKYPVLIR	4	Spiaf_0549	942	GFITLSKILQR	7
389	177.21	Spiaf_1501	375	GLHFFDLVQEGNIGLIKAVEK	17	Spiaf_1501	173	KEISEYLAER	1
390	186.78	Spiaf_0548	1049	STGPYSLVTQQPLGGKAQFGGQR	16	Spiaf_0548	892	RSEGDDLAPGVEQVVKVLVATK	16
391	116.9	Spiaf_1501	228	GVILQKVEDIEFHQQEILLFSDR	6	Spiaf_1501	214	GEPLDSNPELTKIR	12
392	252.39	Spiaf_0549	625	AEMIDKANAEVLNIQNQYLQGHITNDER	6	Spiaf_0549	656	VVEVWSKTNEDLTGVMMTNLEK	7
393	70.91	Spiaf_0549	553	VLLNEAFPATVPFVNHTMGDKQLR	21	Spiaf_0549	942	GFITLSKILQR	7
394	81.95	Spiaf_0549	605	YATLFGATIGIDDIKIPEVK	15	Spiaf_0548	1001	LEEAGLPGTSKTVLYDGR	11
395	74.96	Spiaf_0548	1049	STGPYSLVTQQPLGGKAQFGGQR	16	Spiaf_0549	361	MALELFKPFIMK	7
396	51.05	Spiaf_0548	893	SEGDDLAPGVEQVVKVLVATK	15	Spiaf_0549	329	QNLLGKR	6
397	182.77	Spiaf_0548	893	SEGDDLAPGVEQVVKVLVATK	15	Spiaf_0549	744	KGLADTALK	1
398	108.46	Spiaf_0548	847	SESETTPEFKLLNSIFGEK	10	Spiaf_0549	51	IFGTTKEWECSCGK	6
399	66.38	Spiaf_0548	1106	IYESIVKGEPSTHAGVPESFNVLVQELR	7	Spiaf_0549	361	MALELFKPFIMKK	12
400	268.92	Spiaf_0548	781	EDVFTSIHIKEFTIDVR	10	Spiaf_0549	421	LGIQAFEPVLVSGKAIR	14
401	73.07	Spiaf_0577	206	TDFDKLILEVWTDGTIKPDDAVAEAAK	5	Spiaf_0549	342	SVIVVGPELKLHQCGLPVK	10
402	226.23	Spiaf_0548	809	DIPNTSEKSLDQLDEEGIIR	8	Spiaf_0549	361	MALELFKPFIMK	7
403	24.94	Spiaf_0549	1173	VIVVEDAYGAEFKHMVPMGKHLLVR	13	Spiaf_0548	119	QKDIYMGDIPLMTDR	2
404	99.23	Spiaf_0549	724	SNFKEGLSVIEFFISTNGAR	4	Spiaf_0549	70	YKGVICDR	2
405	23.6	Spiaf_0548	259	AGDKLHPHDIDELLHSGISEVQIIDTDHPDSLHSDIILNCFDR	4	Spiaf_0548	231	ADKEQYVGNVLSNAVYLGEGDER	3
406	88.73	Spiaf_0549	724	SNFKEGLSVIEFFISTNGAR	4	Spiaf_0549	744	KGLADTALK	1
407	288.32	Spiaf_0549	478	NLLNPANGKPIVFPSQDMVLGLYNLTK	9	Spiaf_0549	553	VLLNEAFPATVPFVNHTMGDKQLR	21
408	17.25	Spiaf_1501	480	EPISLETPIGEEEDSLLGDFIEDKDVENPAHQTAFTLLQEQLR	24	Spiaf_1501	471	VKSVK	2
410	59.91	Spiaf_0549	724	SNFKEGLSVIEFFISTNGAR	4	Spiaf_0548	1001	LEEAGLPGTSKTVLYDGR	11
411	36.56	Spiaf_1501	480	EPISLETPIGEEEDSLLGDFIEDKDVENPAHQTAFTLLQEQLR	24	Spiaf_0548	798	ETKLGVEK	3
412	33.91	Spiaf_0549	386	AKSLVEQEAPEVFAVLDEVVQEHPVLLNR	2	Spiaf_1501	471	VKSVK	2
413	179.21	Spiaf_0549	478	NLLNPANGKPIVFPSQDMVLGLYNLTK	9	Spiaf_0549	708	GLMAKPSGDIIELPIR	5
414	134.57	Spiaf_1501	480	EPISLETPIGEEEDSLLGDFIEDKDVENPAHQTAFTLLQEQLR	24	Spiaf_0548	1049	STGPYSLVTQQPLGGKAQFGGQR	16
416	16.55	Spiaf_1501	480	EPISLETPIGEEEDSLLGDFIEDKDVENPAHQTAFTLLQEQLR	24	Spiaf_0549	378	DVVYNIKR	7
417	86.89	Spiaf_0549	386	AKSLVEQEAPEVFAVLDEVVQEHPVLLNR	2	Spiaf_0548	843	VTPKSESETTPEFK	4
418	129.5	Spiaf_0549	352	LHQCGLPVKMALELFKPFIMK	9	Spiaf_0549	421	LGIQAFEPVLVSGKAIR	14
419	190.4	Spiaf_0549	386	AKSLVEQEAPEVFAVLDEVVQEHPVLLNR	2	Spiaf_0549	329	QNLLGKR	6
421	191.4	Spiaf_0549	386	AKSLVEQEAPEVFAVLDEVVQEHPVLLNR	2	Spiaf_0548	1049	STGPYSLVTQQPLGGKAQFGGQR	16
422	126.62	Spiaf_0549	386	AKSLVEQEAPEVFAVLDEVVQEHPVLLNR	2	Spiaf_0549	378	DVVYNIKR	7
423	97.6	Spiaf_0548	963	MNLGQLLETQLGWAAAAQNKWFATHVFESASAQDVAR	20	Spiaf_0548	1000	KLEEAGLPGTSK	1
424	58.98	Spiaf_0549	663	TNEDLTGVMMTNLEKDLDGFNPVYMMASSGAR	15	Spiaf_0549	620	IPEVKAEMIDK	5
425	101.72	Spiaf_1501	480	EPISLETPIGEEEDSLLGDFIEDKDVENPAHQTAFTLLQEQLR	24	Spiaf_0548	414	SVGELLGNQLKTAFSR	11
426	125.48	Spiaf_0549	386	AKSLVEQEAPEVFAVLDEVVQEHPVLLNR	2	Spiaf_0548	809	DIPNTSEKSLDQLDEEGIIR	8
427	234.3	Spiaf_0549	386	AKSLVEQEAPEVFAVLDEVVQEHPVLLNR	2	Spiaf_0548	1106	IYESIVKGEPSTHAGVPESFNVLVQELR	7
428	310.09	Spiaf_0548	43	LLNGQPVDKQGLEEVFQAIFPIESPAGDMR	9	Spiaf_0548	414	SVGELLGNQLKTAFSR	11
429	77.74	Spiaf_1069	1	MILPLDLLESAETNMYELTAATIR	1	Spiaf_1069	44	VVPTAIKQILTK	7
430	26.73	Spiaf_0577	206	TDFDKLILEVWTDGTIKPDDAVAEAAK	5	Spiaf_1069	1	MILPLDLLESAETNMYELTAATIR	1
